# Real-time identification of epistatic interactions in SARS-CoV-2 from large genome collections

**DOI:** 10.1101/2023.08.22.554253

**Authors:** Gabriel Innocenti, Marco Galardini

## Abstract

The emergence and rapid spread of the SARS-CoV-2 virus has highlighted the importance of genomic epidemiology in understanding the evolution of pathogens and for guiding public health interventions. In particular, the Omicron variant underscored the role of epistasis in the evolution of lineages with both higher infectivity and immune escape, and therefore the necessity to update surveillance pipelines to detect them as soon as they emerge. In this study we applied a method based on mutual information (MI) between positions in a multiple sequence alignment (MSA), which is capable of scaling up to millions of samples. We showed how it could reliably predict known experimentally validated epistatic interactions, even when using as little as 10,000 sequences, which opens the possibility of making it a near real-time prediction system. We tested this possibility by modifying the method to account for sample collection date and applied it retrospectively to MSAs for each month between March 2020 and March 2023. We could detect a cornerstone epistatic interaction in the Spike protein between codons 498 and 501 as soon as 6 samples with a double mutation were present in the dataset, thus demonstrating the method’s sensitivity. Lastly we provide examples of predicted interactions between genes, which are harder to test experimentally and therefore more likely to be overlooked. This method could become part of continuous surveillance systems tracking present and future pathogen outbreaks.
