## Supplementary Material 1 for "Real-time identification of epistatic interactions in SARS-CoV-2 from large genome collections": subset_1000000.tsv

pos_source	pos_target	distance	outlier	mi	feature_position_source	gene_source	codon_source	feature_codon_source	feature_position_target	gene_target	codon_target	feature_codon_target	codon_distance	interaction	name
405	22200	21795	2	0.10829	140.0	ORF1ab	2.0	47.0	638.0	S	2.0	213.0		different gene	1000000
670	4184	3514	4	0.59617	405.0	ORF1ab	3.0	135.0	3919.0	ORF1ab	1.0	1307.0	1172.0	same gene	1000000
913	16176	15263	3	0.2292	648.0	ORF1ab	3.0	216.0	2709.0	ORF1ab	3.0	903.0	687.0	same gene	1000000
1059	25563	24504	2	0.13982	794.0	ORF1ab	2.0	265.0	171.0	ORF3a	3.0	57.0		different gene	1000000
1059	28869	27810	1	0.06962	794.0	ORF1ab	2.0	265.0	596.0	N	2.0	199.0		different gene	1000000
1627	28330	26703	3	0.19389	1362.0	ORF1ab	3.0	454.0	57.0	N	3.0	19.0		different gene	1000000
1739	1745	6	1	0.06259	1474.0	ORF1ab	1.0	492.0	1480.0	ORF1ab	1.0	494.0	2.0	same gene	1000000
1740	1745	5	1	0.06252	1475.0	ORF1ab	2.0	492.0	1480.0	ORF1ab	1.0	494.0	2.0	same gene	1000000
1744	1748	4	1	0.06251	1479.0	ORF1ab	3.0	493.0	1483.0	ORF1ab	1.0	495.0	2.0	same gene	1000000
1931	26529	24598	1	0.07794	1666.0	ORF1ab	1.0	556.0	7.0	M	1.0	3.0		different gene	1000000
1931	28681	26750	2	0.14726	1666.0	ORF1ab	1.0	556.0	408.0	N	3.0	136.0		different gene	1000000
2470	21595	19125	1	0.08259	2205.0	ORF1ab	3.0	735.0	33.0	S	3.0	11.0		different gene	1000000
2470	22599	20129	3	0.22819	2205.0	ORF1ab	3.0	735.0	1037.0	S	2.0	346.0		different gene	1000000
2790	4184	1394	4	0.60219	2525.0	ORF1ab	2.0	842.0	3919.0	ORF1ab	1.0	1307.0	465.0	same gene	1000000
2832	8393	5561	4	0.41266	2567.0	ORF1ab	2.0	856.0	8128.0	ORF1ab	1.0	2710.0	1854.0	same gene	1000000
2954	11750	8796	2	0.12437	2689.0	ORF1ab	1.0	897.0	11485.0	ORF1ab	1.0	3829.0	2932.0	same gene	1000000
2954	14257	11303	2	0.12263	2689.0	ORF1ab	1.0	897.0	790.0	ORF1ab	1.0	264.0	633.0	same gene	1000000
2954	16935	13981	2	0.13171	2689.0	ORF1ab	1.0	897.0	3468.0	ORF1ab	3.0	1156.0	259.0	same gene	1000000
3267	16176	12909	3	0.23053	3002.0	ORF1ab	2.0	1001.0	2709.0	ORF1ab	3.0	903.0	98.0	same gene	1000000
3796	3927	131	1	0.06967	3531.0	ORF1ab	3.0	1177.0	3662.0	ORF1ab	2.0	1221.0	44.0	same gene	1000000
4181	11332	7151	4	0.63265	3916.0	ORF1ab	1.0	1306.0	11067.0	ORF1ab	3.0	3689.0	2383.0	same gene	1000000
4181	16466	12285	4	0.53591	3916.0	ORF1ab	1.0	1306.0	2999.0	ORF1ab	2.0	1000.0	306.0	same gene	1000000
4181	7124	2943	4	0.61365	3916.0	ORF1ab	1.0	1306.0	6859.0	ORF1ab	1.0	2287.0	981.0	same gene	1000000
4181	8986	4805	4	0.63049	3916.0	ORF1ab	1.0	1306.0	8721.0	ORF1ab	3.0	2907.0	1601.0	same gene	1000000
4184	10447	6263	4	0.60483	3919.0	ORF1ab	1.0	1307.0	10182.0	ORF1ab	3.0	3394.0	2087.0	same gene	1000000
4184	15714	11530	4	0.60179	3919.0	ORF1ab	1.0	1307.0	2247.0	ORF1ab	3.0	749.0	558.0	same gene	1000000
4184	26060	21876	4	0.57976	3919.0	ORF1ab	1.0	1307.0	668.0	ORF3a	2.0	223.0		different gene	1000000
4184	4321	137	4	0.5859	3919.0	ORF1ab	1.0	1307.0	4056.0	ORF1ab	3.0	1352.0	45.0	same gene	1000000
4184	9534	5350	4	0.60088	3919.0	ORF1ab	1.0	1307.0	9269.0	ORF1ab	2.0	3090.0	1783.0	same gene	1000000
5184	11418	6234	2	0.11115	4919.0	ORF1ab	2.0	1640.0	11153.0	ORF1ab	2.0	3718.0	2078.0	same gene	1000000
5386	8393	3007	4	0.42332	5121.0	ORF1ab	3.0	1707.0	8128.0	ORF1ab	1.0	2710.0	1003.0	same gene	1000000
5388	16176	10788	3	0.23479	5123.0	ORF1ab	2.0	1708.0	2709.0	ORF1ab	3.0	903.0	805.0	same gene	1000000
5388	5986	598	3	0.227	5123.0	ORF1ab	2.0	1708.0	5721.0	ORF1ab	3.0	1907.0	199.0	same gene	1000000
5430	5435	5	1	0.06312	5165.0	ORF1ab	2.0	1722.0	5170.0	ORF1ab	1.0	1724.0	2.0	same gene	1000000
5431	5435	4	1	0.06304	5166.0	ORF1ab	3.0	1722.0	5170.0	ORF1ab	1.0	1724.0	2.0	same gene	1000000
5584	11418	5834	1	0.08719	5319.0	ORF1ab	3.0	1773.0	11153.0	ORF1ab	2.0	3718.0	1945.0	same gene	1000000
5584	11514	5930	1	0.09182	5319.0	ORF1ab	3.0	1773.0	11249.0	ORF1ab	2.0	3750.0	1977.0	same gene	1000000
5584	13019	7435	1	0.08416	5319.0	ORF1ab	3.0	1773.0	12754.0	ORF1ab	1.0	4252.0	2479.0	same gene	1000000
5584	22227	16643	1	0.06607	5319.0	ORF1ab	3.0	1773.0	665.0	S	2.0	222.0		different gene	1000000
6040	14014	7974	2	0.12595	5775.0	ORF1ab	3.0	1925.0	547.0	ORF1ab	1.0	183.0	1742.0	same gene	1000000
6332	6387	55	2	0.10677	6067.0	ORF1ab	1.0	2023.0	6122.0	ORF1ab	2.0	2041.0	18.0	same gene	1000000
6387	6400	13	2	0.11497	6122.0	ORF1ab	2.0	2041.0	6135.0	ORF1ab	3.0	2045.0	4.0	same gene	1000000
6402	11332	4930	4	0.6209	6137.0	ORF1ab	2.0	2046.0	11067.0	ORF1ab	3.0	3689.0	1643.0	same gene	1000000
6402	6408	6	2	0.12557	6137.0	ORF1ab	2.0	2046.0	6143.0	ORF1ab	2.0	2048.0	2.0	same gene	1000000
6515	8393	1878	4	0.4058	6250.0	ORF1ab	1.0	2084.0	8128.0	ORF1ab	1.0	2710.0	626.0	same gene	1000000
6638	28073	21435	1	0.06812	6373.0	ORF1ab	1.0	2125.0	180.0	ORF8	3.0	60.0		different gene	1000000
6954	24914	17960	3	0.23192	6689.0	ORF1ab	2.0	2230.0	3352.0	S	1.0	1118.0		different gene	1000000
7124	7851	727	2	0.12127	6859.0	ORF1ab	1.0	2287.0	7586.0	ORF1ab	2.0	2529.0	242.0	same gene	1000000
7851	17040	9189	2	0.13128	7586.0	ORF1ab	2.0	2529.0	3573.0	ORF1ab	3.0	1191.0	1338.0	same gene	1000000
7851	21846	13995	2	0.12087	7586.0	ORF1ab	2.0	2529.0	284.0	S	2.0	95.0		different gene	1000000
7926	14014	6088	1	0.09643	7661.0	ORF1ab	2.0	2554.0	547.0	ORF1ab	1.0	183.0	2371.0	same gene	1000000
8393	11537	3144	4	0.41895	8128.0	ORF1ab	1.0	2710.0	11272.0	ORF1ab	1.0	3758.0	1048.0	same gene	1000000
8393	13195	4802	4	0.41873	8128.0	ORF1ab	1.0	2710.0	12930.0	ORF1ab	3.0	4310.0	1600.0	same gene	1000000
8835	15521	6686	2	0.11419	8570.0	ORF1ab	2.0	2857.0	2054.0	ORF1ab	2.0	685.0	2172.0	same gene	1000000
8986	11332	2346	4	0.63049	8721.0	ORF1ab	3.0	2907.0	11067.0	ORF1ab	3.0	3689.0	782.0	same gene	1000000
8986	9053	67	4	0.63659	8721.0	ORF1ab	3.0	2907.0	8788.0	ORF1ab	1.0	2930.0	23.0	same gene	1000000
9344	9424	80	4	0.60939	9079.0	ORF1ab	1.0	3027.0	9159.0	ORF1ab	3.0	3053.0	26.0	same gene	1000000
9424	10447	1023	4	0.5993	9159.0	ORF1ab	3.0	3053.0	10182.0	ORF1ab	3.0	3394.0	341.0	same gene	1000000
9866	25416	15550	2	0.12779	9601.0	ORF1ab	1.0	3201.0	24.0	ORF3a	3.0	8.0		different gene	1000000
9866	27382	17516	4	0.35951	9601.0	ORF1ab	1.0	3201.0	181.0	ORF6	1.0	61.0		different gene	1000000
9891	11418	1527	2	0.11388	9626.0	ORF1ab	2.0	3209.0	11153.0	ORF1ab	2.0	3718.0	509.0	same gene	1000000
10029	22995	12966	4	0.31675	9764.0	ORF1ab	2.0	3255.0	1433.0	S	2.0	478.0		different gene	1000000
10029	28271	18242	3	0.21434	9764.0	ORF1ab	2.0	3255.0						different gene	1000000
10135	29301	19166	1	0.08083	9870.0	ORF1ab	3.0	3290.0	1028.0	N	2.0	343.0		different gene	1000000
10198	10447	249	4	0.60113	9933.0	ORF1ab	3.0	3311.0	10182.0	ORF1ab	3.0	3394.0	83.0	same gene	1000000
10319	18424	8105	1	0.08137	10054.0	ORF1ab	1.0	3352.0	4957.0	ORF1ab	1.0	1653.0	1699.0	same gene	1000000
10319	27964	17645	1	0.08555	10054.0	ORF1ab	1.0	3352.0	71.0	ORF8	2.0	24.0		different gene	1000000
10447	12880	2433	4	0.59665	10182.0	ORF1ab	3.0	3394.0	12615.0	ORF1ab	3.0	4205.0	811.0	same gene	1000000
10449	24469	14020	4	0.67764	10184.0	ORF1ab	2.0	3395.0	2907.0	S	3.0	969.0		different gene	1000000
11201	11332	131	4	0.6374	10936.0	ORF1ab	1.0	3646.0	11067.0	ORF1ab	3.0	3689.0	43.0	same gene	1000000
11281	13195	1914	4	0.40815	11016.0	ORF1ab	3.0	3672.0	12930.0	ORF1ab	3.0	4310.0	638.0	same gene	1000000
11287	11291	4	4	0.69151	11022.0	ORF1ab	3.0	3674.0	11026.0	ORF1ab	1.0	3676.0	2.0	same gene	1000000
11291	23063	11772	4	0.60187	11026.0	ORF1ab	1.0	3676.0	1501.0	S	1.0	501.0		different gene	1000000
11298	21618	10320	4	0.47575	11033.0	ORF1ab	2.0	3678.0	56.0	S	2.0	19.0		different gene	1000000
11332	19220	7888	4	0.6326	11067.0	ORF1ab	3.0	3689.0	5753.0	ORF1ab	2.0	1918.0	1771.0	same gene	1000000
11332	27874	16542	4	0.62224	11067.0	ORF1ab	3.0	3689.0	119.0	ORF7b	2.0	40.0		different gene	1000000
11332	28916	17584	4	0.62269	11067.0	ORF1ab	3.0	3689.0	643.0	N	1.0	215.0		different gene	1000000
11357	11371	14	1	0.08558	11092.0	ORF1ab	1.0	3698.0	11106.0	ORF1ab	3.0	3702.0	4.0	same gene	1000000
11456	23284	11828	1	0.06828	11191.0	ORF1ab	1.0	3731.0	1722.0	S	3.0	574.0		different gene	1000000
11456	29050	17594	2	0.11897	11191.0	ORF1ab	1.0	3731.0	777.0	N	3.0	259.0		different gene	1000000
11674	15009	3335	1	0.08528	11409.0	ORF1ab	3.0	3803.0	1542.0	ORF1ab	3.0	514.0	3289.0	same gene	1000000
11674	22917	11243	1	0.08736	11409.0	ORF1ab	3.0	3803.0	1355.0	S	2.0	452.0		different gene	1000000
12160	23018	10858	4	0.40501	11895.0	ORF1ab	3.0	3965.0	1456.0	S	1.0	486.0		different gene	1000000
12160	26529	14369	4	0.32906	11895.0	ORF1ab	3.0	3965.0	7.0	M	1.0	3.0		different gene	1000000
12310	16616	4306	1	0.08051	12045.0	ORF1ab	3.0	4015.0	3149.0	ORF1ab	2.0	1050.0	2965.0	same gene	1000000
12310	28330	16020	1	0.06666	12045.0	ORF1ab	3.0	4015.0	57.0	N	3.0	19.0		different gene	1000000
13195	24130	10935	4	0.41846	12930.0	ORF1ab	3.0	4310.0	2568.0	S	3.0	856.0		different gene	1000000
14257	17039	2782	1	0.09034	790.0	ORF1ab	1.0	264.0	3572.0	ORF1ab	2.0	1191.0	927.0	same gene	1000000
14257	22942	8685	2	0.12583	790.0	ORF1ab	1.0	264.0	1380.0	S	3.0	460.0		different gene	1000000
14257	28312	14055	2	0.12206	790.0	ORF1ab	1.0	264.0	39.0	N	3.0	13.0		different gene	1000000
14676	24506	9830	3	0.22891	1209.0	ORF1ab	3.0	403.0	2944.0	S	1.0	982.0		different gene	1000000
15009	21721	6712	1	0.08781	1542.0	ORF1ab	3.0	514.0	159.0	S	3.0	53.0		different gene	1000000
15240	24130	8890	4	0.3655	1773.0	ORF1ab	3.0	591.0	2568.0	S	3.0	856.0		different gene	1000000
15279	16176	897	3	0.23185	1812.0	ORF1ab	3.0	604.0	2709.0	ORF1ab	3.0	903.0	299.0	same gene	1000000
15451	15521	70	1	0.07342	1984.0	ORF1ab	1.0	662.0	2054.0	ORF1ab	2.0	685.0	23.0	same gene	1000000
15451	21618	6167	4	0.53373	1984.0	ORF1ab	1.0	662.0	56.0	S	2.0	19.0		different gene	1000000
15558	15562	4	1	0.07997	2091.0	ORF1ab	3.0	697.0	2095.0	ORF1ab	1.0	699.0	2.0	same gene	1000000
15714	17410	1696	4	0.59825	2247.0	ORF1ab	3.0	749.0	3943.0	ORF1ab	1.0	1315.0	566.0	same gene	1000000
15714	22200	6486	4	0.60004	2247.0	ORF1ab	3.0	749.0	638.0	S	2.0	213.0		different gene	1000000
15714	29510	13796	4	0.59809	2247.0	ORF1ab	3.0	749.0	1237.0	N	1.0	413.0		different gene	1000000
15738	17859	2121	2	0.09779	2271.0	ORF1ab	3.0	757.0	4392.0	ORF1ab	3.0	1464.0	707.0	same gene	1000000
15939	17859	1920	2	0.1068	2472.0	ORF1ab	3.0	824.0	4392.0	ORF1ab	3.0	1464.0	640.0	same gene	1000000
16176	23271	7095	3	0.23427	2709.0	ORF1ab	3.0	903.0	1709.0	S	2.0	570.0		different gene	1000000
16176	24914	8738	3	0.23402	2709.0	ORF1ab	3.0	903.0	3352.0	S	1.0	1118.0		different gene	1000000
16176	28977	12801	3	0.23238	2709.0	ORF1ab	3.0	903.0	704.0	N	2.0	235.0		different gene	1000000
16342	22200	5858	2	0.10103	2875.0	ORF1ab	1.0	959.0	638.0	S	2.0	213.0		different gene	1000000
16466	28259	11793	4	0.62622	2999.0	ORF1ab	2.0	1000.0	366.0	ORF8	3.0	122.0		different gene	1000000
16466	28881	12415	4	0.63049	2999.0	ORF1ab	2.0	1000.0	608.0	N	2.0	203.0		different gene	1000000
16616	27012	10396	1	0.07588	3149.0	ORF1ab	2.0	1050.0	490.0	M	1.0	164.0		different gene	1000000
16616	27513	10897	1	0.07361	3149.0	ORF1ab	2.0	1050.0	120.0	ORF7a	3.0	40.0		different gene	1000000
16726	28073	11347	1	0.06351	3259.0	ORF1ab	1.0	1087.0	180.0	ORF8	3.0	60.0		different gene	1000000
16935	28681	11746	2	0.13963	3468.0	ORF1ab	3.0	1156.0	408.0	N	3.0	136.0		different gene	1000000
17124	23018	5894	1	0.08407	3657.0	ORF1ab	3.0	1219.0	1456.0	S	1.0	486.0		different gene	1000000
17236	24208	6972	2	0.15431	3769.0	ORF1ab	1.0	1257.0	2646.0	S	3.0	882.0		different gene	1000000
17859	19326	1467	2	0.10647	4392.0	ORF1ab	3.0	1464.0	5859.0	ORF1ab	3.0	1953.0	489.0	same gene	1000000
17859	22109	4250	2	0.10776	4392.0	ORF1ab	3.0	1464.0	547.0	S	1.0	183.0		different gene	1000000
18163	24469	6306	4	0.66568	4696.0	ORF1ab	1.0	1566.0	2907.0	S	3.0	969.0		different gene	1000000
18424	21304	2880	1	0.07537	4957.0	ORF1ab	1.0	1653.0	7837.0	ORF1ab	1.0	2613.0	960.0	same gene	1000000
18424	25907	7483	1	0.0819	4957.0	ORF1ab	1.0	1653.0	515.0	ORF3a	2.0	172.0		different gene	1000000
18424	28472	10048	1	0.07653	4957.0	ORF1ab	1.0	1653.0	199.0	N	1.0	67.0		different gene	1000000
18424	28869	10445	1	0.07599	4957.0	ORF1ab	1.0	1653.0	596.0	N	2.0	199.0		different gene	1000000
19326	22200	2874	2	0.10763	5859.0	ORF1ab	3.0	1953.0	638.0	S	2.0	213.0		different gene	1000000
19391	19399	8	2	0.11547	5924.0	ORF1ab	2.0	1975.0	5932.0	ORF1ab	1.0	1978.0	3.0	same gene	1000000
19468	19519	51	2	0.09976	6001.0	ORF1ab	1.0	2001.0	6052.0	ORF1ab	1.0	2018.0	17.0	same gene	1000000
19883	20122	239	1	0.08447	6416.0	ORF1ab	2.0	2139.0	6655.0	ORF1ab	1.0	2219.0	80.0	same gene	1000000
19955	20055	100	4	0.66988	6488.0	ORF1ab	2.0	2163.0	6588.0	ORF1ab	3.0	2196.0	33.0	same gene	1000000
19955	22200	2245	4	0.5925	6488.0	ORF1ab	2.0	2163.0	638.0	S	2.0	213.0		different gene	1000000
21618	21638	20	4	0.59021	56.0	S	2.0	19.0	76.0	S	1.0	26.0	7.0	same gene	1000000
21618	22033	415	4	0.60138	56.0	S	2.0	19.0	471.0	S	3.0	157.0	138.0	same gene	1000000
21618	22200	582	4	0.73685	56.0	S	2.0	19.0	638.0	S	2.0	213.0	194.0	same gene	1000000
21618	22917	1299	4	0.42949	56.0	S	2.0	19.0	1355.0	S	2.0	452.0	433.0	same gene	1000000
21618	23604	1986	4	0.70399	56.0	S	2.0	19.0	2042.0	S	2.0	681.0	662.0	same gene	1000000
21618	27752	6134	4	0.63101	56.0	S	2.0	19.0	359.0	ORF7a	2.0	120.0		different gene	1000000
21755	21777	22	1	0.06974	193.0	S	1.0	65.0	215.0	S	2.0	72.0	7.0	same gene	1000000
21761	23604	1843	3	0.25769	199.0	S	1.0	67.0	2042.0	S	2.0	681.0	614.0	same gene	1000000
21810	22200	390	2	0.11403	248.0	S	2.0	83.0	638.0	S	2.0	213.0	130.0	same gene	1000000
21843	21876	33	1	0.07478	281.0	S	2.0	94.0	314.0	S	2.0	105.0	11.0	same gene	1000000
21846	22200	354	3	0.27612	284.0	S	2.0	95.0	638.0	S	2.0	213.0	118.0	same gene	1000000
21904	21929	25	2	0.1204	342.0	S	3.0	114.0	367.0	S	1.0	123.0	9.0	same gene	1000000
21984	22000	16	4	0.35516	422.0	S	2.0	141.0	438.0	S	3.0	146.0	5.0	same gene	1000000
21995	25614	3619	1	0.06746	433.0	S	1.0	145.0	222.0	ORF3a	3.0	74.0		different gene	1000000
21997	28280	6283	1	0.08935	435.0	S	3.0	145.0	7.0	N	1.0	3.0		different gene	1000000
22000	22200	200	4	0.48049	438.0	S	3.0	146.0	638.0	S	2.0	213.0	67.0	same gene	1000000
22001	22016	15	1	0.07335	439.0	S	1.0	147.0	454.0	S	1.0	152.0	5.0	same gene	1000000
22001	22190	189	4	0.42949	439.0	S	1.0	147.0	628.0	S	1.0	210.0	63.0	same gene	1000000
22109	22200	91	2	0.11938	547.0	S	1.0	183.0	638.0	S	2.0	213.0	30.0	same gene	1000000
22109	27915	5806	2	0.1086	547.0	S	1.0	183.0	22.0	ORF8	1.0	8.0		different gene	1000000
22190	22200	10	4	0.4332	628.0	S	1.0	210.0	638.0	S	2.0	213.0	3.0	same gene	1000000
22200	22317	117	2	0.10086	638.0	S	2.0	213.0	755.0	S	2.0	252.0	39.0	same gene	1000000
22200	22599	399	3	0.2929	638.0	S	2.0	213.0	1037.0	S	2.0	346.0	133.0	same gene	1000000
22200	22664	464	2	0.12257	638.0	S	2.0	213.0	1102.0	S	1.0	368.0	155.0	same gene	1000000
22200	22688	488	4	0.60705	638.0	S	2.0	213.0	1126.0	S	1.0	376.0	163.0	same gene	1000000
22200	22898	698	4	0.37425	638.0	S	2.0	213.0	1336.0	S	1.0	446.0	233.0	same gene	1000000
22200	23018	818	4	0.31514	638.0	S	2.0	213.0	1456.0	S	1.0	486.0	273.0	same gene	1000000
22200	24130	1930	4	0.40256	638.0	S	2.0	213.0	2568.0	S	3.0	856.0	643.0	same gene	1000000
22200	24469	2269	4	0.66574	638.0	S	2.0	213.0	2907.0	S	3.0	969.0	756.0	same gene	1000000
22200	26858	4658	3	0.24972	638.0	S	2.0	213.0	336.0	M	3.0	112.0		different gene	1000000
22200	27038	4838	1	0.08922	638.0	S	2.0	213.0	516.0	M	3.0	172.0		different gene	1000000
22200	27259	5059	4	0.40994	638.0	S	2.0	213.0	58.0	ORF6	1.0	20.0		different gene	1000000
22577	22599	22	2	0.15049	1015.0	S	1.0	339.0	1037.0	S	2.0	346.0	7.0	same gene	1000000
22577	22664	87	2	0.12902	1015.0	S	1.0	339.0	1102.0	S	1.0	368.0	29.0	same gene	1000000
22577	26275	3698	2	0.1447	1015.0	S	1.0	339.0	31.0	E	1.0	11.0		different gene	1000000
22578	22679	101	4	0.70822	1016.0	S	2.0	339.0	1117.0	S	1.0	373.0	34.0	same gene	1000000
22578	24469	1891	4	0.67223	1016.0	S	2.0	339.0	2907.0	S	3.0	969.0	630.0	same gene	1000000
22673	24503	1830	4	0.39814	1111.0	S	1.0	371.0	2941.0	S	1.0	981.0	610.0	same gene	1000000
22674	22679	5	4	0.74859	1112.0	S	2.0	371.0	1117.0	S	1.0	373.0	2.0	same gene	1000000
22679	22686	7	4	0.74323	1117.0	S	1.0	373.0	1124.0	S	2.0	375.0	2.0	same gene	1000000
22679	23013	334	4	0.65486	1117.0	S	1.0	373.0	1451.0	S	2.0	484.0	111.0	same gene	1000000
22688	22775	87	4	0.6349	1126.0	S	1.0	376.0	1213.0	S	1.0	405.0	29.0	same gene	1000000
22775	22786	11	4	0.58828	1213.0	S	1.0	405.0	1224.0	S	3.0	408.0	3.0	same gene	1000000
22792	22813	21	2	0.13046	1230.0	S	3.0	410.0	1251.0	S	3.0	417.0	7.0	same gene	1000000
22813	22882	69	4	0.69638	1251.0	S	3.0	417.0	1320.0	S	3.0	440.0	23.0	same gene	1000000
22813	23854	1041	4	0.64285	1251.0	S	3.0	417.0	2292.0	S	3.0	764.0	347.0	same gene	1000000
22893	22942	49	3	0.25681	1331.0	S	2.0	444.0	1380.0	S	3.0	460.0	16.0	same gene	1000000
22895	22942	47	3	0.21217	1333.0	S	1.0	445.0	1380.0	S	3.0	460.0	15.0	same gene	1000000
22898	22917	19	3	0.2558	1336.0	S	1.0	446.0	1355.0	S	2.0	452.0	6.0	same gene	1000000
22917	23040	123	3	0.30168	1355.0	S	2.0	452.0	1478.0	S	2.0	493.0	41.0	same gene	1000000
22917	23673	756	2	0.09833	1355.0	S	2.0	452.0	2111.0	S	2.0	704.0	252.0	same gene	1000000
22942	26275	3333	2	0.13531	1380.0	S	3.0	460.0	31.0	E	1.0	11.0		different gene	1000000
22992	23013	21	4	0.69755	1430.0	S	2.0	477.0	1451.0	S	2.0	484.0	7.0	same gene	1000000
22995	23012	17	1	0.07685	1433.0	S	2.0	478.0	1450.0	S	1.0	484.0	6.0	same gene	1000000
22995	23604	609	3	0.22633	1433.0	S	2.0	478.0	2042.0	S	2.0	681.0	203.0	same gene	1000000
22995	28048	5053	2	0.12965	1433.0	S	2.0	478.0	155.0	ORF8	2.0	52.0		different gene	1000000
23013	23055	42	4	0.68397	1451.0	S	2.0	484.0	1493.0	S	2.0	498.0	14.0	same gene	1000000
23018	23031	13	2	0.14233	1456.0	S	1.0	486.0	1469.0	S	2.0	490.0	4.0	same gene	1000000
23018	27889	4871	4	0.33059	1456.0	S	1.0	486.0						different gene	1000000
23040	27259	4219	4	0.4326	1478.0	S	2.0	493.0	58.0	ORF6	1.0	20.0		different gene	1000000
23048	23202	154	4	0.39331	1486.0	S	1.0	496.0	1640.0	S	2.0	547.0	51.0	same gene	1000000
23055	23063	8	4	0.56526	1493.0	S	2.0	498.0	1501.0	S	1.0	501.0	3.0	same gene	1000000
23055	23075	20	4	0.75769	1493.0	S	2.0	498.0	1513.0	S	1.0	505.0	7.0	same gene	1000000
23063	23604	541	4	0.60417	1501.0	S	1.0	501.0	2042.0	S	2.0	681.0	180.0	same gene	1000000
23202	24130	928	4	0.4161	1640.0	S	2.0	547.0	2568.0	S	3.0	856.0	309.0	same gene	1000000
23284	25339	2055	1	0.08327	1722.0	S	3.0	574.0	3777.0	S	3.0	1259.0	685.0	same gene	1000000
23525	23599	74	4	0.64852	1963.0	S	1.0	655.0	2037.0	S	3.0	679.0	24.0	same gene	1000000
23599	24469	870	4	0.67662	2037.0	S	3.0	679.0	2907.0	S	3.0	969.0	290.0	same gene	1000000
23604	25469	1865	4	0.64286	2042.0	S	2.0	681.0	77.0	ORF3a	2.0	26.0		different gene	1000000
23604	26767	3163	4	0.63571	2042.0	S	2.0	681.0	245.0	M	2.0	82.0		different gene	1000000
23604	28271	4667	4	0.64553	2042.0	S	2.0	681.0						different gene	1000000
23604	28881	5277	4	0.79867	2042.0	S	2.0	681.0	608.0	N	2.0	203.0		different gene	1000000
23709	24506	797	3	0.23072	2147.0	S	2.0	716.0	2944.0	S	1.0	982.0	266.0	same gene	1000000
23854	24469	615	4	0.66131	2292.0	S	3.0	764.0	2907.0	S	3.0	969.0	205.0	same gene	1000000
23854	26709	2855	4	0.66098	2292.0	S	3.0	764.0	187.0	M	1.0	63.0		different gene	1000000
23948	24469	521	4	0.67759	2386.0	S	1.0	796.0	2907.0	S	3.0	969.0	173.0	same gene	1000000
24130	24503	373	4	0.42072	2568.0	S	3.0	856.0	2941.0	S	1.0	981.0	125.0	same gene	1000000
24130	26530	2400	4	0.39787	2568.0	S	3.0	856.0	8.0	M	2.0	3.0		different gene	1000000
24410	28881	4471	4	0.61727	2848.0	S	1.0	950.0	608.0	N	2.0	203.0		different gene	1000000
24424	24469	45	4	0.68551	2862.0	S	3.0	954.0	2907.0	S	3.0	969.0	15.0	same gene	1000000
24469	25000	531	4	0.66979	2907.0	S	3.0	969.0	3438.0	S	3.0	1146.0	177.0	same gene	1000000
24469	25584	1115	4	0.67701	2907.0	S	3.0	969.0	192.0	ORF3a	3.0	64.0		different gene	1000000
24469	26270	1801	4	0.67176	2907.0	S	3.0	969.0	26.0	E	2.0	9.0		different gene	1000000
24469	27807	3338	4	0.67958	2907.0	S	3.0	969.0	52.0	ORF7b	1.0	18.0		different gene	1000000
24469	28271	3802	4	0.67325	2907.0	S	3.0	969.0						different gene	1000000
24469	28363	3894	4	0.67003	2907.0	S	3.0	969.0	90.0	N	3.0	30.0		different gene	1000000
24506	24914	408	3	0.23445	2944.0	S	1.0	982.0	3352.0	S	1.0	1118.0	136.0	same gene	1000000
24914	28111	3197	3	0.23391	3352.0	S	1.0	1118.0	218.0	ORF8	2.0	73.0		different gene	1000000
25000	26577	1577	4	0.66426	3438.0	S	3.0	1146.0	55.0	M	1.0	19.0		different gene	1000000
25416	26275	859	2	0.10186	24.0	ORF3a	3.0	8.0	31.0	E	1.0	11.0		different gene	1000000
25469	28461	2992	4	0.63648	77.0	ORF3a	2.0	26.0	188.0	N	2.0	63.0		different gene	1000000
25563	28881	3318	2	0.13289	171.0	ORF3a	3.0	57.0	608.0	N	2.0	203.0		different gene	1000000
25708	29301	3593	1	0.07463	316.0	ORF3a	1.0	106.0	1028.0	N	2.0	343.0		different gene	1000000
26107	27507	1400	2	0.12333	715.0	ORF3a	1.0	239.0	114.0	ORF7a	3.0	38.0		different gene	1000000
26529	27889	1360	4	0.3591	7.0	M	1.0	3.0						different gene	1000000
26577	26709	132	4	0.664	55.0	M	1.0	19.0	187.0	M	1.0	63.0	44.0	same gene	1000000
26858	27382	524	4	0.42186	336.0	M	3.0	112.0	181.0	ORF6	1.0	61.0		different gene	1000000
27000	27034	34	3	0.20267	478.0	M	1.0	160.0	512.0	M	2.0	171.0	11.0	same gene	1000000
27038	28330	1292	2	0.10061	516.0	M	3.0	172.0	57.0	N	3.0	19.0		different gene	1000000
27048	27068	20	3	0.18766	526.0	M	1.0	176.0	546.0	M	3.0	182.0	6.0	same gene	1000000
27095	27135	40	2	0.16168	573.0	M	3.0	191.0	613.0	M	1.0	205.0	14.0	same gene	1000000
27438	29666	2228	1	0.09493	45.0	ORF7a	3.0	15.0	109.0	ORF10	1.0	37.0		different gene	1000000
27638	27752	114	4	0.63981	245.0	ORF7a	2.0	82.0	359.0	ORF7a	2.0	120.0	38.0	same gene	1000000
27788	28724	936	1	0.06812	33.0	ORF7b	3.0	11.0	451.0	N	1.0	151.0		different gene	1000000
27889	28330	441	2	0.12092					57.0	N	3.0	19.0		different gene	1000000
27889	28681	792	1	0.07798					408.0	N	3.0	136.0		different gene	1000000
27972	28048	76	3	0.2639	79.0	ORF8	1.0	27.0	155.0	ORF8	2.0	52.0	25.0	same gene	1000000
27985	28007	22	1	0.07885	92.0	ORF8	2.0	31.0	114.0	ORF8	3.0	38.0	7.0	same gene	1000000
28048	28095	47	1	0.09454	155.0	ORF8	2.0	52.0	202.0	ORF8	1.0	68.0	16.0	same gene	1000000
28048	28111	63	3	0.2435	155.0	ORF8	2.0	52.0	218.0	ORF8	2.0	73.0	21.0	same gene	1000000
28111	28282	171	3	0.23846	218.0	ORF8	2.0	73.0	9.0	N	3.0	3.0		different gene	1000000
28245	28251	6	4	0.66031	352.0	ORF8	1.0	118.0	358.0	ORF8	1.0	120.0	2.0	same gene	1000000
28271	28311	40	4	0.6706					38.0	N	2.0	13.0		different gene	1000000
28363	28370	7	4	0.68756	90.0	N	3.0	30.0	97.0	N	1.0	33.0	3.0	same gene	1000000
28881	28916	35	4	0.53542	608.0	N	2.0	203.0	643.0	N	1.0	215.0	12.0	same gene	1000000
28881	29402	521	4	0.615	608.0	N	2.0	203.0	1129.0	N	1.0	377.0	174.0	same gene	1000000
29050	29509	459	2	0.11489	777.0	N	3.0	259.0	1236.0	N	3.0	412.0	153.0	same gene	1000000
29542	29544	2	1	0.06856										different gene	1000000
29544	29547	3	1	0.06863										different gene	1000000
29552	29554	2	1	0.07626										different gene	1000000
29554	29556	2	1	0.07674										different gene	1000000
22200	405	21795	2	0.10829	638.0	S	2.0	213.0	140.0	ORF1ab	2.0	47.0		different gene	1000000
4184	670	3514	4	0.59617	3919.0	ORF1ab	1.0	1307.0	405.0	ORF1ab	3.0	135.0	1172.0	same gene	1000000
16176	913	15263	3	0.2292	2709.0	ORF1ab	3.0	903.0	648.0	ORF1ab	3.0	216.0	687.0	same gene	1000000
25563	1059	24504	2	0.13982	171.0	ORF3a	3.0	57.0	794.0	ORF1ab	2.0	265.0		different gene	1000000
28869	1059	27810	1	0.06962	596.0	N	2.0	199.0	794.0	ORF1ab	2.0	265.0		different gene	1000000
28330	1627	26703	3	0.19389	57.0	N	3.0	19.0	1362.0	ORF1ab	3.0	454.0		different gene	1000000
1745	1739	6	1	0.06259	1480.0	ORF1ab	1.0	494.0	1474.0	ORF1ab	1.0	492.0	2.0	same gene	1000000
1745	1740	5	1	0.06252	1480.0	ORF1ab	1.0	494.0	1475.0	ORF1ab	2.0	492.0	2.0	same gene	1000000
1748	1744	4	1	0.06251	1483.0	ORF1ab	1.0	495.0	1479.0	ORF1ab	3.0	493.0	2.0	same gene	1000000
26529	1931	24598	1	0.07794	7.0	M	1.0	3.0	1666.0	ORF1ab	1.0	556.0		different gene	1000000
28681	1931	26750	2	0.14726	408.0	N	3.0	136.0	1666.0	ORF1ab	1.0	556.0		different gene	1000000
21595	2470	19125	1	0.08259	33.0	S	3.0	11.0	2205.0	ORF1ab	3.0	735.0		different gene	1000000
22599	2470	20129	3	0.22819	1037.0	S	2.0	346.0	2205.0	ORF1ab	3.0	735.0		different gene	1000000
4184	2790	1394	4	0.60219	3919.0	ORF1ab	1.0	1307.0	2525.0	ORF1ab	2.0	842.0	465.0	same gene	1000000
8393	2832	5561	4	0.41266	8128.0	ORF1ab	1.0	2710.0	2567.0	ORF1ab	2.0	856.0	1854.0	same gene	1000000
11750	2954	8796	2	0.12437	11485.0	ORF1ab	1.0	3829.0	2689.0	ORF1ab	1.0	897.0	2932.0	same gene	1000000
14257	2954	11303	2	0.12263	790.0	ORF1ab	1.0	264.0	2689.0	ORF1ab	1.0	897.0	633.0	same gene	1000000
16935	2954	13981	2	0.13171	3468.0	ORF1ab	3.0	1156.0	2689.0	ORF1ab	1.0	897.0	259.0	same gene	1000000
16176	3267	12909	3	0.23053	2709.0	ORF1ab	3.0	903.0	3002.0	ORF1ab	2.0	1001.0	98.0	same gene	1000000
3927	3796	131	1	0.06967	3662.0	ORF1ab	2.0	1221.0	3531.0	ORF1ab	3.0	1177.0	44.0	same gene	1000000
11332	4181	7151	4	0.63265	11067.0	ORF1ab	3.0	3689.0	3916.0	ORF1ab	1.0	1306.0	2383.0	same gene	1000000
16466	4181	12285	4	0.53591	2999.0	ORF1ab	2.0	1000.0	3916.0	ORF1ab	1.0	1306.0	306.0	same gene	1000000
7124	4181	2943	4	0.61365	6859.0	ORF1ab	1.0	2287.0	3916.0	ORF1ab	1.0	1306.0	981.0	same gene	1000000
8986	4181	4805	4	0.63049	8721.0	ORF1ab	3.0	2907.0	3916.0	ORF1ab	1.0	1306.0	1601.0	same gene	1000000
10447	4184	6263	4	0.60483	10182.0	ORF1ab	3.0	3394.0	3919.0	ORF1ab	1.0	1307.0	2087.0	same gene	1000000
15714	4184	11530	4	0.60179	2247.0	ORF1ab	3.0	749.0	3919.0	ORF1ab	1.0	1307.0	558.0	same gene	1000000
26060	4184	21876	4	0.57976	668.0	ORF3a	2.0	223.0	3919.0	ORF1ab	1.0	1307.0		different gene	1000000
4321	4184	137	4	0.5859	4056.0	ORF1ab	3.0	1352.0	3919.0	ORF1ab	1.0	1307.0	45.0	same gene	1000000
9534	4184	5350	4	0.60088	9269.0	ORF1ab	2.0	3090.0	3919.0	ORF1ab	1.0	1307.0	1783.0	same gene	1000000
11418	5184	6234	2	0.11115	11153.0	ORF1ab	2.0	3718.0	4919.0	ORF1ab	2.0	1640.0	2078.0	same gene	1000000
8393	5386	3007	4	0.42332	8128.0	ORF1ab	1.0	2710.0	5121.0	ORF1ab	3.0	1707.0	1003.0	same gene	1000000
16176	5388	10788	3	0.23479	2709.0	ORF1ab	3.0	903.0	5123.0	ORF1ab	2.0	1708.0	805.0	same gene	1000000
5986	5388	598	3	0.227	5721.0	ORF1ab	3.0	1907.0	5123.0	ORF1ab	2.0	1708.0	199.0	same gene	1000000
5435	5430	5	1	0.06312	5170.0	ORF1ab	1.0	1724.0	5165.0	ORF1ab	2.0	1722.0	2.0	same gene	1000000
5435	5431	4	1	0.06304	5170.0	ORF1ab	1.0	1724.0	5166.0	ORF1ab	3.0	1722.0	2.0	same gene	1000000
11418	5584	5834	1	0.08719	11153.0	ORF1ab	2.0	3718.0	5319.0	ORF1ab	3.0	1773.0	1945.0	same gene	1000000
11514	5584	5930	1	0.09182	11249.0	ORF1ab	2.0	3750.0	5319.0	ORF1ab	3.0	1773.0	1977.0	same gene	1000000
13019	5584	7435	1	0.08416	12754.0	ORF1ab	1.0	4252.0	5319.0	ORF1ab	3.0	1773.0	2479.0	same gene	1000000
22227	5584	16643	1	0.06607	665.0	S	2.0	222.0	5319.0	ORF1ab	3.0	1773.0		different gene	1000000
14014	6040	7974	2	0.12595	547.0	ORF1ab	1.0	183.0	5775.0	ORF1ab	3.0	1925.0	1742.0	same gene	1000000
6387	6332	55	2	0.10677	6122.0	ORF1ab	2.0	2041.0	6067.0	ORF1ab	1.0	2023.0	18.0	same gene	1000000
6400	6387	13	2	0.11497	6135.0	ORF1ab	3.0	2045.0	6122.0	ORF1ab	2.0	2041.0	4.0	same gene	1000000
11332	6402	4930	4	0.6209	11067.0	ORF1ab	3.0	3689.0	6137.0	ORF1ab	2.0	2046.0	1643.0	same gene	1000000
6408	6402	6	2	0.12557	6143.0	ORF1ab	2.0	2048.0	6137.0	ORF1ab	2.0	2046.0	2.0	same gene	1000000
8393	6515	1878	4	0.4058	8128.0	ORF1ab	1.0	2710.0	6250.0	ORF1ab	1.0	2084.0	626.0	same gene	1000000
28073	6638	21435	1	0.06812	180.0	ORF8	3.0	60.0	6373.0	ORF1ab	1.0	2125.0		different gene	1000000
24914	6954	17960	3	0.23192	3352.0	S	1.0	1118.0	6689.0	ORF1ab	2.0	2230.0		different gene	1000000
7851	7124	727	2	0.12127	7586.0	ORF1ab	2.0	2529.0	6859.0	ORF1ab	1.0	2287.0	242.0	same gene	1000000
17040	7851	9189	2	0.13128	3573.0	ORF1ab	3.0	1191.0	7586.0	ORF1ab	2.0	2529.0	1338.0	same gene	1000000
21846	7851	13995	2	0.12087	284.0	S	2.0	95.0	7586.0	ORF1ab	2.0	2529.0		different gene	1000000
14014	7926	6088	1	0.09643	547.0	ORF1ab	1.0	183.0	7661.0	ORF1ab	2.0	2554.0	2371.0	same gene	1000000
11537	8393	3144	4	0.41895	11272.0	ORF1ab	1.0	3758.0	8128.0	ORF1ab	1.0	2710.0	1048.0	same gene	1000000
13195	8393	4802	4	0.41873	12930.0	ORF1ab	3.0	4310.0	8128.0	ORF1ab	1.0	2710.0	1600.0	same gene	1000000
15521	8835	6686	2	0.11419	2054.0	ORF1ab	2.0	685.0	8570.0	ORF1ab	2.0	2857.0	2172.0	same gene	1000000
11332	8986	2346	4	0.63049	11067.0	ORF1ab	3.0	3689.0	8721.0	ORF1ab	3.0	2907.0	782.0	same gene	1000000
9053	8986	67	4	0.63659	8788.0	ORF1ab	1.0	2930.0	8721.0	ORF1ab	3.0	2907.0	23.0	same gene	1000000
9424	9344	80	4	0.60939	9159.0	ORF1ab	3.0	3053.0	9079.0	ORF1ab	1.0	3027.0	26.0	same gene	1000000
10447	9424	1023	4	0.5993	10182.0	ORF1ab	3.0	3394.0	9159.0	ORF1ab	3.0	3053.0	341.0	same gene	1000000
25416	9866	15550	2	0.12779	24.0	ORF3a	3.0	8.0	9601.0	ORF1ab	1.0	3201.0		different gene	1000000
27382	9866	17516	4	0.35951	181.0	ORF6	1.0	61.0	9601.0	ORF1ab	1.0	3201.0		different gene	1000000
11418	9891	1527	2	0.11388	11153.0	ORF1ab	2.0	3718.0	9626.0	ORF1ab	2.0	3209.0	509.0	same gene	1000000
22995	10029	12966	4	0.31675	1433.0	S	2.0	478.0	9764.0	ORF1ab	2.0	3255.0		different gene	1000000
28271	10029	18242	3	0.21434					9764.0	ORF1ab	2.0	3255.0		different gene	1000000
29301	10135	19166	1	0.08083	1028.0	N	2.0	343.0	9870.0	ORF1ab	3.0	3290.0		different gene	1000000
10447	10198	249	4	0.60113	10182.0	ORF1ab	3.0	3394.0	9933.0	ORF1ab	3.0	3311.0	83.0	same gene	1000000
18424	10319	8105	1	0.08137	4957.0	ORF1ab	1.0	1653.0	10054.0	ORF1ab	1.0	3352.0	1699.0	same gene	1000000
27964	10319	17645	1	0.08555	71.0	ORF8	2.0	24.0	10054.0	ORF1ab	1.0	3352.0		different gene	1000000
12880	10447	2433	4	0.59665	12615.0	ORF1ab	3.0	4205.0	10182.0	ORF1ab	3.0	3394.0	811.0	same gene	1000000
24469	10449	14020	4	0.67764	2907.0	S	3.0	969.0	10184.0	ORF1ab	2.0	3395.0		different gene	1000000
11332	11201	131	4	0.6374	11067.0	ORF1ab	3.0	3689.0	10936.0	ORF1ab	1.0	3646.0	43.0	same gene	1000000
13195	11281	1914	4	0.40815	12930.0	ORF1ab	3.0	4310.0	11016.0	ORF1ab	3.0	3672.0	638.0	same gene	1000000
11291	11287	4	4	0.69151	11026.0	ORF1ab	1.0	3676.0	11022.0	ORF1ab	3.0	3674.0	2.0	same gene	1000000
23063	11291	11772	4	0.60187	1501.0	S	1.0	501.0	11026.0	ORF1ab	1.0	3676.0		different gene	1000000
21618	11298	10320	4	0.47575	56.0	S	2.0	19.0	11033.0	ORF1ab	2.0	3678.0		different gene	1000000
19220	11332	7888	4	0.6326	5753.0	ORF1ab	2.0	1918.0	11067.0	ORF1ab	3.0	3689.0	1771.0	same gene	1000000
27874	11332	16542	4	0.62224	119.0	ORF7b	2.0	40.0	11067.0	ORF1ab	3.0	3689.0		different gene	1000000
28916	11332	17584	4	0.62269	643.0	N	1.0	215.0	11067.0	ORF1ab	3.0	3689.0		different gene	1000000
11371	11357	14	1	0.08558	11106.0	ORF1ab	3.0	3702.0	11092.0	ORF1ab	1.0	3698.0	4.0	same gene	1000000
23284	11456	11828	1	0.06828	1722.0	S	3.0	574.0	11191.0	ORF1ab	1.0	3731.0		different gene	1000000
29050	11456	17594	2	0.11897	777.0	N	3.0	259.0	11191.0	ORF1ab	1.0	3731.0		different gene	1000000
15009	11674	3335	1	0.08528	1542.0	ORF1ab	3.0	514.0	11409.0	ORF1ab	3.0	3803.0	3289.0	same gene	1000000
22917	11674	11243	1	0.08736	1355.0	S	2.0	452.0	11409.0	ORF1ab	3.0	3803.0		different gene	1000000
23018	12160	10858	4	0.40501	1456.0	S	1.0	486.0	11895.0	ORF1ab	3.0	3965.0		different gene	1000000
26529	12160	14369	4	0.32906	7.0	M	1.0	3.0	11895.0	ORF1ab	3.0	3965.0		different gene	1000000
16616	12310	4306	1	0.08051	3149.0	ORF1ab	2.0	1050.0	12045.0	ORF1ab	3.0	4015.0	2965.0	same gene	1000000
28330	12310	16020	1	0.06666	57.0	N	3.0	19.0	12045.0	ORF1ab	3.0	4015.0		different gene	1000000
24130	13195	10935	4	0.41846	2568.0	S	3.0	856.0	12930.0	ORF1ab	3.0	4310.0		different gene	1000000
17039	14257	2782	1	0.09034	3572.0	ORF1ab	2.0	1191.0	790.0	ORF1ab	1.0	264.0	927.0	same gene	1000000
22942	14257	8685	2	0.12583	1380.0	S	3.0	460.0	790.0	ORF1ab	1.0	264.0		different gene	1000000
28312	14257	14055	2	0.12206	39.0	N	3.0	13.0	790.0	ORF1ab	1.0	264.0		different gene	1000000
24506	14676	9830	3	0.22891	2944.0	S	1.0	982.0	1209.0	ORF1ab	3.0	403.0		different gene	1000000
21721	15009	6712	1	0.08781	159.0	S	3.0	53.0	1542.0	ORF1ab	3.0	514.0		different gene	1000000
24130	15240	8890	4	0.3655	2568.0	S	3.0	856.0	1773.0	ORF1ab	3.0	591.0		different gene	1000000
16176	15279	897	3	0.23185	2709.0	ORF1ab	3.0	903.0	1812.0	ORF1ab	3.0	604.0	299.0	same gene	1000000
15521	15451	70	1	0.07342	2054.0	ORF1ab	2.0	685.0	1984.0	ORF1ab	1.0	662.0	23.0	same gene	1000000
21618	15451	6167	4	0.53373	56.0	S	2.0	19.0	1984.0	ORF1ab	1.0	662.0		different gene	1000000
15562	15558	4	1	0.07997	2095.0	ORF1ab	1.0	699.0	2091.0	ORF1ab	3.0	697.0	2.0	same gene	1000000
17410	15714	1696	4	0.59825	3943.0	ORF1ab	1.0	1315.0	2247.0	ORF1ab	3.0	749.0	566.0	same gene	1000000
22200	15714	6486	4	0.60004	638.0	S	2.0	213.0	2247.0	ORF1ab	3.0	749.0		different gene	1000000
29510	15714	13796	4	0.59809	1237.0	N	1.0	413.0	2247.0	ORF1ab	3.0	749.0		different gene	1000000
17859	15738	2121	2	0.09779	4392.0	ORF1ab	3.0	1464.0	2271.0	ORF1ab	3.0	757.0	707.0	same gene	1000000
17859	15939	1920	2	0.1068	4392.0	ORF1ab	3.0	1464.0	2472.0	ORF1ab	3.0	824.0	640.0	same gene	1000000
23271	16176	7095	3	0.23427	1709.0	S	2.0	570.0	2709.0	ORF1ab	3.0	903.0		different gene	1000000
24914	16176	8738	3	0.23402	3352.0	S	1.0	1118.0	2709.0	ORF1ab	3.0	903.0		different gene	1000000
28977	16176	12801	3	0.23238	704.0	N	2.0	235.0	2709.0	ORF1ab	3.0	903.0		different gene	1000000
22200	16342	5858	2	0.10103	638.0	S	2.0	213.0	2875.0	ORF1ab	1.0	959.0		different gene	1000000
28259	16466	11793	4	0.62622	366.0	ORF8	3.0	122.0	2999.0	ORF1ab	2.0	1000.0		different gene	1000000
28881	16466	12415	4	0.63049	608.0	N	2.0	203.0	2999.0	ORF1ab	2.0	1000.0		different gene	1000000
27012	16616	10396	1	0.07588	490.0	M	1.0	164.0	3149.0	ORF1ab	2.0	1050.0		different gene	1000000
27513	16616	10897	1	0.07361	120.0	ORF7a	3.0	40.0	3149.0	ORF1ab	2.0	1050.0		different gene	1000000
28073	16726	11347	1	0.06351	180.0	ORF8	3.0	60.0	3259.0	ORF1ab	1.0	1087.0		different gene	1000000
28681	16935	11746	2	0.13963	408.0	N	3.0	136.0	3468.0	ORF1ab	3.0	1156.0		different gene	1000000
23018	17124	5894	1	0.08407	1456.0	S	1.0	486.0	3657.0	ORF1ab	3.0	1219.0		different gene	1000000
24208	17236	6972	2	0.15431	2646.0	S	3.0	882.0	3769.0	ORF1ab	1.0	1257.0		different gene	1000000
19326	17859	1467	2	0.10647	5859.0	ORF1ab	3.0	1953.0	4392.0	ORF1ab	3.0	1464.0	489.0	same gene	1000000
22109	17859	4250	2	0.10776	547.0	S	1.0	183.0	4392.0	ORF1ab	3.0	1464.0		different gene	1000000
24469	18163	6306	4	0.66568	2907.0	S	3.0	969.0	4696.0	ORF1ab	1.0	1566.0		different gene	1000000
21304	18424	2880	1	0.07537	7837.0	ORF1ab	1.0	2613.0	4957.0	ORF1ab	1.0	1653.0	960.0	same gene	1000000
25907	18424	7483	1	0.0819	515.0	ORF3a	2.0	172.0	4957.0	ORF1ab	1.0	1653.0		different gene	1000000
28472	18424	10048	1	0.07653	199.0	N	1.0	67.0	4957.0	ORF1ab	1.0	1653.0		different gene	1000000
28869	18424	10445	1	0.07599	596.0	N	2.0	199.0	4957.0	ORF1ab	1.0	1653.0		different gene	1000000
22200	19326	2874	2	0.10763	638.0	S	2.0	213.0	5859.0	ORF1ab	3.0	1953.0		different gene	1000000
19399	19391	8	2	0.11547	5932.0	ORF1ab	1.0	1978.0	5924.0	ORF1ab	2.0	1975.0	3.0	same gene	1000000
19519	19468	51	2	0.09976	6052.0	ORF1ab	1.0	2018.0	6001.0	ORF1ab	1.0	2001.0	17.0	same gene	1000000
20122	19883	239	1	0.08447	6655.0	ORF1ab	1.0	2219.0	6416.0	ORF1ab	2.0	2139.0	80.0	same gene	1000000
20055	19955	100	4	0.66988	6588.0	ORF1ab	3.0	2196.0	6488.0	ORF1ab	2.0	2163.0	33.0	same gene	1000000
22200	19955	2245	4	0.5925	638.0	S	2.0	213.0	6488.0	ORF1ab	2.0	2163.0		different gene	1000000
21638	21618	20	4	0.59021	76.0	S	1.0	26.0	56.0	S	2.0	19.0	7.0	same gene	1000000
22033	21618	415	4	0.60138	471.0	S	3.0	157.0	56.0	S	2.0	19.0	138.0	same gene	1000000
22200	21618	582	4	0.73685	638.0	S	2.0	213.0	56.0	S	2.0	19.0	194.0	same gene	1000000
22917	21618	1299	4	0.42949	1355.0	S	2.0	452.0	56.0	S	2.0	19.0	433.0	same gene	1000000
23604	21618	1986	4	0.70399	2042.0	S	2.0	681.0	56.0	S	2.0	19.0	662.0	same gene	1000000
27752	21618	6134	4	0.63101	359.0	ORF7a	2.0	120.0	56.0	S	2.0	19.0		different gene	1000000
21777	21755	22	1	0.06974	215.0	S	2.0	72.0	193.0	S	1.0	65.0	7.0	same gene	1000000
23604	21761	1843	3	0.25769	2042.0	S	2.0	681.0	199.0	S	1.0	67.0	614.0	same gene	1000000
22200	21810	390	2	0.11403	638.0	S	2.0	213.0	248.0	S	2.0	83.0	130.0	same gene	1000000
21876	21843	33	1	0.07478	314.0	S	2.0	105.0	281.0	S	2.0	94.0	11.0	same gene	1000000
22200	21846	354	3	0.27612	638.0	S	2.0	213.0	284.0	S	2.0	95.0	118.0	same gene	1000000
21929	21904	25	2	0.1204	367.0	S	1.0	123.0	342.0	S	3.0	114.0	9.0	same gene	1000000
22000	21984	16	4	0.35516	438.0	S	3.0	146.0	422.0	S	2.0	141.0	5.0	same gene	1000000
25614	21995	3619	1	0.06746	222.0	ORF3a	3.0	74.0	433.0	S	1.0	145.0		different gene	1000000
28280	21997	6283	1	0.08935	7.0	N	1.0	3.0	435.0	S	3.0	145.0		different gene	1000000
22200	22000	200	4	0.48049	638.0	S	2.0	213.0	438.0	S	3.0	146.0	67.0	same gene	1000000
22016	22001	15	1	0.07335	454.0	S	1.0	152.0	439.0	S	1.0	147.0	5.0	same gene	1000000
22190	22001	189	4	0.42949	628.0	S	1.0	210.0	439.0	S	1.0	147.0	63.0	same gene	1000000
22200	22109	91	2	0.11938	638.0	S	2.0	213.0	547.0	S	1.0	183.0	30.0	same gene	1000000
27915	22109	5806	2	0.1086	22.0	ORF8	1.0	8.0	547.0	S	1.0	183.0		different gene	1000000
22200	22190	10	4	0.4332	638.0	S	2.0	213.0	628.0	S	1.0	210.0	3.0	same gene	1000000
22317	22200	117	2	0.10086	755.0	S	2.0	252.0	638.0	S	2.0	213.0	39.0	same gene	1000000
22599	22200	399	3	0.2929	1037.0	S	2.0	346.0	638.0	S	2.0	213.0	133.0	same gene	1000000
22664	22200	464	2	0.12257	1102.0	S	1.0	368.0	638.0	S	2.0	213.0	155.0	same gene	1000000
22688	22200	488	4	0.60705	1126.0	S	1.0	376.0	638.0	S	2.0	213.0	163.0	same gene	1000000
22898	22200	698	4	0.37425	1336.0	S	1.0	446.0	638.0	S	2.0	213.0	233.0	same gene	1000000
23018	22200	818	4	0.31514	1456.0	S	1.0	486.0	638.0	S	2.0	213.0	273.0	same gene	1000000
24130	22200	1930	4	0.40256	2568.0	S	3.0	856.0	638.0	S	2.0	213.0	643.0	same gene	1000000
24469	22200	2269	4	0.66574	2907.0	S	3.0	969.0	638.0	S	2.0	213.0	756.0	same gene	1000000
26858	22200	4658	3	0.24972	336.0	M	3.0	112.0	638.0	S	2.0	213.0		different gene	1000000
27038	22200	4838	1	0.08922	516.0	M	3.0	172.0	638.0	S	2.0	213.0		different gene	1000000
27259	22200	5059	4	0.40994	58.0	ORF6	1.0	20.0	638.0	S	2.0	213.0		different gene	1000000
22599	22577	22	2	0.15049	1037.0	S	2.0	346.0	1015.0	S	1.0	339.0	7.0	same gene	1000000
22664	22577	87	2	0.12902	1102.0	S	1.0	368.0	1015.0	S	1.0	339.0	29.0	same gene	1000000
26275	22577	3698	2	0.1447	31.0	E	1.0	11.0	1015.0	S	1.0	339.0		different gene	1000000
22679	22578	101	4	0.70822	1117.0	S	1.0	373.0	1016.0	S	2.0	339.0	34.0	same gene	1000000
24469	22578	1891	4	0.67223	2907.0	S	3.0	969.0	1016.0	S	2.0	339.0	630.0	same gene	1000000
24503	22673	1830	4	0.39814	2941.0	S	1.0	981.0	1111.0	S	1.0	371.0	610.0	same gene	1000000
22679	22674	5	4	0.74859	1117.0	S	1.0	373.0	1112.0	S	2.0	371.0	2.0	same gene	1000000
22686	22679	7	4	0.74323	1124.0	S	2.0	375.0	1117.0	S	1.0	373.0	2.0	same gene	1000000
23013	22679	334	4	0.65486	1451.0	S	2.0	484.0	1117.0	S	1.0	373.0	111.0	same gene	1000000
22775	22688	87	4	0.6349	1213.0	S	1.0	405.0	1126.0	S	1.0	376.0	29.0	same gene	1000000
22786	22775	11	4	0.58828	1224.0	S	3.0	408.0	1213.0	S	1.0	405.0	3.0	same gene	1000000
22813	22792	21	2	0.13046	1251.0	S	3.0	417.0	1230.0	S	3.0	410.0	7.0	same gene	1000000
22882	22813	69	4	0.69638	1320.0	S	3.0	440.0	1251.0	S	3.0	417.0	23.0	same gene	1000000
23854	22813	1041	4	0.64285	2292.0	S	3.0	764.0	1251.0	S	3.0	417.0	347.0	same gene	1000000
22942	22893	49	3	0.25681	1380.0	S	3.0	460.0	1331.0	S	2.0	444.0	16.0	same gene	1000000
22942	22895	47	3	0.21217	1380.0	S	3.0	460.0	1333.0	S	1.0	445.0	15.0	same gene	1000000
22917	22898	19	3	0.2558	1355.0	S	2.0	452.0	1336.0	S	1.0	446.0	6.0	same gene	1000000
23040	22917	123	3	0.30168	1478.0	S	2.0	493.0	1355.0	S	2.0	452.0	41.0	same gene	1000000
23673	22917	756	2	0.09833	2111.0	S	2.0	704.0	1355.0	S	2.0	452.0	252.0	same gene	1000000
26275	22942	3333	2	0.13531	31.0	E	1.0	11.0	1380.0	S	3.0	460.0		different gene	1000000
23013	22992	21	4	0.69755	1451.0	S	2.0	484.0	1430.0	S	2.0	477.0	7.0	same gene	1000000
23012	22995	17	1	0.07685	1450.0	S	1.0	484.0	1433.0	S	2.0	478.0	6.0	same gene	1000000
23604	22995	609	3	0.22633	2042.0	S	2.0	681.0	1433.0	S	2.0	478.0	203.0	same gene	1000000
28048	22995	5053	2	0.12965	155.0	ORF8	2.0	52.0	1433.0	S	2.0	478.0		different gene	1000000
23055	23013	42	4	0.68397	1493.0	S	2.0	498.0	1451.0	S	2.0	484.0	14.0	same gene	1000000
23031	23018	13	2	0.14233	1469.0	S	2.0	490.0	1456.0	S	1.0	486.0	4.0	same gene	1000000
27889	23018	4871	4	0.33059					1456.0	S	1.0	486.0		different gene	1000000
27259	23040	4219	4	0.4326	58.0	ORF6	1.0	20.0	1478.0	S	2.0	493.0		different gene	1000000
23202	23048	154	4	0.39331	1640.0	S	2.0	547.0	1486.0	S	1.0	496.0	51.0	same gene	1000000
23063	23055	8	4	0.56526	1501.0	S	1.0	501.0	1493.0	S	2.0	498.0	3.0	same gene	1000000
23075	23055	20	4	0.75769	1513.0	S	1.0	505.0	1493.0	S	2.0	498.0	7.0	same gene	1000000
23604	23063	541	4	0.60417	2042.0	S	2.0	681.0	1501.0	S	1.0	501.0	180.0	same gene	1000000
24130	23202	928	4	0.4161	2568.0	S	3.0	856.0	1640.0	S	2.0	547.0	309.0	same gene	1000000
25339	23284	2055	1	0.08327	3777.0	S	3.0	1259.0	1722.0	S	3.0	574.0	685.0	same gene	1000000
23599	23525	74	4	0.64852	2037.0	S	3.0	679.0	1963.0	S	1.0	655.0	24.0	same gene	1000000
24469	23599	870	4	0.67662	2907.0	S	3.0	969.0	2037.0	S	3.0	679.0	290.0	same gene	1000000
25469	23604	1865	4	0.64286	77.0	ORF3a	2.0	26.0	2042.0	S	2.0	681.0		different gene	1000000
26767	23604	3163	4	0.63571	245.0	M	2.0	82.0	2042.0	S	2.0	681.0		different gene	1000000
28271	23604	4667	4	0.64553					2042.0	S	2.0	681.0		different gene	1000000
28881	23604	5277	4	0.79867	608.0	N	2.0	203.0	2042.0	S	2.0	681.0		different gene	1000000
24506	23709	797	3	0.23072	2944.0	S	1.0	982.0	2147.0	S	2.0	716.0	266.0	same gene	1000000
24469	23854	615	4	0.66131	2907.0	S	3.0	969.0	2292.0	S	3.0	764.0	205.0	same gene	1000000
26709	23854	2855	4	0.66098	187.0	M	1.0	63.0	2292.0	S	3.0	764.0		different gene	1000000
24469	23948	521	4	0.67759	2907.0	S	3.0	969.0	2386.0	S	1.0	796.0	173.0	same gene	1000000
24503	24130	373	4	0.42072	2941.0	S	1.0	981.0	2568.0	S	3.0	856.0	125.0	same gene	1000000
26530	24130	2400	4	0.39787	8.0	M	2.0	3.0	2568.0	S	3.0	856.0		different gene	1000000
28881	24410	4471	4	0.61727	608.0	N	2.0	203.0	2848.0	S	1.0	950.0		different gene	1000000
24469	24424	45	4	0.68551	2907.0	S	3.0	969.0	2862.0	S	3.0	954.0	15.0	same gene	1000000
25000	24469	531	4	0.66979	3438.0	S	3.0	1146.0	2907.0	S	3.0	969.0	177.0	same gene	1000000
25584	24469	1115	4	0.67701	192.0	ORF3a	3.0	64.0	2907.0	S	3.0	969.0		different gene	1000000
26270	24469	1801	4	0.67176	26.0	E	2.0	9.0	2907.0	S	3.0	969.0		different gene	1000000
27807	24469	3338	4	0.67958	52.0	ORF7b	1.0	18.0	2907.0	S	3.0	969.0		different gene	1000000
28271	24469	3802	4	0.67325					2907.0	S	3.0	969.0		different gene	1000000
28363	24469	3894	4	0.67003	90.0	N	3.0	30.0	2907.0	S	3.0	969.0		different gene	1000000
24914	24506	408	3	0.23445	3352.0	S	1.0	1118.0	2944.0	S	1.0	982.0	136.0	same gene	1000000
28111	24914	3197	3	0.23391	218.0	ORF8	2.0	73.0	3352.0	S	1.0	1118.0		different gene	1000000
26577	25000	1577	4	0.66426	55.0	M	1.0	19.0	3438.0	S	3.0	1146.0		different gene	1000000
26275	25416	859	2	0.10186	31.0	E	1.0	11.0	24.0	ORF3a	3.0	8.0		different gene	1000000
28461	25469	2992	4	0.63648	188.0	N	2.0	63.0	77.0	ORF3a	2.0	26.0		different gene	1000000
28881	25563	3318	2	0.13289	608.0	N	2.0	203.0	171.0	ORF3a	3.0	57.0		different gene	1000000
29301	25708	3593	1	0.07463	1028.0	N	2.0	343.0	316.0	ORF3a	1.0	106.0		different gene	1000000
27507	26107	1400	2	0.12333	114.0	ORF7a	3.0	38.0	715.0	ORF3a	1.0	239.0		different gene	1000000
27889	26529	1360	4	0.3591					7.0	M	1.0	3.0		different gene	1000000
26709	26577	132	4	0.664	187.0	M	1.0	63.0	55.0	M	1.0	19.0	44.0	same gene	1000000
27382	26858	524	4	0.42186	181.0	ORF6	1.0	61.0	336.0	M	3.0	112.0		different gene	1000000
27034	27000	34	3	0.20267	512.0	M	2.0	171.0	478.0	M	1.0	160.0	11.0	same gene	1000000
28330	27038	1292	2	0.10061	57.0	N	3.0	19.0	516.0	M	3.0	172.0		different gene	1000000
27068	27048	20	3	0.18766	546.0	M	3.0	182.0	526.0	M	1.0	176.0	6.0	same gene	1000000
27135	27095	40	2	0.16168	613.0	M	1.0	205.0	573.0	M	3.0	191.0	14.0	same gene	1000000
29666	27438	2228	1	0.09493	109.0	ORF10	1.0	37.0	45.0	ORF7a	3.0	15.0		different gene	1000000
27752	27638	114	4	0.63981	359.0	ORF7a	2.0	120.0	245.0	ORF7a	2.0	82.0	38.0	same gene	1000000
28724	27788	936	1	0.06812	451.0	N	1.0	151.0	33.0	ORF7b	3.0	11.0		different gene	1000000
28330	27889	441	2	0.12092	57.0	N	3.0	19.0						different gene	1000000
28681	27889	792	1	0.07798	408.0	N	3.0	136.0						different gene	1000000
28048	27972	76	3	0.2639	155.0	ORF8	2.0	52.0	79.0	ORF8	1.0	27.0	25.0	same gene	1000000
28007	27985	22	1	0.07885	114.0	ORF8	3.0	38.0	92.0	ORF8	2.0	31.0	7.0	same gene	1000000
28095	28048	47	1	0.09454	202.0	ORF8	1.0	68.0	155.0	ORF8	2.0	52.0	16.0	same gene	1000000
28111	28048	63	3	0.2435	218.0	ORF8	2.0	73.0	155.0	ORF8	2.0	52.0	21.0	same gene	1000000
28282	28111	171	3	0.23846	9.0	N	3.0	3.0	218.0	ORF8	2.0	73.0		different gene	1000000
28251	28245	6	4	0.66031	358.0	ORF8	1.0	120.0	352.0	ORF8	1.0	118.0	2.0	same gene	1000000
28311	28271	40	4	0.6706	38.0	N	2.0	13.0						different gene	1000000
28370	28363	7	4	0.68756	97.0	N	1.0	33.0	90.0	N	3.0	30.0	3.0	same gene	1000000
28916	28881	35	4	0.53542	643.0	N	1.0	215.0	608.0	N	2.0	203.0	12.0	same gene	1000000
29402	28881	521	4	0.615	1129.0	N	1.0	377.0	608.0	N	2.0	203.0	174.0	same gene	1000000
29509	29050	459	2	0.11489	1236.0	N	3.0	412.0	777.0	N	3.0	259.0	153.0	same gene	1000000
29544	29542	2	1	0.06856										different gene	1000000
29547	29544	3	1	0.06863										different gene	1000000
29554	29552	2	1	0.07626										different gene	1000000
29556	29554	2	1	0.07674										different gene	1000000
