## Supplementary Material 3 for "Real-time identification of epistatic interactions in SARS-CoV-2 from large genome collections": time_subset_2022-06.tsv

pos_source	pos_target	distance	outlier	mi	feature_position_source	gene_source	codon_source	feature_codon_source	feature_position_target	gene_target	codon_target	feature_codon_target	codon_distance	interaction	name	year	month
22200	21618	582	4	0.77042	638.0	S	2.0	213.0	56.0	S	2.0	19.0	194.0	same gene	2022-06	2022	6
21618	22200	582	4	0.77042	56.0	S	2.0	19.0	638.0	S	2.0	213.0	194.0	same gene	2022-06	2022	6
19955	20055	100	4	0.74622	6488.0	ORF1ab	2.0	2163.0	6588.0	ORF1ab	3.0	2196.0	33.0	same gene	2022-06	2022	6
20055	19955	100	4	0.74622	6588.0	ORF1ab	3.0	2196.0	6488.0	ORF1ab	2.0	2163.0	33.0	same gene	2022-06	2022	6
22775	22688	87	4	0.66308	1213.0	S	1.0	405.0	1126.0	S	1.0	376.0	29.0	same gene	2022-06	2022	6
22688	22775	87	4	0.66308	1126.0	S	1.0	376.0	1213.0	S	1.0	405.0	29.0	same gene	2022-06	2022	6
21640	21634	6	4	0.64975	78.0	S	3.0	26.0	72.0	S	3.0	24.0	2.0	same gene	2022-06	2022	6
21634	21640	6	4	0.64975	72.0	S	3.0	24.0	78.0	S	3.0	26.0	2.0	same gene	2022-06	2022	6
10447	10198	249	4	0.63781	10182.0	ORF1ab	3.0	3394.0	9933.0	ORF1ab	3.0	3311.0	83.0	same gene	2022-06	2022	6
10198	10447	249	4	0.63781	9933.0	ORF1ab	3.0	3311.0	10182.0	ORF1ab	3.0	3394.0	83.0	same gene	2022-06	2022	6
9344	9424	80	4	0.63553	9079.0	ORF1ab	1.0	3027.0	9159.0	ORF1ab	3.0	3053.0	26.0	same gene	2022-06	2022	6
9424	9344	80	4	0.63553	9159.0	ORF1ab	3.0	3053.0	9079.0	ORF1ab	1.0	3027.0	26.0	same gene	2022-06	2022	6
4184	10447	6263	4	0.6328	3919.0	ORF1ab	1.0	1307.0	10182.0	ORF1ab	3.0	3394.0	2087.0	same gene	2022-06	2022	6
10447	4184	6263	4	0.6328	10182.0	ORF1ab	3.0	3394.0	3919.0	ORF1ab	1.0	1307.0	2087.0	same gene	2022-06	2022	6
9534	10447	913	4	0.62863	9269.0	ORF1ab	2.0	3090.0	10182.0	ORF1ab	3.0	3394.0	304.0	same gene	2022-06	2022	6
10447	9534	913	4	0.62863	10182.0	ORF1ab	3.0	3394.0	9269.0	ORF1ab	2.0	3090.0	304.0	same gene	2022-06	2022	6
2790	4184	1394	4	0.62852	2525.0	ORF1ab	2.0	842.0	3919.0	ORF1ab	1.0	1307.0	465.0	same gene	2022-06	2022	6
4184	2790	1394	4	0.62852	3919.0	ORF1ab	1.0	1307.0	2525.0	ORF1ab	2.0	842.0	465.0	same gene	2022-06	2022	6
10447	9344	1103	4	0.6285	10182.0	ORF1ab	3.0	3394.0	9079.0	ORF1ab	1.0	3027.0	367.0	same gene	2022-06	2022	6
9344	10447	1103	4	0.6285	9079.0	ORF1ab	1.0	3027.0	10182.0	ORF1ab	3.0	3394.0	367.0	same gene	2022-06	2022	6
4321	4184	137	4	0.62811	4056.0	ORF1ab	3.0	1352.0	3919.0	ORF1ab	1.0	1307.0	45.0	same gene	2022-06	2022	6
4184	4321	137	4	0.62811	3919.0	ORF1ab	1.0	1307.0	4056.0	ORF1ab	3.0	1352.0	45.0	same gene	2022-06	2022	6
10447	12880	2433	4	0.62674	10182.0	ORF1ab	3.0	3394.0	12615.0	ORF1ab	3.0	4205.0	811.0	same gene	2022-06	2022	6
12880	10447	2433	4	0.62674	12615.0	ORF1ab	3.0	4205.0	10182.0	ORF1ab	3.0	3394.0	811.0	same gene	2022-06	2022	6
17410	21618	4208	4	0.62457	3943.0	ORF1ab	1.0	1315.0	56.0	S	2.0	19.0		different gene	2022-06	2022	6
21618	17410	4208	4	0.62457	56.0	S	2.0	19.0	3943.0	ORF1ab	1.0	1315.0		different gene	2022-06	2022	6
12880	15714	2834	4	0.62438	12615.0	ORF1ab	3.0	4205.0	2247.0	ORF1ab	3.0	749.0	3456.0	same gene	2022-06	2022	6
15714	12880	2834	4	0.62438	2247.0	ORF1ab	3.0	749.0	12615.0	ORF1ab	3.0	4205.0	3456.0	same gene	2022-06	2022	6
21618	29510	7892	4	0.62399	56.0	S	2.0	19.0	1237.0	N	1.0	413.0		different gene	2022-06	2022	6
29510	21618	7892	4	0.62399	1237.0	N	1.0	413.0	56.0	S	2.0	19.0		different gene	2022-06	2022	6
15714	17410	1696	4	0.6232	2247.0	ORF1ab	3.0	749.0	3943.0	ORF1ab	1.0	1315.0	566.0	same gene	2022-06	2022	6
17410	15714	1696	4	0.6232	3943.0	ORF1ab	1.0	1315.0	2247.0	ORF1ab	3.0	749.0	566.0	same gene	2022-06	2022	6
22688	21618	1070	4	0.61378	1126.0	S	1.0	376.0	56.0	S	2.0	19.0	357.0	same gene	2022-06	2022	6
21618	22688	1070	4	0.61378	56.0	S	2.0	19.0	1126.0	S	1.0	376.0	357.0	same gene	2022-06	2022	6
26858	27382	524	4	0.61326	336.0	M	3.0	112.0	181.0	ORF6	1.0	61.0		different gene	2022-06	2022	6
27382	26858	524	4	0.61326	181.0	ORF6	1.0	61.0	336.0	M	3.0	112.0		different gene	2022-06	2022	6
21618	26060	4442	4	0.61286	56.0	S	2.0	19.0	668.0	ORF3a	2.0	223.0		different gene	2022-06	2022	6
26060	21618	4442	4	0.61286	668.0	ORF3a	2.0	223.0	56.0	S	2.0	19.0		different gene	2022-06	2022	6
19955	22200	2245	4	0.60538	6488.0	ORF1ab	2.0	2163.0	638.0	S	2.0	213.0		different gene	2022-06	2022	6
22200	19955	2245	4	0.60538	638.0	S	2.0	213.0	6488.0	ORF1ab	2.0	2163.0		different gene	2022-06	2022	6
670	2790	2120	4	0.60278	405.0	ORF1ab	3.0	135.0	2525.0	ORF1ab	2.0	842.0	707.0	same gene	2022-06	2022	6
2790	670	2120	4	0.60278	2525.0	ORF1ab	2.0	842.0	405.0	ORF1ab	3.0	135.0	707.0	same gene	2022-06	2022	6
23055	23075	20	4	0.60003	1493.0	S	2.0	498.0	1513.0	S	1.0	505.0	7.0	same gene	2022-06	2022	6
23075	23055	20	4	0.60003	1513.0	S	1.0	505.0	1493.0	S	2.0	498.0	7.0	same gene	2022-06	2022	6
21618	21630	12	4	0.59072	56.0	S	2.0	19.0	68.0	S	2.0	23.0	4.0	same gene	2022-06	2022	6
21630	21618	12	4	0.59072	68.0	S	2.0	23.0	56.0	S	2.0	19.0	4.0	same gene	2022-06	2022	6
21631	21618	13	4	0.59072	69.0	S	3.0	23.0	56.0	S	2.0	19.0	4.0	same gene	2022-06	2022	6
21618	21631	13	4	0.59072	56.0	S	2.0	19.0	69.0	S	3.0	23.0	4.0	same gene	2022-06	2022	6
22686	22679	7	4	0.58752	1124.0	S	2.0	375.0	1117.0	S	1.0	373.0	2.0	same gene	2022-06	2022	6
22679	22686	7	4	0.58752	1117.0	S	1.0	373.0	1124.0	S	2.0	375.0	2.0	same gene	2022-06	2022	6
22786	22775	11	4	0.57963	1224.0	S	3.0	408.0	1213.0	S	1.0	405.0	3.0	same gene	2022-06	2022	6
22775	22786	11	4	0.57963	1213.0	S	1.0	405.0	1224.0	S	3.0	408.0	3.0	same gene	2022-06	2022	6
22679	22674	5	4	0.57841	1117.0	S	1.0	373.0	1112.0	S	2.0	371.0	2.0	same gene	2022-06	2022	6
22674	22679	5	4	0.57841	1112.0	S	2.0	371.0	1117.0	S	1.0	373.0	2.0	same gene	2022-06	2022	6
22992	23013	21	4	0.56152	1430.0	S	2.0	477.0	1451.0	S	2.0	484.0	7.0	same gene	2022-06	2022	6
23013	22992	21	4	0.56152	1451.0	S	2.0	484.0	1430.0	S	2.0	477.0	7.0	same gene	2022-06	2022	6
22578	22679	101	4	0.55529	1016.0	S	2.0	339.0	1117.0	S	1.0	373.0	34.0	same gene	2022-06	2022	6
22679	22578	101	4	0.55529	1117.0	S	1.0	373.0	1016.0	S	2.0	339.0	34.0	same gene	2022-06	2022	6
21618	11298	10320	4	0.55425	56.0	S	2.0	19.0	11033.0	ORF1ab	2.0	3678.0		different gene	2022-06	2022	6
11298	21618	10320	4	0.55425	11033.0	ORF1ab	2.0	3678.0	56.0	S	2.0	19.0		different gene	2022-06	2022	6
22882	22813	69	4	0.53813	1320.0	S	3.0	440.0	1251.0	S	3.0	417.0	23.0	same gene	2022-06	2022	6
22813	22882	69	4	0.53813	1251.0	S	3.0	417.0	1320.0	S	3.0	440.0	23.0	same gene	2022-06	2022	6
23013	23055	42	4	0.53766	1451.0	S	2.0	484.0	1493.0	S	2.0	498.0	14.0	same gene	2022-06	2022	6
23055	23013	42	4	0.53766	1493.0	S	2.0	498.0	1451.0	S	2.0	484.0	14.0	same gene	2022-06	2022	6
23063	23055	8	4	0.53602	1501.0	S	1.0	501.0	1493.0	S	2.0	498.0	3.0	same gene	2022-06	2022	6
23055	23063	8	4	0.53602	1493.0	S	2.0	498.0	1501.0	S	1.0	501.0	3.0	same gene	2022-06	2022	6
9866	27382	17516	4	0.52915	9601.0	ORF1ab	1.0	3201.0	181.0	ORF6	1.0	61.0		different gene	2022-06	2022	6
27382	9866	17516	4	0.52915	181.0	ORF6	1.0	61.0	9601.0	ORF1ab	1.0	3201.0		different gene	2022-06	2022	6
28359	28364	5	4	0.51424	86.0	N	2.0	29.0	91.0	N	1.0	31.0	2.0	same gene	2022-06	2022	6
28364	28359	5	4	0.51424	91.0	N	1.0	31.0	86.0	N	2.0	29.0	2.0	same gene	2022-06	2022	6
28364	28360	4	4	0.5142	91.0	N	1.0	31.0	87.0	N	3.0	29.0	2.0	same gene	2022-06	2022	6
28360	28364	4	4	0.5142	87.0	N	3.0	29.0	91.0	N	1.0	31.0	2.0	same gene	2022-06	2022	6
28359	28365	6	4	0.51419	86.0	N	2.0	29.0	92.0	N	2.0	31.0	2.0	same gene	2022-06	2022	6
28365	28359	6	4	0.51419	92.0	N	2.0	31.0	86.0	N	2.0	29.0	2.0	same gene	2022-06	2022	6
28359	28366	7	4	0.51417	86.0	N	2.0	29.0	93.0	N	3.0	31.0	2.0	same gene	2022-06	2022	6
28359	28368	9	4	0.51417	86.0	N	2.0	29.0	95.0	N	2.0	32.0	3.0	same gene	2022-06	2022	6
28368	28359	9	4	0.51417	95.0	N	2.0	32.0	86.0	N	2.0	29.0	3.0	same gene	2022-06	2022	6
28366	28359	7	4	0.51417	93.0	N	3.0	31.0	86.0	N	2.0	29.0	2.0	same gene	2022-06	2022	6
28359	28369	10	4	0.5136	86.0	N	2.0	29.0	96.0	N	3.0	32.0	3.0	same gene	2022-06	2022	6
28369	28359	10	4	0.5136	96.0	N	3.0	32.0	86.0	N	2.0	29.0	3.0	same gene	2022-06	2022	6
23604	28881	5277	4	0.5089	2042.0	S	2.0	681.0	608.0	N	2.0	203.0		different gene	2022-06	2022	6
28881	23604	5277	4	0.5089	608.0	N	2.0	203.0	2042.0	S	2.0	681.0		different gene	2022-06	2022	6
24469	24424	45	4	0.50703	2907.0	S	3.0	969.0	2862.0	S	3.0	954.0	15.0	same gene	2022-06	2022	6
24424	24469	45	4	0.50703	2862.0	S	3.0	954.0	2907.0	S	3.0	969.0	15.0	same gene	2022-06	2022	6
28364	28358	6	4	0.50525	91.0	N	1.0	31.0	85.0	N	1.0	29.0	2.0	same gene	2022-06	2022	6
28358	28364	6	4	0.50525	85.0	N	1.0	29.0	91.0	N	1.0	31.0	2.0	same gene	2022-06	2022	6
27807	24469	3338	4	0.50455	52.0	ORF7b	1.0	18.0	2907.0	S	3.0	969.0		different gene	2022-06	2022	6
24469	27807	3338	4	0.50455	2907.0	S	3.0	969.0	52.0	ORF7b	1.0	18.0		different gene	2022-06	2022	6
10449	27807	17358	4	0.50202	10184.0	ORF1ab	2.0	3395.0	52.0	ORF7b	1.0	18.0		different gene	2022-06	2022	6
27807	10449	17358	4	0.50202	52.0	ORF7b	1.0	18.0	10184.0	ORF1ab	2.0	3395.0		different gene	2022-06	2022	6
23948	24469	521	4	0.50173	2386.0	S	1.0	796.0	2907.0	S	3.0	969.0	173.0	same gene	2022-06	2022	6
24469	23948	521	4	0.50173	2907.0	S	3.0	969.0	2386.0	S	1.0	796.0	173.0	same gene	2022-06	2022	6
24424	25584	1160	4	0.50154	2862.0	S	3.0	954.0	192.0	ORF3a	3.0	64.0		different gene	2022-06	2022	6
25584	24424	1160	4	0.50154	192.0	ORF3a	3.0	64.0	2862.0	S	3.0	954.0		different gene	2022-06	2022	6
23948	23599	349	4	0.50117	2386.0	S	1.0	796.0	2037.0	S	3.0	679.0	117.0	same gene	2022-06	2022	6
23599	23948	349	4	0.50117	2037.0	S	3.0	679.0	2386.0	S	1.0	796.0	117.0	same gene	2022-06	2022	6
23040	22917	123	4	0.50074	1478.0	S	2.0	493.0	1355.0	S	2.0	452.0	41.0	same gene	2022-06	2022	6
22917	23040	123	4	0.50074	1355.0	S	2.0	452.0	1478.0	S	2.0	493.0	41.0	same gene	2022-06	2022	6
27807	28311	504	4	0.4987	52.0	ORF7b	1.0	18.0	38.0	N	2.0	13.0		different gene	2022-06	2022	6
28311	27807	504	4	0.4987	38.0	N	2.0	13.0	52.0	ORF7b	1.0	18.0		different gene	2022-06	2022	6
28356	28376	20	4	0.49843	83.0	N	2.0	28.0	103.0	N	1.0	35.0	7.0	same gene	2022-06	2022	6
28376	28356	20	4	0.49843	103.0	N	1.0	35.0	83.0	N	2.0	28.0	7.0	same gene	2022-06	2022	6
23525	23599	74	4	0.49832	1963.0	S	1.0	655.0	2037.0	S	3.0	679.0	24.0	same gene	2022-06	2022	6
23599	23525	74	4	0.49832	2037.0	S	3.0	679.0	1963.0	S	1.0	655.0	24.0	same gene	2022-06	2022	6
22200	27807	5607	4	0.49827	638.0	S	2.0	213.0	52.0	ORF7b	1.0	18.0		different gene	2022-06	2022	6
27807	22200	5607	4	0.49827	52.0	ORF7b	1.0	18.0	638.0	S	2.0	213.0		different gene	2022-06	2022	6
23040	27259	4219	4	0.49746	1478.0	S	2.0	493.0	58.0	ORF6	1.0	20.0		different gene	2022-06	2022	6
27259	23040	4219	4	0.49746	58.0	ORF6	1.0	20.0	1478.0	S	2.0	493.0		different gene	2022-06	2022	6
26270	27807	1537	4	0.49618	26.0	E	2.0	9.0	52.0	ORF7b	1.0	18.0		different gene	2022-06	2022	6
27807	26270	1537	4	0.49618	52.0	ORF7b	1.0	18.0	26.0	E	2.0	9.0		different gene	2022-06	2022	6
28271	28311	40	4	0.4957					38.0	N	2.0	13.0		different gene	2022-06	2022	6
28311	28271	40	4	0.4957	38.0	N	2.0	13.0						different gene	2022-06	2022	6
25000	26577	1577	4	0.49568	3438.0	S	3.0	1146.0	55.0	M	1.0	19.0		different gene	2022-06	2022	6
26577	25000	1577	4	0.49568	55.0	M	1.0	19.0	3438.0	S	3.0	1146.0		different gene	2022-06	2022	6
28359	27807	552	4	0.49396	86.0	N	2.0	29.0	52.0	ORF7b	1.0	18.0		different gene	2022-06	2022	6
27807	28359	552	4	0.49396	52.0	ORF7b	1.0	18.0	86.0	N	2.0	29.0		different gene	2022-06	2022	6
27807	28364	557	4	0.49396	52.0	ORF7b	1.0	18.0	91.0	N	1.0	31.0		different gene	2022-06	2022	6
28364	27807	557	4	0.49396	91.0	N	1.0	31.0	52.0	ORF7b	1.0	18.0		different gene	2022-06	2022	6
22679	23599	920	4	0.49343	1117.0	S	1.0	373.0	2037.0	S	3.0	679.0	306.0	same gene	2022-06	2022	6
23599	22679	920	4	0.49343	2037.0	S	3.0	679.0	1117.0	S	1.0	373.0	306.0	same gene	2022-06	2022	6
23948	22578	1370	4	0.49295	2386.0	S	1.0	796.0	1016.0	S	2.0	339.0	457.0	same gene	2022-06	2022	6
22578	23948	1370	4	0.49295	1016.0	S	2.0	339.0	2386.0	S	1.0	796.0	457.0	same gene	2022-06	2022	6
25000	27807	2807	4	0.49179	3438.0	S	3.0	1146.0	52.0	ORF7b	1.0	18.0		different gene	2022-06	2022	6
27807	25000	2807	4	0.49179	52.0	ORF7b	1.0	18.0	3438.0	S	3.0	1146.0		different gene	2022-06	2022	6
11291	11287	4	4	0.49098	11026.0	ORF1ab	1.0	3676.0	11022.0	ORF1ab	3.0	3674.0	2.0	same gene	2022-06	2022	6
11287	11291	4	4	0.49098	11022.0	ORF1ab	3.0	3674.0	11026.0	ORF1ab	1.0	3676.0	2.0	same gene	2022-06	2022	6
22200	23055	855	4	0.49059	638.0	S	2.0	213.0	1493.0	S	2.0	498.0	285.0	same gene	2022-06	2022	6
23055	22200	855	4	0.49059	1493.0	S	2.0	498.0	638.0	S	2.0	213.0	285.0	same gene	2022-06	2022	6
23854	22813	1041	4	0.49027	2292.0	S	3.0	764.0	1251.0	S	3.0	417.0	347.0	same gene	2022-06	2022	6
22813	23854	1041	4	0.49027	1251.0	S	3.0	417.0	2292.0	S	3.0	764.0	347.0	same gene	2022-06	2022	6
26577	23854	2723	4	0.49025	55.0	M	1.0	19.0	2292.0	S	3.0	764.0		different gene	2022-06	2022	6
23854	26577	2723	4	0.49025	2292.0	S	3.0	764.0	55.0	M	1.0	19.0		different gene	2022-06	2022	6
18163	23948	5785	4	0.48989	4696.0	ORF1ab	1.0	1566.0	2386.0	S	1.0	796.0		different gene	2022-06	2022	6
23948	18163	5785	4	0.48989	2386.0	S	1.0	796.0	4696.0	ORF1ab	1.0	1566.0		different gene	2022-06	2022	6
23013	27807	4794	4	0.48951	1451.0	S	2.0	484.0	52.0	ORF7b	1.0	18.0		different gene	2022-06	2022	6
27807	23013	4794	4	0.48951	52.0	ORF7b	1.0	18.0	1451.0	S	2.0	484.0		different gene	2022-06	2022	6
26709	22813	3896	4	0.48676	187.0	M	1.0	63.0	1251.0	S	3.0	417.0		different gene	2022-06	2022	6
22813	26709	3896	4	0.48676	1251.0	S	3.0	417.0	187.0	M	1.0	63.0		different gene	2022-06	2022	6
23854	22679	1175	4	0.48223	2292.0	S	3.0	764.0	1117.0	S	1.0	373.0	391.0	same gene	2022-06	2022	6
22679	23854	1175	4	0.48223	1117.0	S	1.0	373.0	2292.0	S	3.0	764.0	391.0	same gene	2022-06	2022	6
21618	23604	1986	4	0.47967	56.0	S	2.0	19.0	2042.0	S	2.0	681.0	662.0	same gene	2022-06	2022	6
23604	21618	1986	4	0.47967	2042.0	S	2.0	681.0	56.0	S	2.0	19.0	662.0	same gene	2022-06	2022	6
27752	27638	114	4	0.46992	359.0	ORF7a	2.0	120.0	245.0	ORF7a	2.0	82.0	38.0	same gene	2022-06	2022	6
27638	27752	114	4	0.46992	245.0	ORF7a	2.0	82.0	359.0	ORF7a	2.0	120.0	38.0	same gene	2022-06	2022	6
23013	22882	131	4	0.4648	1451.0	S	2.0	484.0	1320.0	S	3.0	440.0	44.0	same gene	2022-06	2022	6
22882	23013	131	4	0.4648	1320.0	S	3.0	440.0	1451.0	S	2.0	484.0	44.0	same gene	2022-06	2022	6
28271	23604	4667	4	0.46138					2042.0	S	2.0	681.0		different gene	2022-06	2022	6
23604	28271	4667	4	0.46138	2042.0	S	2.0	681.0						different gene	2022-06	2022	6
11291	23604	12313	4	0.45837	11026.0	ORF1ab	1.0	3676.0	2042.0	S	2.0	681.0		different gene	2022-06	2022	6
23604	11291	12313	4	0.45837	2042.0	S	2.0	681.0	11026.0	ORF1ab	1.0	3676.0		different gene	2022-06	2022	6
23604	23063	541	4	0.45729	2042.0	S	2.0	681.0	1501.0	S	1.0	501.0	180.0	same gene	2022-06	2022	6
23063	23604	541	4	0.45729	1501.0	S	1.0	501.0	2042.0	S	2.0	681.0	180.0	same gene	2022-06	2022	6
21618	28461	6843	4	0.45581	56.0	S	2.0	19.0	188.0	N	2.0	63.0		different gene	2022-06	2022	6
28461	21618	6843	4	0.45581	188.0	N	2.0	63.0	56.0	S	2.0	19.0		different gene	2022-06	2022	6
23604	26767	3163	4	0.45571	2042.0	S	2.0	681.0	245.0	M	2.0	82.0		different gene	2022-06	2022	6
26767	23604	3163	4	0.45571	245.0	M	2.0	82.0	2042.0	S	2.0	681.0		different gene	2022-06	2022	6
23604	25469	1865	4	0.45276	2042.0	S	2.0	681.0	77.0	ORF3a	2.0	26.0		different gene	2022-06	2022	6
25469	23604	1865	4	0.45276	77.0	ORF3a	2.0	26.0	2042.0	S	2.0	681.0		different gene	2022-06	2022	6
23604	16466	7138	4	0.45166	2042.0	S	2.0	681.0	2999.0	ORF1ab	2.0	1000.0		different gene	2022-06	2022	6
16466	23604	7138	4	0.45166	2999.0	ORF1ab	2.0	1000.0	2042.0	S	2.0	681.0		different gene	2022-06	2022	6
24410	23604	806	4	0.4463	2848.0	S	1.0	950.0	2042.0	S	2.0	681.0	269.0	same gene	2022-06	2022	6
23604	24410	806	4	0.4463	2042.0	S	2.0	681.0	2848.0	S	1.0	950.0	269.0	same gene	2022-06	2022	6
21618	27638	6020	4	0.44502	56.0	S	2.0	19.0	245.0	ORF7a	2.0	82.0		different gene	2022-06	2022	6
27638	21618	6020	4	0.44502	245.0	ORF7a	2.0	82.0	56.0	S	2.0	19.0		different gene	2022-06	2022	6
23604	29402	5798	4	0.44481	2042.0	S	2.0	681.0	1129.0	N	1.0	377.0		different gene	2022-06	2022	6
29402	23604	5798	4	0.44481	1129.0	N	1.0	377.0	2042.0	S	2.0	681.0		different gene	2022-06	2022	6
9053	8986	67	4	0.44462	8788.0	ORF1ab	1.0	2930.0	8721.0	ORF1ab	3.0	2907.0	23.0	same gene	2022-06	2022	6
8986	9053	67	4	0.44462	8721.0	ORF1ab	3.0	2907.0	8788.0	ORF1ab	1.0	2930.0	23.0	same gene	2022-06	2022	6
11201	11332	131	4	0.44457	10936.0	ORF1ab	1.0	3646.0	11067.0	ORF1ab	3.0	3689.0	43.0	same gene	2022-06	2022	6
11332	11201	131	4	0.44457	11067.0	ORF1ab	3.0	3689.0	10936.0	ORF1ab	1.0	3646.0	43.0	same gene	2022-06	2022	6
19220	11332	7888	4	0.44233	5753.0	ORF1ab	2.0	1918.0	11067.0	ORF1ab	3.0	3689.0	1771.0	same gene	2022-06	2022	6
11332	19220	7888	4	0.44233	11067.0	ORF1ab	3.0	3689.0	5753.0	ORF1ab	2.0	1918.0	1771.0	same gene	2022-06	2022	6
15451	16466	1015	4	0.44217	1984.0	ORF1ab	1.0	662.0	2999.0	ORF1ab	2.0	1000.0	338.0	same gene	2022-06	2022	6
16466	15451	1015	4	0.44217	2999.0	ORF1ab	2.0	1000.0	1984.0	ORF1ab	1.0	662.0	338.0	same gene	2022-06	2022	6
4181	19220	15039	4	0.4413	3916.0	ORF1ab	1.0	1306.0	5753.0	ORF1ab	2.0	1918.0	612.0	same gene	2022-06	2022	6
19220	4181	15039	4	0.4413	5753.0	ORF1ab	2.0	1918.0	3916.0	ORF1ab	1.0	1306.0	612.0	same gene	2022-06	2022	6
4181	9053	4872	4	0.43964	3916.0	ORF1ab	1.0	1306.0	8788.0	ORF1ab	1.0	2930.0	1624.0	same gene	2022-06	2022	6
9053	4181	4872	4	0.43964	8788.0	ORF1ab	1.0	2930.0	3916.0	ORF1ab	1.0	1306.0	1624.0	same gene	2022-06	2022	6
28461	28259	202	4	0.43741	188.0	N	2.0	63.0	366.0	ORF8	3.0	122.0		different gene	2022-06	2022	6
28259	28461	202	4	0.43741	366.0	ORF8	3.0	122.0	188.0	N	2.0	63.0		different gene	2022-06	2022	6
19220	28916	9696	4	0.43454	5753.0	ORF1ab	2.0	1918.0	643.0	N	1.0	215.0		different gene	2022-06	2022	6
28916	19220	9696	4	0.43454	643.0	N	1.0	215.0	5753.0	ORF1ab	2.0	1918.0		different gene	2022-06	2022	6
4181	27874	23693	4	0.43328	3916.0	ORF1ab	1.0	1306.0	119.0	ORF7b	2.0	40.0		different gene	2022-06	2022	6
27874	4181	23693	4	0.43328	119.0	ORF7b	2.0	40.0	3916.0	ORF1ab	1.0	1306.0		different gene	2022-06	2022	6
19220	6402	12818	4	0.43249	5753.0	ORF1ab	2.0	1918.0	6137.0	ORF1ab	2.0	2046.0	128.0	same gene	2022-06	2022	6
6402	19220	12818	4	0.43249	6137.0	ORF1ab	2.0	2046.0	5753.0	ORF1ab	2.0	1918.0	128.0	same gene	2022-06	2022	6
9053	7124	1929	4	0.43021	8788.0	ORF1ab	1.0	2930.0	6859.0	ORF1ab	1.0	2287.0	643.0	same gene	2022-06	2022	6
7124	9053	1929	4	0.43021	6859.0	ORF1ab	1.0	2287.0	8788.0	ORF1ab	1.0	2930.0	643.0	same gene	2022-06	2022	6
21618	22025	407	4	0.4288	56.0	S	2.0	19.0	463.0	S	1.0	155.0	136.0	same gene	2022-06	2022	6
22025	21618	407	4	0.4288	463.0	S	1.0	155.0	56.0	S	2.0	19.0	136.0	same gene	2022-06	2022	6
22775	26858	4083	4	0.42713	1213.0	S	1.0	405.0	336.0	M	3.0	112.0		different gene	2022-06	2022	6
26858	22775	4083	4	0.42713	336.0	M	3.0	112.0	1213.0	S	1.0	405.0		different gene	2022-06	2022	6
21618	27382	5764	4	0.42587	56.0	S	2.0	19.0	181.0	ORF6	1.0	61.0		different gene	2022-06	2022	6
27382	21618	5764	4	0.42587	181.0	ORF6	1.0	61.0	56.0	S	2.0	19.0		different gene	2022-06	2022	6
15451	6402	9049	4	0.42563	1984.0	ORF1ab	1.0	662.0	6137.0	ORF1ab	2.0	2046.0	1384.0	same gene	2022-06	2022	6
6402	15451	9049	4	0.42563	6137.0	ORF1ab	2.0	2046.0	1984.0	ORF1ab	1.0	662.0	1384.0	same gene	2022-06	2022	6
16466	19220	2754	3	0.40677	2999.0	ORF1ab	2.0	1000.0	5753.0	ORF1ab	2.0	1918.0	918.0	same gene	2022-06	2022	6
19220	16466	2754	3	0.40677	5753.0	ORF1ab	2.0	1918.0	2999.0	ORF1ab	2.0	1000.0	918.0	same gene	2022-06	2022	6
28881	28916	35	3	0.40307	608.0	N	2.0	203.0	643.0	N	1.0	215.0	12.0	same gene	2022-06	2022	6
28916	28881	35	3	0.40307	643.0	N	1.0	215.0	608.0	N	2.0	203.0	12.0	same gene	2022-06	2022	6
24503	24130	373	3	0.39563	2941.0	S	1.0	981.0	2568.0	S	3.0	856.0	125.0	same gene	2022-06	2022	6
24130	24503	373	3	0.39563	2568.0	S	3.0	856.0	2941.0	S	1.0	981.0	125.0	same gene	2022-06	2022	6
24130	23202	928	3	0.39233	2568.0	S	3.0	856.0	1640.0	S	2.0	547.0	309.0	same gene	2022-06	2022	6
23202	24130	928	3	0.39233	1640.0	S	2.0	547.0	2568.0	S	3.0	856.0	309.0	same gene	2022-06	2022	6
8393	5386	3007	3	0.39011	8128.0	ORF1ab	1.0	2710.0	5121.0	ORF1ab	3.0	1707.0	1003.0	same gene	2022-06	2022	6
5386	8393	3007	3	0.39011	5121.0	ORF1ab	3.0	1707.0	8128.0	ORF1ab	1.0	2710.0	1003.0	same gene	2022-06	2022	6
11537	13195	1658	3	0.38797	11272.0	ORF1ab	1.0	3758.0	12930.0	ORF1ab	3.0	4310.0	552.0	same gene	2022-06	2022	6
13195	11537	1658	3	0.38797	12930.0	ORF1ab	3.0	4310.0	11272.0	ORF1ab	1.0	3758.0	552.0	same gene	2022-06	2022	6
24130	13195	10935	3	0.3876	2568.0	S	3.0	856.0	12930.0	ORF1ab	3.0	4310.0		different gene	2022-06	2022	6
13195	24130	10935	3	0.3876	12930.0	ORF1ab	3.0	4310.0	2568.0	S	3.0	856.0		different gene	2022-06	2022	6
22200	24130	1930	3	0.38533	638.0	S	2.0	213.0	2568.0	S	3.0	856.0	643.0	same gene	2022-06	2022	6
24130	22200	1930	3	0.38533	2568.0	S	3.0	856.0	638.0	S	2.0	213.0	643.0	same gene	2022-06	2022	6
8393	11537	3144	3	0.38342	8128.0	ORF1ab	1.0	2710.0	11272.0	ORF1ab	1.0	3758.0	1048.0	same gene	2022-06	2022	6
11537	8393	3144	3	0.38342	11272.0	ORF1ab	1.0	3758.0	8128.0	ORF1ab	1.0	2710.0	1048.0	same gene	2022-06	2022	6
11537	11281	256	3	0.38234	11272.0	ORF1ab	1.0	3758.0	11016.0	ORF1ab	3.0	3672.0	86.0	same gene	2022-06	2022	6
11281	11537	256	3	0.38234	11016.0	ORF1ab	3.0	3672.0	11272.0	ORF1ab	1.0	3758.0	86.0	same gene	2022-06	2022	6
2832	8393	5561	3	0.38083	2567.0	ORF1ab	2.0	856.0	8128.0	ORF1ab	1.0	2710.0	1854.0	same gene	2022-06	2022	6
8393	2832	5561	3	0.38083	8128.0	ORF1ab	1.0	2710.0	2567.0	ORF1ab	2.0	856.0	1854.0	same gene	2022-06	2022	6
21846	22200	354	3	0.37664	284.0	S	2.0	95.0	638.0	S	2.0	213.0	118.0	same gene	2022-06	2022	6
22200	21846	354	3	0.37664	638.0	S	2.0	213.0	284.0	S	2.0	95.0	118.0	same gene	2022-06	2022	6
26530	24130	2400	3	0.37602	8.0	M	2.0	3.0	2568.0	S	3.0	856.0		different gene	2022-06	2022	6
24130	26530	2400	3	0.37602	2568.0	S	3.0	856.0	8.0	M	2.0	3.0		different gene	2022-06	2022	6
24130	22673	1457	3	0.37499	2568.0	S	3.0	856.0	1111.0	S	1.0	371.0	485.0	same gene	2022-06	2022	6
22673	24130	1457	3	0.37499	1111.0	S	1.0	371.0	2568.0	S	3.0	856.0	485.0	same gene	2022-06	2022	6
24503	22000	2503	3	0.37406	2941.0	S	1.0	981.0	438.0	S	3.0	146.0	835.0	same gene	2022-06	2022	6
22000	24503	2503	3	0.37406	438.0	S	3.0	146.0	2941.0	S	1.0	981.0	835.0	same gene	2022-06	2022	6
6515	5386	1129	3	0.37294	6250.0	ORF1ab	1.0	2084.0	5121.0	ORF1ab	3.0	1707.0	377.0	same gene	2022-06	2022	6
5386	6515	1129	3	0.37294	5121.0	ORF1ab	3.0	1707.0	6250.0	ORF1ab	1.0	2084.0	377.0	same gene	2022-06	2022	6
23048	24130	1082	3	0.36994	1486.0	S	1.0	496.0	2568.0	S	3.0	856.0	360.0	same gene	2022-06	2022	6
24130	23048	1082	3	0.36994	2568.0	S	3.0	856.0	1486.0	S	1.0	496.0	360.0	same gene	2022-06	2022	6
22000	21983	17	3	0.36741	438.0	S	3.0	146.0	421.0	S	1.0	141.0	5.0	same gene	2022-06	2022	6
21983	22000	17	3	0.36741	421.0	S	1.0	141.0	438.0	S	3.0	146.0	5.0	same gene	2022-06	2022	6
23055	23040	15	3	0.36651	1493.0	S	2.0	498.0	1478.0	S	2.0	493.0	5.0	same gene	2022-06	2022	6
23040	23055	15	3	0.36651	1478.0	S	2.0	493.0	1493.0	S	2.0	498.0	5.0	same gene	2022-06	2022	6
23048	22898	150	3	0.35358	1486.0	S	1.0	496.0	1336.0	S	1.0	446.0	50.0	same gene	2022-06	2022	6
22898	23048	150	3	0.35358	1336.0	S	1.0	446.0	1486.0	S	1.0	496.0	50.0	same gene	2022-06	2022	6
15240	11537	3703	3	0.35132	1773.0	ORF1ab	3.0	591.0	11272.0	ORF1ab	1.0	3758.0	3167.0	same gene	2022-06	2022	6
11537	15240	3703	3	0.35132	11272.0	ORF1ab	1.0	3758.0	1773.0	ORF1ab	3.0	591.0	3167.0	same gene	2022-06	2022	6
22200	27259	5059	3	0.34805	638.0	S	2.0	213.0	58.0	ORF6	1.0	20.0		different gene	2022-06	2022	6
27259	22200	5059	3	0.34805	58.0	ORF6	1.0	20.0	638.0	S	2.0	213.0		different gene	2022-06	2022	6
15009	21721	6712	3	0.34609	1542.0	ORF1ab	3.0	514.0	159.0	S	3.0	53.0		different gene	2022-06	2022	6
21721	15009	6712	3	0.34609	159.0	S	3.0	53.0	1542.0	ORF1ab	3.0	514.0		different gene	2022-06	2022	6
23673	11674	11999	3	0.33536	2111.0	S	2.0	704.0	11409.0	ORF1ab	3.0	3803.0		different gene	2022-06	2022	6
11674	23673	11999	3	0.33536	11409.0	ORF1ab	3.0	3803.0	2111.0	S	2.0	704.0		different gene	2022-06	2022	6
22917	23673	756	3	0.33312	1355.0	S	2.0	452.0	2111.0	S	2.0	704.0	252.0	same gene	2022-06	2022	6
23673	22917	756	3	0.33312	2111.0	S	2.0	704.0	1355.0	S	2.0	452.0	252.0	same gene	2022-06	2022	6
23040	9866	13174	3	0.33258	1478.0	S	2.0	493.0	9601.0	ORF1ab	1.0	3201.0		different gene	2022-06	2022	6
9866	23040	13174	3	0.33258	9601.0	ORF1ab	1.0	3201.0	1478.0	S	2.0	493.0		different gene	2022-06	2022	6
22917	21618	1299	3	0.32653	1355.0	S	2.0	452.0	56.0	S	2.0	19.0	433.0	same gene	2022-06	2022	6
21618	22917	1299	3	0.32653	56.0	S	2.0	19.0	1355.0	S	2.0	452.0	433.0	same gene	2022-06	2022	6
23018	12160	10858	3	0.32389	1456.0	S	1.0	486.0	11895.0	ORF1ab	3.0	3965.0		different gene	2022-06	2022	6
12160	23018	10858	3	0.32389	11895.0	ORF1ab	3.0	3965.0	1456.0	S	1.0	486.0		different gene	2022-06	2022	6
15009	11674	3335	3	0.31842	1542.0	ORF1ab	3.0	514.0	11409.0	ORF1ab	3.0	3803.0	3289.0	same gene	2022-06	2022	6
11674	15009	3335	3	0.31842	11409.0	ORF1ab	3.0	3803.0	1542.0	ORF1ab	3.0	514.0	3289.0	same gene	2022-06	2022	6
27016	27010	6	3	0.28226	494.0	M	2.0	165.0	488.0	M	2.0	163.0	2.0	same gene	2022-06	2022	6
27010	27016	6	3	0.28226	488.0	M	2.0	163.0	494.0	M	2.0	165.0	2.0	same gene	2022-06	2022	6
25416	11674	13742	3	0.27507	24.0	ORF3a	3.0	8.0	11409.0	ORF1ab	3.0	3803.0		different gene	2022-06	2022	6
11674	25416	13742	3	0.27507	11409.0	ORF1ab	3.0	3803.0	24.0	ORF3a	3.0	8.0		different gene	2022-06	2022	6
22599	22673	74	3	0.24354	1037.0	S	2.0	346.0	1111.0	S	1.0	371.0	25.0	same gene	2022-06	2022	6
22673	22599	74	3	0.24354	1111.0	S	1.0	371.0	1037.0	S	2.0	346.0	25.0	same gene	2022-06	2022	6
27889	26529	1360	3	0.23915					7.0	M	1.0	3.0		different gene	2022-06	2022	6
26529	27889	1360	3	0.23915	7.0	M	1.0	3.0						different gene	2022-06	2022	6
21770	9866	11904	3	0.23737	208.0	S	1.0	70.0	9601.0	ORF1ab	1.0	3201.0		different gene	2022-06	2022	6
9866	21770	11904	3	0.23737	9601.0	ORF1ab	1.0	3201.0	208.0	S	1.0	70.0		different gene	2022-06	2022	6
21985	21774	211	3	0.22793	423.0	S	3.0	141.0	212.0	S	2.0	71.0	70.0	same gene	2022-06	2022	6
21774	21985	211	3	0.22793	212.0	S	2.0	71.0	423.0	S	3.0	141.0	70.0	same gene	2022-06	2022	6
22599	2470	20129	2	0.22305	1037.0	S	2.0	346.0	2205.0	ORF1ab	3.0	735.0		different gene	2022-06	2022	6
2470	22599	20129	2	0.22305	2205.0	ORF1ab	3.0	735.0	1037.0	S	2.0	346.0		different gene	2022-06	2022	6
20078	20068	10	2	0.22109	6611.0	ORF1ab	2.0	2204.0	6601.0	ORF1ab	1.0	2201.0	3.0	same gene	2022-06	2022	6
20068	20078	10	2	0.22109	6601.0	ORF1ab	1.0	2201.0	6611.0	ORF1ab	2.0	2204.0	3.0	same gene	2022-06	2022	6
23018	27889	4871	2	0.20456	1456.0	S	1.0	486.0						different gene	2022-06	2022	6
27889	23018	4871	2	0.20456					1456.0	S	1.0	486.0		different gene	2022-06	2022	6
23018	23040	22	2	0.1989	1456.0	S	1.0	486.0	1478.0	S	2.0	493.0	7.0	same gene	2022-06	2022	6
23040	23018	22	2	0.1989	1478.0	S	2.0	493.0	1456.0	S	1.0	486.0	7.0	same gene	2022-06	2022	6
19906	19902	4	2	0.19167	6439.0	ORF1ab	1.0	2147.0	6435.0	ORF1ab	3.0	2145.0	2.0	same gene	2022-06	2022	6
19902	19906	4	2	0.19167	6435.0	ORF1ab	3.0	2145.0	6439.0	ORF1ab	1.0	2147.0	2.0	same gene	2022-06	2022	6
6470	6466	4	2	0.19065	6205.0	ORF1ab	1.0	2069.0	6201.0	ORF1ab	3.0	2067.0	2.0	same gene	2022-06	2022	6
6466	6470	4	2	0.19065	6201.0	ORF1ab	3.0	2067.0	6205.0	ORF1ab	1.0	2069.0	2.0	same gene	2022-06	2022	6
19950	19955	5	2	0.18833	6483.0	ORF1ab	3.0	2161.0	6488.0	ORF1ab	2.0	2163.0	2.0	same gene	2022-06	2022	6
19955	19950	5	2	0.18833	6488.0	ORF1ab	2.0	2163.0	6483.0	ORF1ab	3.0	2161.0	2.0	same gene	2022-06	2022	6
6268	6272	4	2	0.18433	6003.0	ORF1ab	3.0	2001.0	6007.0	ORF1ab	1.0	2003.0	2.0	same gene	2022-06	2022	6
6272	6268	4	2	0.18433	6007.0	ORF1ab	1.0	2003.0	6003.0	ORF1ab	3.0	2001.0	2.0	same gene	2022-06	2022	6
6272	6267	5	2	0.18327	6007.0	ORF1ab	1.0	2003.0	6002.0	ORF1ab	2.0	2001.0	2.0	same gene	2022-06	2022	6
6267	6272	5	2	0.18327	6002.0	ORF1ab	2.0	2001.0	6007.0	ORF1ab	1.0	2003.0	2.0	same gene	2022-06	2022	6
6292	6282	10	2	0.1814	6027.0	ORF1ab	3.0	2009.0	6017.0	ORF1ab	2.0	2006.0	3.0	same gene	2022-06	2022	6
6292	6281	11	2	0.1814	6027.0	ORF1ab	3.0	2009.0	6016.0	ORF1ab	1.0	2006.0	3.0	same gene	2022-06	2022	6
6282	6292	10	2	0.1814	6017.0	ORF1ab	2.0	2006.0	6027.0	ORF1ab	3.0	2009.0	3.0	same gene	2022-06	2022	6
6281	6292	11	2	0.1814	6016.0	ORF1ab	1.0	2006.0	6027.0	ORF1ab	3.0	2009.0	3.0	same gene	2022-06	2022	6
6387	6400	13	2	0.17894	6122.0	ORF1ab	2.0	2041.0	6135.0	ORF1ab	3.0	2045.0	4.0	same gene	2022-06	2022	6
6400	6387	13	2	0.17894	6135.0	ORF1ab	3.0	2045.0	6122.0	ORF1ab	2.0	2041.0	4.0	same gene	2022-06	2022	6
6335	6331	4	2	0.17177	6070.0	ORF1ab	1.0	2024.0	6066.0	ORF1ab	3.0	2022.0	2.0	same gene	2022-06	2022	6
6331	6335	4	2	0.17177	6066.0	ORF1ab	3.0	2022.0	6070.0	ORF1ab	1.0	2024.0	2.0	same gene	2022-06	2022	6
6327	6277	50	2	0.17007	6062.0	ORF1ab	2.0	2021.0	6012.0	ORF1ab	3.0	2004.0	17.0	same gene	2022-06	2022	6
6277	6327	50	2	0.17007	6012.0	ORF1ab	3.0	2004.0	6062.0	ORF1ab	2.0	2021.0	17.0	same gene	2022-06	2022	6
19876	19872	4	2	0.16503	6409.0	ORF1ab	1.0	2137.0	6405.0	ORF1ab	3.0	2135.0	2.0	same gene	2022-06	2022	6
19872	19876	4	2	0.16503	6405.0	ORF1ab	3.0	2135.0	6409.0	ORF1ab	1.0	2137.0	2.0	same gene	2022-06	2022	6
688	694	6	2	0.16425	423.0	ORF1ab	3.0	141.0	429.0	ORF1ab	3.0	143.0	2.0	same gene	2022-06	2022	6
694	688	6	2	0.16425	429.0	ORF1ab	3.0	143.0	423.0	ORF1ab	3.0	141.0	2.0	same gene	2022-06	2022	6
698	694	4	2	0.16219	433.0	ORF1ab	1.0	145.0	429.0	ORF1ab	3.0	143.0	2.0	same gene	2022-06	2022	6
694	698	4	2	0.16219	429.0	ORF1ab	3.0	143.0	433.0	ORF1ab	1.0	145.0	2.0	same gene	2022-06	2022	6
698	693	5	2	0.16179	433.0	ORF1ab	1.0	145.0	428.0	ORF1ab	2.0	143.0	2.0	same gene	2022-06	2022	6
693	698	5	2	0.16179	428.0	ORF1ab	2.0	143.0	433.0	ORF1ab	1.0	145.0	2.0	same gene	2022-06	2022	6
698	684	14	2	0.15997	433.0	ORF1ab	1.0	145.0	419.0	ORF1ab	2.0	140.0	5.0	same gene	2022-06	2022	6
684	698	14	2	0.15997	419.0	ORF1ab	2.0	140.0	433.0	ORF1ab	1.0	145.0	5.0	same gene	2022-06	2022	6
29646	29651	5	2	0.15643	89.0	ORF10	2.0	30.0	94.0	ORF10	1.0	32.0	2.0	same gene	2022-06	2022	6
29651	29646	5	2	0.15643	94.0	ORF10	1.0	32.0	89.0	ORF10	2.0	30.0	2.0	same gene	2022-06	2022	6
29646	29652	6	2	0.15639	89.0	ORF10	2.0	30.0	95.0	ORF10	2.0	32.0	2.0	same gene	2022-06	2022	6
29652	29646	6	2	0.15639	95.0	ORF10	2.0	32.0	89.0	ORF10	2.0	30.0	2.0	same gene	2022-06	2022	6
29653	29646	7	2	0.15581	96.0	ORF10	3.0	32.0	89.0	ORF10	2.0	30.0	2.0	same gene	2022-06	2022	6
29646	29653	7	2	0.15581	89.0	ORF10	2.0	30.0	96.0	ORF10	3.0	32.0	2.0	same gene	2022-06	2022	6
6387	6329	58	2	0.15446	6122.0	ORF1ab	2.0	2041.0	6064.0	ORF1ab	1.0	2022.0	19.0	same gene	2022-06	2022	6
6329	6387	58	2	0.15446	6064.0	ORF1ab	1.0	2022.0	6122.0	ORF1ab	2.0	2041.0	19.0	same gene	2022-06	2022	6
23018	21760	1258	2	0.15295	1456.0	S	1.0	486.0	198.0	S	3.0	66.0	420.0	same gene	2022-06	2022	6
21760	23018	1258	2	0.15295	198.0	S	3.0	66.0	1456.0	S	1.0	486.0	420.0	same gene	2022-06	2022	6
6248	6242	6	2	0.1504	5983.0	ORF1ab	1.0	1995.0	5977.0	ORF1ab	1.0	1993.0	2.0	same gene	2022-06	2022	6
6248	6243	5	2	0.1504	5983.0	ORF1ab	1.0	1995.0	5978.0	ORF1ab	2.0	1993.0	2.0	same gene	2022-06	2022	6
6242	6248	6	2	0.1504	5977.0	ORF1ab	1.0	1993.0	5983.0	ORF1ab	1.0	1995.0	2.0	same gene	2022-06	2022	6
6243	6248	5	2	0.1504	5978.0	ORF1ab	2.0	1993.0	5983.0	ORF1ab	1.0	1995.0	2.0	same gene	2022-06	2022	6
22813	22801	12	2	0.13512	1251.0	S	3.0	417.0	1239.0	S	3.0	413.0	4.0	same gene	2022-06	2022	6
22801	22813	12	2	0.13512	1239.0	S	3.0	413.0	1251.0	S	3.0	417.0	4.0	same gene	2022-06	2022	6
22917	22792	125	2	0.13494	1355.0	S	2.0	452.0	1230.0	S	3.0	410.0	42.0	same gene	2022-06	2022	6
22792	22917	125	2	0.13494	1230.0	S	3.0	410.0	1355.0	S	2.0	452.0	42.0	same gene	2022-06	2022	6
15419	15414	5	2	0.13408	1952.0	ORF1ab	2.0	651.0	1947.0	ORF1ab	3.0	649.0	2.0	same gene	2022-06	2022	6
15418	15414	4	2	0.13408	1951.0	ORF1ab	1.0	651.0	1947.0	ORF1ab	3.0	649.0	2.0	same gene	2022-06	2022	6
15421	15413	8	2	0.13408	1954.0	ORF1ab	1.0	652.0	1946.0	ORF1ab	2.0	649.0	3.0	same gene	2022-06	2022	6
15419	15413	6	2	0.13408	1952.0	ORF1ab	2.0	651.0	1946.0	ORF1ab	2.0	649.0	2.0	same gene	2022-06	2022	6
15418	15413	5	2	0.13408	1951.0	ORF1ab	1.0	651.0	1946.0	ORF1ab	2.0	649.0	2.0	same gene	2022-06	2022	6
15421	15414	7	2	0.13408	1954.0	ORF1ab	1.0	652.0	1947.0	ORF1ab	3.0	649.0	3.0	same gene	2022-06	2022	6
15414	15421	7	2	0.13408	1947.0	ORF1ab	3.0	649.0	1954.0	ORF1ab	1.0	652.0	3.0	same gene	2022-06	2022	6
15414	15419	5	2	0.13408	1947.0	ORF1ab	3.0	649.0	1952.0	ORF1ab	2.0	651.0	2.0	same gene	2022-06	2022	6
15414	15418	4	2	0.13408	1947.0	ORF1ab	3.0	649.0	1951.0	ORF1ab	1.0	651.0	2.0	same gene	2022-06	2022	6
15413	15418	5	2	0.13408	1946.0	ORF1ab	2.0	649.0	1951.0	ORF1ab	1.0	651.0	2.0	same gene	2022-06	2022	6
15413	15419	6	2	0.13408	1946.0	ORF1ab	2.0	649.0	1952.0	ORF1ab	2.0	651.0	2.0	same gene	2022-06	2022	6
15413	15421	8	2	0.13408	1946.0	ORF1ab	2.0	649.0	1954.0	ORF1ab	1.0	652.0	3.0	same gene	2022-06	2022	6
15410	15419	9	2	0.13263	1943.0	ORF1ab	2.0	648.0	1952.0	ORF1ab	2.0	651.0	3.0	same gene	2022-06	2022	6
15419	15409	10	2	0.13263	1952.0	ORF1ab	2.0	651.0	1942.0	ORF1ab	1.0	648.0	3.0	same gene	2022-06	2022	6
15421	15410	11	2	0.13263	1954.0	ORF1ab	1.0	652.0	1943.0	ORF1ab	2.0	648.0	4.0	same gene	2022-06	2022	6
15419	15410	9	2	0.13263	1952.0	ORF1ab	2.0	651.0	1943.0	ORF1ab	2.0	648.0	3.0	same gene	2022-06	2022	6
15418	15410	8	2	0.13263	1951.0	ORF1ab	1.0	651.0	1943.0	ORF1ab	2.0	648.0	3.0	same gene	2022-06	2022	6
15421	15409	12	2	0.13263	1954.0	ORF1ab	1.0	652.0	1942.0	ORF1ab	1.0	648.0	4.0	same gene	2022-06	2022	6
15418	15409	9	2	0.13263	1951.0	ORF1ab	1.0	651.0	1942.0	ORF1ab	1.0	648.0	3.0	same gene	2022-06	2022	6
15410	15418	8	2	0.13263	1943.0	ORF1ab	2.0	648.0	1951.0	ORF1ab	1.0	651.0	3.0	same gene	2022-06	2022	6
15409	15418	9	2	0.13263	1942.0	ORF1ab	1.0	648.0	1951.0	ORF1ab	1.0	651.0	3.0	same gene	2022-06	2022	6
15409	15419	10	2	0.13263	1942.0	ORF1ab	1.0	648.0	1952.0	ORF1ab	2.0	651.0	3.0	same gene	2022-06	2022	6
15410	15421	11	2	0.13263	1943.0	ORF1ab	2.0	648.0	1954.0	ORF1ab	1.0	652.0	4.0	same gene	2022-06	2022	6
15409	15421	12	2	0.13263	1942.0	ORF1ab	1.0	648.0	1954.0	ORF1ab	1.0	652.0	4.0	same gene	2022-06	2022	6
15391	15387	4	1	0.12982	1924.0	ORF1ab	1.0	642.0	1920.0	ORF1ab	3.0	640.0	2.0	same gene	2022-06	2022	6
15387	15391	4	1	0.12982	1920.0	ORF1ab	3.0	640.0	1924.0	ORF1ab	1.0	642.0	2.0	same gene	2022-06	2022	6
15374	15367	7	1	0.12804	1907.0	ORF1ab	2.0	636.0	1900.0	ORF1ab	1.0	634.0	2.0	same gene	2022-06	2022	6
15367	15374	7	1	0.12804	1900.0	ORF1ab	1.0	634.0	1907.0	ORF1ab	2.0	636.0	2.0	same gene	2022-06	2022	6
29630	29626	4	1	0.12778	73.0	ORF10	1.0	25.0	69.0	ORF10	3.0	23.0	2.0	same gene	2022-06	2022	6
29626	29630	4	1	0.12778	69.0	ORF10	3.0	23.0	73.0	ORF10	1.0	25.0	2.0	same gene	2022-06	2022	6
29623	29629	6	1	0.12776	66.0	ORF10	3.0	22.0	72.0	ORF10	3.0	24.0	2.0	same gene	2022-06	2022	6
29629	29623	6	1	0.12776	72.0	ORF10	3.0	24.0	66.0	ORF10	3.0	22.0	2.0	same gene	2022-06	2022	6
15437	15431	6	1	0.12763	1970.0	ORF1ab	2.0	657.0	1964.0	ORF1ab	2.0	655.0	2.0	same gene	2022-06	2022	6
15431	15437	6	1	0.12763	1964.0	ORF1ab	2.0	655.0	1970.0	ORF1ab	2.0	657.0	2.0	same gene	2022-06	2022	6
29588	29584	4	1	0.12625	31.0	ORF10	1.0	11.0	27.0	ORF10	3.0	9.0	2.0	same gene	2022-06	2022	6
29584	29588	4	1	0.12625	27.0	ORF10	3.0	9.0	31.0	ORF10	1.0	11.0	2.0	same gene	2022-06	2022	6
15339	15343	4	1	0.12257	1872.0	ORF1ab	3.0	624.0	1876.0	ORF1ab	1.0	626.0	2.0	same gene	2022-06	2022	6
15343	15339	4	1	0.12257	1876.0	ORF1ab	1.0	626.0	1872.0	ORF1ab	3.0	624.0	2.0	same gene	2022-06	2022	6
15332	15337	5	1	0.12201	1865.0	ORF1ab	2.0	622.0	1870.0	ORF1ab	1.0	624.0	2.0	same gene	2022-06	2022	6
15337	15332	5	1	0.12201	1870.0	ORF1ab	1.0	624.0	1865.0	ORF1ab	2.0	622.0	2.0	same gene	2022-06	2022	6
15332	15338	6	1	0.1219	1865.0	ORF1ab	2.0	622.0	1871.0	ORF1ab	2.0	624.0	2.0	same gene	2022-06	2022	6
15338	15332	6	1	0.1219	1871.0	ORF1ab	2.0	624.0	1865.0	ORF1ab	2.0	622.0	2.0	same gene	2022-06	2022	6
19885	20120	235	1	0.11884	6418.0	ORF1ab	1.0	2140.0	6653.0	ORF1ab	2.0	2218.0	78.0	same gene	2022-06	2022	6
20120	19885	235	1	0.11884	6653.0	ORF1ab	2.0	2218.0	6418.0	ORF1ab	1.0	2140.0	78.0	same gene	2022-06	2022	6
4447	4451	4	1	0.1163	4182.0	ORF1ab	3.0	1394.0	4186.0	ORF1ab	1.0	1396.0	2.0	same gene	2022-06	2022	6
4451	4447	4	1	0.1163	4186.0	ORF1ab	1.0	1396.0	4182.0	ORF1ab	3.0	1394.0	2.0	same gene	2022-06	2022	6
23052	23057	5	1	0.11597	1490.0	S	2.0	497.0	1495.0	S	1.0	499.0	2.0	same gene	2022-06	2022	6
23057	23052	5	1	0.11597	1495.0	S	1.0	499.0	1490.0	S	2.0	497.0	2.0	same gene	2022-06	2022	6
27972	28048	76	1	0.11569	79.0	ORF8	1.0	27.0	155.0	ORF8	2.0	52.0	25.0	same gene	2022-06	2022	6
28048	27972	76	1	0.11569	155.0	ORF8	2.0	52.0	79.0	ORF8	1.0	27.0	25.0	same gene	2022-06	2022	6
26965	27169	204	1	0.11558	443.0	M	2.0	148.0	647.0	M	2.0	216.0	68.0	same gene	2022-06	2022	6
27169	26965	204	1	0.11558	647.0	M	2.0	216.0	443.0	M	2.0	148.0	68.0	same gene	2022-06	2022	6
26964	27171	207	1	0.11451	442.0	M	1.0	148.0	649.0	M	1.0	217.0	69.0	same gene	2022-06	2022	6
27171	26964	207	1	0.11451	649.0	M	1.0	217.0	442.0	M	1.0	148.0	69.0	same gene	2022-06	2022	6
4403	4398	5	1	0.114	4138.0	ORF1ab	1.0	1380.0	4133.0	ORF1ab	2.0	1378.0	2.0	same gene	2022-06	2022	6
4398	4403	5	1	0.114	4133.0	ORF1ab	2.0	1378.0	4138.0	ORF1ab	1.0	1380.0	2.0	same gene	2022-06	2022	6
4398	4406	8	1	0.11366	4133.0	ORF1ab	2.0	1378.0	4141.0	ORF1ab	1.0	1381.0	3.0	same gene	2022-06	2022	6
4401	4407	6	1	0.11366	4136.0	ORF1ab	2.0	1379.0	4142.0	ORF1ab	2.0	1381.0	2.0	same gene	2022-06	2022	6
4406	4398	8	1	0.11366	4141.0	ORF1ab	1.0	1381.0	4133.0	ORF1ab	2.0	1378.0	3.0	same gene	2022-06	2022	6
4401	4406	5	1	0.11366	4136.0	ORF1ab	2.0	1379.0	4141.0	ORF1ab	1.0	1381.0	2.0	same gene	2022-06	2022	6
4407	4398	9	1	0.11366	4142.0	ORF1ab	2.0	1381.0	4133.0	ORF1ab	2.0	1378.0	3.0	same gene	2022-06	2022	6
4406	4401	5	1	0.11366	4141.0	ORF1ab	1.0	1381.0	4136.0	ORF1ab	2.0	1379.0	2.0	same gene	2022-06	2022	6
4407	4401	6	1	0.11366	4142.0	ORF1ab	2.0	1381.0	4136.0	ORF1ab	2.0	1379.0	2.0	same gene	2022-06	2022	6
4398	4407	9	1	0.11366	4133.0	ORF1ab	2.0	1378.0	4142.0	ORF1ab	2.0	1381.0	3.0	same gene	2022-06	2022	6
29556	29558	2	1	0.1127					1.0	ORF10	1.0	1.0		different gene	2022-06	2022	6
29558	29556	2	1	0.1127	1.0	ORF10	1.0	1.0						different gene	2022-06	2022	6
29554	29556	2	1	0.11231										different gene	2022-06	2022	6
29554	29558	4	1	0.11231					1.0	ORF10	1.0	1.0		different gene	2022-06	2022	6
29558	29554	4	1	0.11231	1.0	ORF10	1.0	1.0						different gene	2022-06	2022	6
29556	29554	2	1	0.11231										different gene	2022-06	2022	6
29555	29558	3	1	0.11196					1.0	ORF10	1.0	1.0		different gene	2022-06	2022	6
29558	29555	3	1	0.11196	1.0	ORF10	1.0	1.0						different gene	2022-06	2022	6
29551	29556	5	1	0.11181										different gene	2022-06	2022	6
29551	29558	7	1	0.11181					1.0	ORF10	1.0	1.0		different gene	2022-06	2022	6
29556	29551	5	1	0.11181										different gene	2022-06	2022	6
29558	29551	7	1	0.11181	1.0	ORF10	1.0	1.0						different gene	2022-06	2022	6
15539	15534	5	1	0.11124	2072.0	ORF1ab	2.0	691.0	2067.0	ORF1ab	3.0	689.0	2.0	same gene	2022-06	2022	6
15534	15539	5	1	0.11124	2067.0	ORF1ab	3.0	689.0	2072.0	ORF1ab	2.0	691.0	2.0	same gene	2022-06	2022	6
15532	15527	5	1	0.1112	2065.0	ORF1ab	1.0	689.0	2060.0	ORF1ab	2.0	687.0	2.0	same gene	2022-06	2022	6
15527	15532	5	1	0.1112	2060.0	ORF1ab	2.0	687.0	2065.0	ORF1ab	1.0	689.0	2.0	same gene	2022-06	2022	6
15532	15528	4	1	0.11107	2065.0	ORF1ab	1.0	689.0	2061.0	ORF1ab	3.0	687.0	2.0	same gene	2022-06	2022	6
15528	15532	4	1	0.11107	2061.0	ORF1ab	3.0	687.0	2065.0	ORF1ab	1.0	689.0	2.0	same gene	2022-06	2022	6
21144	21148	4	1	0.11105	7677.0	ORF1ab	3.0	2559.0	7681.0	ORF1ab	1.0	2561.0	2.0	same gene	2022-06	2022	6
21148	21144	4	1	0.11105	7681.0	ORF1ab	1.0	2561.0	7677.0	ORF1ab	3.0	2559.0	2.0	same gene	2022-06	2022	6
21143	21148	5	1	0.11038	7676.0	ORF1ab	2.0	2559.0	7681.0	ORF1ab	1.0	2561.0	2.0	same gene	2022-06	2022	6
21148	21143	5	1	0.11038	7681.0	ORF1ab	1.0	2561.0	7676.0	ORF1ab	2.0	2559.0	2.0	same gene	2022-06	2022	6
15542	15536	6	1	0.11037	2075.0	ORF1ab	2.0	692.0	2069.0	ORF1ab	2.0	690.0	2.0	same gene	2022-06	2022	6
15536	15542	6	1	0.11037	2069.0	ORF1ab	2.0	690.0	2075.0	ORF1ab	2.0	692.0	2.0	same gene	2022-06	2022	6
28724	27788	936	1	0.10977	451.0	N	1.0	151.0	33.0	ORF7b	3.0	11.0		different gene	2022-06	2022	6
27788	28724	936	1	0.10977	33.0	ORF7b	3.0	11.0	451.0	N	1.0	151.0		different gene	2022-06	2022	6
29544	29542	2	1	0.10893										different gene	2022-06	2022	6
29542	29544	2	1	0.10893										different gene	2022-06	2022	6
29542	29539	3	1	0.10887										different gene	2022-06	2022	6
29539	29542	3	1	0.10887										different gene	2022-06	2022	6
29540	29545	5	1	0.10865										different gene	2022-06	2022	6
29545	29540	5	1	0.10865										different gene	2022-06	2022	6
29540	29542	2	1	0.10838										different gene	2022-06	2022	6
29542	29540	2	1	0.10838										different gene	2022-06	2022	6
11332	7851	3481	1	0.1076	11067.0	ORF1ab	3.0	3689.0	7586.0	ORF1ab	2.0	2529.0	1160.0	same gene	2022-06	2022	6
7851	11332	3481	1	0.1076	7586.0	ORF1ab	2.0	2529.0	11067.0	ORF1ab	3.0	3689.0	1160.0	same gene	2022-06	2022	6
22995	10029	12966	1	0.10728	1433.0	S	2.0	478.0	9764.0	ORF1ab	2.0	3255.0		different gene	2022-06	2022	6
10029	22995	12966	1	0.10728	9764.0	ORF1ab	2.0	3255.0	1433.0	S	2.0	478.0		different gene	2022-06	2022	6
29544	29547	3	1	0.10704										different gene	2022-06	2022	6
29547	29544	3	1	0.10704										different gene	2022-06	2022	6
28330	1627	26703	1	0.10683	57.0	N	3.0	19.0	1362.0	ORF1ab	3.0	454.0		different gene	2022-06	2022	6
1627	28330	26703	1	0.10683	1362.0	ORF1ab	3.0	454.0	57.0	N	3.0	19.0		different gene	2022-06	2022	6
4532	4528	4	1	0.10644	4267.0	ORF1ab	1.0	1423.0	4263.0	ORF1ab	3.0	1421.0	2.0	same gene	2022-06	2022	6
4528	4532	4	1	0.10644	4263.0	ORF1ab	3.0	1421.0	4267.0	ORF1ab	1.0	1423.0	2.0	same gene	2022-06	2022	6
29576	29583	7	1	0.10641	19.0	ORF10	1.0	7.0	26.0	ORF10	2.0	9.0	2.0	same gene	2022-06	2022	6
29583	29576	7	1	0.10641	26.0	ORF10	2.0	9.0	19.0	ORF10	1.0	7.0	2.0	same gene	2022-06	2022	6
15563	15558	5	1	0.1064	2096.0	ORF1ab	2.0	699.0	2091.0	ORF1ab	3.0	697.0	2.0	same gene	2022-06	2022	6
15558	15563	5	1	0.1064	2091.0	ORF1ab	3.0	697.0	2096.0	ORF1ab	2.0	699.0	2.0	same gene	2022-06	2022	6
15558	15562	4	1	0.1064	2091.0	ORF1ab	3.0	697.0	2095.0	ORF1ab	1.0	699.0	2.0	same gene	2022-06	2022	6
15562	15558	4	1	0.1064	2095.0	ORF1ab	1.0	699.0	2091.0	ORF1ab	3.0	697.0	2.0	same gene	2022-06	2022	6
15562	15557	5	1	0.10638	2095.0	ORF1ab	1.0	699.0	2090.0	ORF1ab	2.0	697.0	2.0	same gene	2022-06	2022	6
15557	15563	6	1	0.10638	2090.0	ORF1ab	2.0	697.0	2096.0	ORF1ab	2.0	699.0	2.0	same gene	2022-06	2022	6
15563	15557	6	1	0.10638	2096.0	ORF1ab	2.0	699.0	2090.0	ORF1ab	2.0	697.0	2.0	same gene	2022-06	2022	6
15557	15562	5	1	0.10638	2090.0	ORF1ab	2.0	697.0	2095.0	ORF1ab	1.0	699.0	2.0	same gene	2022-06	2022	6
15555	15562	7	1	0.10632	2088.0	ORF1ab	3.0	696.0	2095.0	ORF1ab	1.0	699.0	3.0	same gene	2022-06	2022	6
15555	15560	5	1	0.10632	2088.0	ORF1ab	3.0	696.0	2093.0	ORF1ab	2.0	698.0	2.0	same gene	2022-06	2022	6
15562	15555	7	1	0.10632	2095.0	ORF1ab	1.0	699.0	2088.0	ORF1ab	3.0	696.0	3.0	same gene	2022-06	2022	6
15560	15555	5	1	0.10632	2093.0	ORF1ab	2.0	698.0	2088.0	ORF1ab	3.0	696.0	2.0	same gene	2022-06	2022	6
15563	15555	8	1	0.10632	2096.0	ORF1ab	2.0	699.0	2088.0	ORF1ab	3.0	696.0	3.0	same gene	2022-06	2022	6
15555	15563	8	1	0.10632	2088.0	ORF1ab	3.0	696.0	2096.0	ORF1ab	2.0	699.0	3.0	same gene	2022-06	2022	6
15556	15563	7	1	0.10631	2089.0	ORF1ab	1.0	697.0	2096.0	ORF1ab	2.0	699.0	2.0	same gene	2022-06	2022	6
15563	15556	7	1	0.10631	2096.0	ORF1ab	2.0	699.0	2089.0	ORF1ab	1.0	697.0	2.0	same gene	2022-06	2022	6
29584	29577	7	1	0.10608	27.0	ORF10	3.0	9.0	20.0	ORF10	2.0	7.0	2.0	same gene	2022-06	2022	6
29577	29584	7	1	0.10608	20.0	ORF10	2.0	7.0	27.0	ORF10	3.0	9.0	2.0	same gene	2022-06	2022	6
29533	29535	2	1	0.10583	1260.0	N	3.0	420.0						different gene	2022-06	2022	6
29535	29533	2	1	0.10583					1260.0	N	3.0	420.0		different gene	2022-06	2022	6
15563	15551	12	1	0.1056	2096.0	ORF1ab	2.0	699.0	2084.0	ORF1ab	2.0	695.0	4.0	same gene	2022-06	2022	6
15551	15563	12	1	0.1056	2084.0	ORF1ab	2.0	695.0	2096.0	ORF1ab	2.0	699.0	4.0	same gene	2022-06	2022	6
15551	15562	11	1	0.1056	2084.0	ORF1ab	2.0	695.0	2095.0	ORF1ab	1.0	699.0	4.0	same gene	2022-06	2022	6
15551	15560	9	1	0.1056	2084.0	ORF1ab	2.0	695.0	2093.0	ORF1ab	2.0	698.0	3.0	same gene	2022-06	2022	6
15551	15558	7	1	0.1056	2084.0	ORF1ab	2.0	695.0	2091.0	ORF1ab	3.0	697.0	2.0	same gene	2022-06	2022	6
15562	15551	11	1	0.1056	2095.0	ORF1ab	1.0	699.0	2084.0	ORF1ab	2.0	695.0	4.0	same gene	2022-06	2022	6
15560	15551	9	1	0.1056	2093.0	ORF1ab	2.0	698.0	2084.0	ORF1ab	2.0	695.0	3.0	same gene	2022-06	2022	6
15558	15551	7	1	0.1056	2091.0	ORF1ab	3.0	697.0	2084.0	ORF1ab	2.0	695.0	2.0	same gene	2022-06	2022	6
22692	22687	5	1	0.10526	1130.0	S	2.0	377.0	1125.0	S	3.0	375.0	2.0	same gene	2022-06	2022	6
22687	22692	5	1	0.10526	1125.0	S	3.0	375.0	1130.0	S	2.0	377.0	2.0	same gene	2022-06	2022	6
29531	29526	5	1	0.10512	1258.0	N	1.0	420.0	1253.0	N	2.0	418.0	2.0	same gene	2022-06	2022	6
29526	29531	5	1	0.10512	1253.0	N	2.0	418.0	1258.0	N	1.0	420.0	2.0	same gene	2022-06	2022	6
29536	29538	2	1	0.10506										different gene	2022-06	2022	6
29538	29536	2	1	0.10506										different gene	2022-06	2022	6
22685	22692	7	1	0.10499	1123.0	S	1.0	375.0	1130.0	S	2.0	377.0	2.0	same gene	2022-06	2022	6
22692	22685	7	1	0.10499	1130.0	S	2.0	377.0	1123.0	S	1.0	375.0	2.0	same gene	2022-06	2022	6
4513	4507	6	1	0.10492	4248.0	ORF1ab	3.0	1416.0	4242.0	ORF1ab	3.0	1414.0	2.0	same gene	2022-06	2022	6
4507	4513	6	1	0.10492	4242.0	ORF1ab	3.0	1414.0	4248.0	ORF1ab	3.0	1416.0	2.0	same gene	2022-06	2022	6
29527	29531	4	1	0.1043	1254.0	N	3.0	418.0	1258.0	N	1.0	420.0	2.0	same gene	2022-06	2022	6
29531	29527	4	1	0.1043	1258.0	N	1.0	420.0	1254.0	N	3.0	418.0	2.0	same gene	2022-06	2022	6
29551	29544	7	1	0.10418										different gene	2022-06	2022	6
29544	29551	7	1	0.10418										different gene	2022-06	2022	6
25810	8991	16819	1	0.10416	418.0	ORF3a	1.0	140.0	8726.0	ORF1ab	2.0	2909.0		different gene	2022-06	2022	6
8991	25810	16819	1	0.10416	8726.0	ORF1ab	2.0	2909.0	418.0	ORF3a	1.0	140.0		different gene	2022-06	2022	6
27438	29666	2228	1	0.10312	45.0	ORF7a	3.0	15.0	109.0	ORF10	1.0	37.0		different gene	2022-06	2022	6
29666	27438	2228	1	0.10312	109.0	ORF10	1.0	37.0	45.0	ORF7a	3.0	15.0		different gene	2022-06	2022	6
15521	15451	70	1	0.10277	2054.0	ORF1ab	2.0	685.0	1984.0	ORF1ab	1.0	662.0	23.0	same gene	2022-06	2022	6
15451	15521	70	1	0.10277	1984.0	ORF1ab	1.0	662.0	2054.0	ORF1ab	2.0	685.0	23.0	same gene	2022-06	2022	6
27889	27259	630	1	0.10058					58.0	ORF6	1.0	20.0		different gene	2022-06	2022	6
27259	27889	630	1	0.10058	58.0	ORF6	1.0	20.0						different gene	2022-06	2022	6
28111	28048	63	1	0.1002	218.0	ORF8	2.0	73.0	155.0	ORF8	2.0	52.0	21.0	same gene	2022-06	2022	6
28048	28111	63	1	0.1002	155.0	ORF8	2.0	52.0	218.0	ORF8	2.0	73.0	21.0	same gene	2022-06	2022	6
21162	21142	20	1	0.096	7695.0	ORF1ab	3.0	2565.0	7675.0	ORF1ab	1.0	2559.0	6.0	same gene	2022-06	2022	6
21142	21162	20	1	0.096	7675.0	ORF1ab	1.0	2559.0	7695.0	ORF1ab	3.0	2565.0	6.0	same gene	2022-06	2022	6
22730	22724	6	1	0.09488	1168.0	S	1.0	390.0	1162.0	S	1.0	388.0	2.0	same gene	2022-06	2022	6
22730	22725	5	1	0.09488	1168.0	S	1.0	390.0	1163.0	S	2.0	388.0	2.0	same gene	2022-06	2022	6
22724	22730	6	1	0.09488	1162.0	S	1.0	388.0	1168.0	S	1.0	390.0	2.0	same gene	2022-06	2022	6
22725	22730	5	1	0.09488	1163.0	S	2.0	388.0	1168.0	S	1.0	390.0	2.0	same gene	2022-06	2022	6
27788	690	27098	1	0.0945	33.0	ORF7b	3.0	11.0	425.0	ORF1ab	2.0	142.0		different gene	2022-06	2022	6
690	27788	27098	1	0.0945	425.0	ORF1ab	2.0	142.0	33.0	ORF7b	3.0	11.0		different gene	2022-06	2022	6
22792	25624	2832	1	0.09414	1230.0	S	3.0	410.0	232.0	ORF3a	1.0	78.0		different gene	2022-06	2022	6
25624	22792	2832	1	0.09414	232.0	ORF3a	1.0	78.0	1230.0	S	3.0	410.0		different gene	2022-06	2022	6
15332	15563	231	1	0.09339	1865.0	ORF1ab	2.0	622.0	2096.0	ORF1ab	2.0	699.0	77.0	same gene	2022-06	2022	6
15332	15560	228	1	0.09339	1865.0	ORF1ab	2.0	622.0	2093.0	ORF1ab	2.0	698.0	76.0	same gene	2022-06	2022	6
15332	15558	226	1	0.09339	1865.0	ORF1ab	2.0	622.0	2091.0	ORF1ab	3.0	697.0	75.0	same gene	2022-06	2022	6
15558	15332	226	1	0.09339	2091.0	ORF1ab	3.0	697.0	1865.0	ORF1ab	2.0	622.0	75.0	same gene	2022-06	2022	6
15560	15332	228	1	0.09339	2093.0	ORF1ab	2.0	698.0	1865.0	ORF1ab	2.0	622.0	76.0	same gene	2022-06	2022	6
15563	15332	231	1	0.09339	2096.0	ORF1ab	2.0	699.0	1865.0	ORF1ab	2.0	622.0	77.0	same gene	2022-06	2022	6
15336	15562	226	1	0.09338	1869.0	ORF1ab	3.0	623.0	2095.0	ORF1ab	1.0	699.0	76.0	same gene	2022-06	2022	6
15336	15559	223	1	0.09338	1869.0	ORF1ab	3.0	623.0	2092.0	ORF1ab	1.0	698.0	75.0	same gene	2022-06	2022	6
15559	15336	223	1	0.09338	2092.0	ORF1ab	1.0	698.0	1869.0	ORF1ab	3.0	623.0	75.0	same gene	2022-06	2022	6
15562	15336	226	1	0.09338	2095.0	ORF1ab	1.0	699.0	1869.0	ORF1ab	3.0	623.0	76.0	same gene	2022-06	2022	6
28271	10029	18242	1	0.09251					9764.0	ORF1ab	2.0	3255.0		different gene	2022-06	2022	6
10029	28271	18242	1	0.09251	9764.0	ORF1ab	2.0	3255.0						different gene	2022-06	2022	6
503	527	24	1	0.08911	238.0	ORF1ab	1.0	80.0	262.0	ORF1ab	1.0	88.0	8.0	same gene	2022-06	2022	6
527	503	24	1	0.08911	262.0	ORF1ab	1.0	88.0	238.0	ORF1ab	1.0	80.0	8.0	same gene	2022-06	2022	6
17040	7851	9189	1	0.08894	3573.0	ORF1ab	3.0	1191.0	7586.0	ORF1ab	2.0	2529.0	1338.0	same gene	2022-06	2022	6
7851	17040	9189	1	0.08894	7586.0	ORF1ab	2.0	2529.0	3573.0	ORF1ab	3.0	1191.0	1338.0	same gene	2022-06	2022	6
15521	8835	6686	1	0.08671	2054.0	ORF1ab	2.0	685.0	8570.0	ORF1ab	2.0	2857.0	2172.0	same gene	2022-06	2022	6
8835	15521	6686	1	0.08671	8570.0	ORF1ab	2.0	2857.0	2054.0	ORF1ab	2.0	685.0	2172.0	same gene	2022-06	2022	6
28280	28111	169	1	0.08355	7.0	N	1.0	3.0	218.0	ORF8	2.0	73.0		different gene	2022-06	2022	6
28111	28280	169	1	0.08355	218.0	ORF8	2.0	73.0	7.0	N	1.0	3.0		different gene	2022-06	2022	6
24208	17236	6972	1	0.08331	2646.0	S	3.0	882.0	3769.0	ORF1ab	1.0	1257.0		different gene	2022-06	2022	6
17236	24208	6972	1	0.08331	3769.0	ORF1ab	1.0	1257.0	2646.0	S	3.0	882.0		different gene	2022-06	2022	6
