## Supplementary Material 3 for "Real-time identification of epistatic interactions in SARS-CoV-2 from large genome collections": time_subset_2022-07.tsv

pos_source	pos_target	distance	outlier	mi	feature_position_source	gene_source	codon_source	feature_codon_source	feature_position_target	gene_target	codon_target	feature_codon_target	codon_distance	interaction	name	year	month
19955	20055	100	4	0.67738	6488.0	ORF1ab	2.0	2163.0	6588.0	ORF1ab	3.0	2196.0	33.0	same gene	2022-07	2022	7
20055	19955	100	4	0.67738	6588.0	ORF1ab	3.0	2196.0	6488.0	ORF1ab	2.0	2163.0	33.0	same gene	2022-07	2022	7
22200	21618	582	4	0.64078	638.0	S	2.0	213.0	56.0	S	2.0	19.0	194.0	same gene	2022-07	2022	7
21618	22200	582	4	0.64078	56.0	S	2.0	19.0	638.0	S	2.0	213.0	194.0	same gene	2022-07	2022	7
27382	26858	524	4	0.63021	181.0	ORF6	1.0	61.0	336.0	M	3.0	112.0		different gene	2022-07	2022	7
26858	27382	524	4	0.63021	336.0	M	3.0	112.0	181.0	ORF6	1.0	61.0		different gene	2022-07	2022	7
22688	22775	87	4	0.58614	1126.0	S	1.0	376.0	1213.0	S	1.0	405.0	29.0	same gene	2022-07	2022	7
22775	22688	87	4	0.58614	1213.0	S	1.0	405.0	1126.0	S	1.0	376.0	29.0	same gene	2022-07	2022	7
21634	21640	6	4	0.56952	72.0	S	3.0	24.0	78.0	S	3.0	26.0	2.0	same gene	2022-07	2022	7
21640	21634	6	4	0.56952	78.0	S	3.0	26.0	72.0	S	3.0	24.0	2.0	same gene	2022-07	2022	7
23018	12160	10858	4	0.56487	1456.0	S	1.0	486.0	11895.0	ORF1ab	3.0	3965.0		different gene	2022-07	2022	7
12160	23018	10858	4	0.56487	11895.0	ORF1ab	3.0	3965.0	1456.0	S	1.0	486.0		different gene	2022-07	2022	7
23040	22917	123	4	0.56292	1478.0	S	2.0	493.0	1355.0	S	2.0	452.0	41.0	same gene	2022-07	2022	7
22917	23040	123	4	0.56292	1355.0	S	2.0	452.0	1478.0	S	2.0	493.0	41.0	same gene	2022-07	2022	7
9424	9344	80	4	0.55773	9159.0	ORF1ab	3.0	3053.0	9079.0	ORF1ab	1.0	3027.0	26.0	same gene	2022-07	2022	7
9344	9424	80	4	0.55773	9079.0	ORF1ab	1.0	3027.0	9159.0	ORF1ab	3.0	3053.0	26.0	same gene	2022-07	2022	7
10198	10447	249	4	0.5548	9933.0	ORF1ab	3.0	3311.0	10182.0	ORF1ab	3.0	3394.0	83.0	same gene	2022-07	2022	7
10447	10198	249	4	0.5548	10182.0	ORF1ab	3.0	3394.0	9933.0	ORF1ab	3.0	3311.0	83.0	same gene	2022-07	2022	7
9344	10447	1103	4	0.54855	9079.0	ORF1ab	1.0	3027.0	10182.0	ORF1ab	3.0	3394.0	367.0	same gene	2022-07	2022	7
10447	9344	1103	4	0.54855	10182.0	ORF1ab	3.0	3394.0	9079.0	ORF1ab	1.0	3027.0	367.0	same gene	2022-07	2022	7
4184	10447	6263	4	0.54729	3919.0	ORF1ab	1.0	1307.0	10182.0	ORF1ab	3.0	3394.0	2087.0	same gene	2022-07	2022	7
10447	4184	6263	4	0.54729	10182.0	ORF1ab	3.0	3394.0	3919.0	ORF1ab	1.0	1307.0	2087.0	same gene	2022-07	2022	7
12880	10447	2433	4	0.54692	12615.0	ORF1ab	3.0	4205.0	10182.0	ORF1ab	3.0	3394.0	811.0	same gene	2022-07	2022	7
10447	12880	2433	4	0.54692	10182.0	ORF1ab	3.0	3394.0	12615.0	ORF1ab	3.0	4205.0	811.0	same gene	2022-07	2022	7
9534	10447	913	4	0.54682	9269.0	ORF1ab	2.0	3090.0	10182.0	ORF1ab	3.0	3394.0	304.0	same gene	2022-07	2022	7
10447	9534	913	4	0.54682	10182.0	ORF1ab	3.0	3394.0	9269.0	ORF1ab	2.0	3090.0	304.0	same gene	2022-07	2022	7
15714	12880	2834	4	0.5467	2247.0	ORF1ab	3.0	749.0	12615.0	ORF1ab	3.0	4205.0	3456.0	same gene	2022-07	2022	7
12880	15714	2834	4	0.5467	12615.0	ORF1ab	3.0	4205.0	2247.0	ORF1ab	3.0	749.0	3456.0	same gene	2022-07	2022	7
10447	2790	7657	4	0.54575	10182.0	ORF1ab	3.0	3394.0	2525.0	ORF1ab	2.0	842.0	2552.0	same gene	2022-07	2022	7
2790	10447	7657	4	0.54575	2525.0	ORF1ab	2.0	842.0	10182.0	ORF1ab	3.0	3394.0	2552.0	same gene	2022-07	2022	7
17410	15714	1696	4	0.54493	3943.0	ORF1ab	1.0	1315.0	2247.0	ORF1ab	3.0	749.0	566.0	same gene	2022-07	2022	7
15714	17410	1696	4	0.54493	2247.0	ORF1ab	3.0	749.0	3943.0	ORF1ab	1.0	1315.0	566.0	same gene	2022-07	2022	7
22200	17410	4790	4	0.54417	638.0	S	2.0	213.0	3943.0	ORF1ab	1.0	1315.0		different gene	2022-07	2022	7
17410	22200	4790	4	0.54417	3943.0	ORF1ab	1.0	1315.0	638.0	S	2.0	213.0		different gene	2022-07	2022	7
4321	4184	137	4	0.54329	4056.0	ORF1ab	3.0	1352.0	3919.0	ORF1ab	1.0	1307.0	45.0	same gene	2022-07	2022	7
4184	4321	137	4	0.54329	3919.0	ORF1ab	1.0	1307.0	4056.0	ORF1ab	3.0	1352.0	45.0	same gene	2022-07	2022	7
22200	29510	7310	4	0.54012	638.0	S	2.0	213.0	1237.0	N	1.0	413.0		different gene	2022-07	2022	7
29510	22200	7310	4	0.54012	1237.0	N	1.0	413.0	638.0	S	2.0	213.0		different gene	2022-07	2022	7
26060	22200	3860	4	0.53494	668.0	ORF3a	2.0	223.0	638.0	S	2.0	213.0		different gene	2022-07	2022	7
22200	26060	3860	4	0.53494	638.0	S	2.0	213.0	668.0	ORF3a	2.0	223.0		different gene	2022-07	2022	7
19955	22200	2245	4	0.53109	6488.0	ORF1ab	2.0	2163.0	638.0	S	2.0	213.0		different gene	2022-07	2022	7
22200	19955	2245	4	0.53109	638.0	S	2.0	213.0	6488.0	ORF1ab	2.0	2163.0		different gene	2022-07	2022	7
22688	22200	488	4	0.52766	1126.0	S	1.0	376.0	638.0	S	2.0	213.0	163.0	same gene	2022-07	2022	7
22200	22688	488	4	0.52766	638.0	S	2.0	213.0	1126.0	S	1.0	376.0	163.0	same gene	2022-07	2022	7
2790	670	2120	4	0.52727	2525.0	ORF1ab	2.0	842.0	405.0	ORF1ab	3.0	135.0	707.0	same gene	2022-07	2022	7
670	2790	2120	4	0.52727	405.0	ORF1ab	3.0	135.0	2525.0	ORF1ab	2.0	842.0	707.0	same gene	2022-07	2022	7
21631	22200	569	4	0.51838	69.0	S	3.0	23.0	638.0	S	2.0	213.0	190.0	same gene	2022-07	2022	7
22200	21631	569	4	0.51838	638.0	S	2.0	213.0	69.0	S	3.0	23.0	190.0	same gene	2022-07	2022	7
22679	22686	7	4	0.50975	1117.0	S	1.0	373.0	1124.0	S	2.0	375.0	2.0	same gene	2022-07	2022	7
22686	22679	7	4	0.50975	1124.0	S	2.0	375.0	1117.0	S	1.0	373.0	2.0	same gene	2022-07	2022	7
23075	23055	20	4	0.5092	1513.0	S	1.0	505.0	1493.0	S	2.0	498.0	7.0	same gene	2022-07	2022	7
23055	23075	20	4	0.5092	1493.0	S	2.0	498.0	1513.0	S	1.0	505.0	7.0	same gene	2022-07	2022	7
22679	22674	5	4	0.4965	1117.0	S	1.0	373.0	1112.0	S	2.0	371.0	2.0	same gene	2022-07	2022	7
22674	22679	5	4	0.4965	1112.0	S	2.0	371.0	1117.0	S	1.0	373.0	2.0	same gene	2022-07	2022	7
22786	22775	11	4	0.49025	1224.0	S	3.0	408.0	1213.0	S	1.0	405.0	3.0	same gene	2022-07	2022	7
22775	22786	11	4	0.49025	1213.0	S	1.0	405.0	1224.0	S	3.0	408.0	3.0	same gene	2022-07	2022	7
27259	23040	4219	4	0.48636	58.0	ORF6	1.0	20.0	1478.0	S	2.0	493.0		different gene	2022-07	2022	7
23040	27259	4219	4	0.48636	1478.0	S	2.0	493.0	58.0	ORF6	1.0	20.0		different gene	2022-07	2022	7
22992	23013	21	4	0.48244	1430.0	S	2.0	477.0	1451.0	S	2.0	484.0	7.0	same gene	2022-07	2022	7
23013	22992	21	4	0.48244	1451.0	S	2.0	484.0	1430.0	S	2.0	477.0	7.0	same gene	2022-07	2022	7
21618	11298	10320	4	0.48182	56.0	S	2.0	19.0	11033.0	ORF1ab	2.0	3678.0		different gene	2022-07	2022	7
11298	21618	10320	4	0.48182	11033.0	ORF1ab	2.0	3678.0	56.0	S	2.0	19.0		different gene	2022-07	2022	7
22679	22578	101	4	0.47921	1117.0	S	1.0	373.0	1016.0	S	2.0	339.0	34.0	same gene	2022-07	2022	7
22578	22679	101	4	0.47921	1016.0	S	2.0	339.0	1117.0	S	1.0	373.0	34.0	same gene	2022-07	2022	7
27382	9866	17516	4	0.47912	181.0	ORF6	1.0	61.0	9601.0	ORF1ab	1.0	3201.0		different gene	2022-07	2022	7
9866	27382	17516	4	0.47912	9601.0	ORF1ab	1.0	3201.0	181.0	ORF6	1.0	61.0		different gene	2022-07	2022	7
26529	27889	1360	4	0.47255	7.0	M	1.0	3.0						different gene	2022-07	2022	7
27889	26529	1360	4	0.47255					7.0	M	1.0	3.0		different gene	2022-07	2022	7
23013	23055	42	4	0.45982	1451.0	S	2.0	484.0	1493.0	S	2.0	498.0	14.0	same gene	2022-07	2022	7
23055	23013	42	4	0.45982	1493.0	S	2.0	498.0	1451.0	S	2.0	484.0	14.0	same gene	2022-07	2022	7
23063	23055	8	4	0.456	1501.0	S	1.0	501.0	1493.0	S	2.0	498.0	3.0	same gene	2022-07	2022	7
23055	23063	8	4	0.456	1493.0	S	2.0	498.0	1501.0	S	1.0	501.0	3.0	same gene	2022-07	2022	7
22882	22813	69	4	0.45415	1320.0	S	3.0	440.0	1251.0	S	3.0	417.0	23.0	same gene	2022-07	2022	7
22813	22882	69	4	0.45415	1251.0	S	3.0	417.0	1320.0	S	3.0	440.0	23.0	same gene	2022-07	2022	7
28364	28359	5	4	0.43547	91.0	N	1.0	31.0	86.0	N	2.0	29.0	2.0	same gene	2022-07	2022	7
28359	28364	5	4	0.43547	86.0	N	2.0	29.0	91.0	N	1.0	31.0	2.0	same gene	2022-07	2022	7
28364	28360	4	4	0.43544	91.0	N	1.0	31.0	87.0	N	3.0	29.0	2.0	same gene	2022-07	2022	7
28360	28364	4	4	0.43544	87.0	N	3.0	29.0	91.0	N	1.0	31.0	2.0	same gene	2022-07	2022	7
28359	28365	6	4	0.43543	86.0	N	2.0	29.0	92.0	N	2.0	31.0	2.0	same gene	2022-07	2022	7
28365	28359	6	4	0.43543	92.0	N	2.0	31.0	86.0	N	2.0	29.0	2.0	same gene	2022-07	2022	7
28359	28366	7	4	0.43541	86.0	N	2.0	29.0	93.0	N	3.0	31.0	2.0	same gene	2022-07	2022	7
28366	28359	7	4	0.43541	93.0	N	3.0	31.0	86.0	N	2.0	29.0	2.0	same gene	2022-07	2022	7
28367	28359	8	4	0.43537	94.0	N	1.0	32.0	86.0	N	2.0	29.0	3.0	same gene	2022-07	2022	7
28359	28367	8	4	0.43537	86.0	N	2.0	29.0	94.0	N	1.0	32.0	3.0	same gene	2022-07	2022	7
28359	28369	10	4	0.43498	86.0	N	2.0	29.0	96.0	N	3.0	32.0	3.0	same gene	2022-07	2022	7
28369	28359	10	4	0.43498	96.0	N	3.0	32.0	86.0	N	2.0	29.0	3.0	same gene	2022-07	2022	7
24469	24424	45	4	0.42999	2907.0	S	3.0	969.0	2862.0	S	3.0	954.0	15.0	same gene	2022-07	2022	7
24424	24469	45	4	0.42999	2862.0	S	3.0	954.0	2907.0	S	3.0	969.0	15.0	same gene	2022-07	2022	7
10449	23599	13150	4	0.42804	10184.0	ORF1ab	2.0	3395.0	2037.0	S	3.0	679.0		different gene	2022-07	2022	7
23599	10449	13150	4	0.42804	2037.0	S	3.0	679.0	10184.0	ORF1ab	2.0	3395.0		different gene	2022-07	2022	7
28364	28358	6	4	0.42784	91.0	N	1.0	31.0	85.0	N	1.0	29.0	2.0	same gene	2022-07	2022	7
28358	28364	6	4	0.42784	85.0	N	1.0	29.0	91.0	N	1.0	31.0	2.0	same gene	2022-07	2022	7
27807	24469	3338	4	0.42756	52.0	ORF7b	1.0	18.0	2907.0	S	3.0	969.0		different gene	2022-07	2022	7
24469	27807	3338	4	0.42756	2907.0	S	3.0	969.0	52.0	ORF7b	1.0	18.0		different gene	2022-07	2022	7
23604	28881	5277	4	0.42684	2042.0	S	2.0	681.0	608.0	N	2.0	203.0		different gene	2022-07	2022	7
28881	23604	5277	4	0.42684	608.0	N	2.0	203.0	2042.0	S	2.0	681.0		different gene	2022-07	2022	7
27259	27382	123	4	0.42609	58.0	ORF6	1.0	20.0	181.0	ORF6	1.0	61.0	41.0	same gene	2022-07	2022	7
27382	27259	123	4	0.42609	181.0	ORF6	1.0	61.0	58.0	ORF6	1.0	20.0	41.0	same gene	2022-07	2022	7
10449	27807	17358	4	0.42586	10184.0	ORF1ab	2.0	3395.0	52.0	ORF7b	1.0	18.0		different gene	2022-07	2022	7
27807	10449	17358	4	0.42586	52.0	ORF7b	1.0	18.0	10184.0	ORF1ab	2.0	3395.0		different gene	2022-07	2022	7
24424	25584	1160	4	0.42564	2862.0	S	3.0	954.0	192.0	ORF3a	3.0	64.0		different gene	2022-07	2022	7
25584	24424	1160	4	0.42564	192.0	ORF3a	3.0	64.0	2862.0	S	3.0	954.0		different gene	2022-07	2022	7
24469	23948	521	4	0.42545	2907.0	S	3.0	969.0	2386.0	S	1.0	796.0	173.0	same gene	2022-07	2022	7
23948	24469	521	4	0.42545	2386.0	S	1.0	796.0	2907.0	S	3.0	969.0	173.0	same gene	2022-07	2022	7
22200	27807	5607	4	0.42313	638.0	S	2.0	213.0	52.0	ORF7b	1.0	18.0		different gene	2022-07	2022	7
27807	22200	5607	4	0.42313	52.0	ORF7b	1.0	18.0	638.0	S	2.0	213.0		different gene	2022-07	2022	7
28311	27807	504	4	0.42311	38.0	N	2.0	13.0	52.0	ORF7b	1.0	18.0		different gene	2022-07	2022	7
27807	28311	504	4	0.42311	52.0	ORF7b	1.0	18.0	38.0	N	2.0	13.0		different gene	2022-07	2022	7
23599	23525	74	4	0.42146	2037.0	S	3.0	679.0	1963.0	S	1.0	655.0	24.0	same gene	2022-07	2022	7
23525	23599	74	4	0.42146	1963.0	S	1.0	655.0	2037.0	S	3.0	679.0	24.0	same gene	2022-07	2022	7
28311	28271	40	4	0.42086	38.0	N	2.0	13.0						different gene	2022-07	2022	7
28271	28311	40	4	0.42086					38.0	N	2.0	13.0		different gene	2022-07	2022	7
27807	28364	557	4	0.42025	52.0	ORF7b	1.0	18.0	91.0	N	1.0	31.0		different gene	2022-07	2022	7
27807	28359	552	4	0.42025	52.0	ORF7b	1.0	18.0	86.0	N	2.0	29.0		different gene	2022-07	2022	7
28359	27807	552	4	0.42025	86.0	N	2.0	29.0	52.0	ORF7b	1.0	18.0		different gene	2022-07	2022	7
28364	27807	557	4	0.42025	91.0	N	1.0	31.0	52.0	ORF7b	1.0	18.0		different gene	2022-07	2022	7
27807	26270	1537	4	0.41958	52.0	ORF7b	1.0	18.0	26.0	E	2.0	9.0		different gene	2022-07	2022	7
26270	27807	1537	4	0.41958	26.0	E	2.0	9.0	52.0	ORF7b	1.0	18.0		different gene	2022-07	2022	7
26577	25000	1577	4	0.41729	55.0	M	1.0	19.0	3438.0	S	3.0	1146.0		different gene	2022-07	2022	7
25000	26577	1577	4	0.41729	3438.0	S	3.0	1146.0	55.0	M	1.0	19.0		different gene	2022-07	2022	7
27807	25000	2807	4	0.41728	52.0	ORF7b	1.0	18.0	3438.0	S	3.0	1146.0		different gene	2022-07	2022	7
25000	27807	2807	4	0.41728	3438.0	S	3.0	1146.0	52.0	ORF7b	1.0	18.0		different gene	2022-07	2022	7
10449	23055	12606	4	0.41616	10184.0	ORF1ab	2.0	3395.0	1493.0	S	2.0	498.0		different gene	2022-07	2022	7
23055	10449	12606	4	0.41616	1493.0	S	2.0	498.0	10184.0	ORF1ab	2.0	3395.0		different gene	2022-07	2022	7
26709	23854	2855	4	0.41606	187.0	M	1.0	63.0	2292.0	S	3.0	764.0		different gene	2022-07	2022	7
23854	26709	2855	4	0.41606	2292.0	S	3.0	764.0	187.0	M	1.0	63.0		different gene	2022-07	2022	7
9866	23040	13174	4	0.41503	9601.0	ORF1ab	1.0	3201.0	1478.0	S	2.0	493.0		different gene	2022-07	2022	7
23040	9866	13174	4	0.41503	1478.0	S	2.0	493.0	9601.0	ORF1ab	1.0	3201.0		different gene	2022-07	2022	7
22679	10449	12230	4	0.4145	1117.0	S	1.0	373.0	10184.0	ORF1ab	2.0	3395.0		different gene	2022-07	2022	7
10449	22679	12230	4	0.4145	10184.0	ORF1ab	2.0	3395.0	1117.0	S	1.0	373.0		different gene	2022-07	2022	7
23854	26577	2723	4	0.41425	2292.0	S	3.0	764.0	55.0	M	1.0	19.0		different gene	2022-07	2022	7
26577	23854	2723	4	0.41425	55.0	M	1.0	19.0	2292.0	S	3.0	764.0		different gene	2022-07	2022	7
22679	23854	1175	4	0.41293	1117.0	S	1.0	373.0	2292.0	S	3.0	764.0	391.0	same gene	2022-07	2022	7
23854	22679	1175	4	0.41293	2292.0	S	3.0	764.0	1117.0	S	1.0	373.0	391.0	same gene	2022-07	2022	7
11291	11287	4	4	0.41079	11026.0	ORF1ab	1.0	3676.0	11022.0	ORF1ab	3.0	3674.0	2.0	same gene	2022-07	2022	7
11287	11291	4	4	0.41079	11022.0	ORF1ab	3.0	3674.0	11026.0	ORF1ab	1.0	3676.0	2.0	same gene	2022-07	2022	7
23854	22813	1041	4	0.40923	2292.0	S	3.0	764.0	1251.0	S	3.0	417.0	347.0	same gene	2022-07	2022	7
22813	23854	1041	4	0.40923	1251.0	S	3.0	417.0	2292.0	S	3.0	764.0	347.0	same gene	2022-07	2022	7
25584	18163	7421	4	0.40808	192.0	ORF3a	3.0	64.0	4696.0	ORF1ab	1.0	1566.0		different gene	2022-07	2022	7
18163	25584	7421	4	0.40808	4696.0	ORF1ab	1.0	1566.0	192.0	ORF3a	3.0	64.0		different gene	2022-07	2022	7
21618	23604	1986	4	0.40107	56.0	S	2.0	19.0	2042.0	S	2.0	681.0	662.0	same gene	2022-07	2022	7
23604	21618	1986	4	0.40107	2042.0	S	2.0	681.0	56.0	S	2.0	19.0	662.0	same gene	2022-07	2022	7
22992	22882	110	4	0.392	1430.0	S	2.0	477.0	1320.0	S	3.0	440.0	37.0	same gene	2022-07	2022	7
22882	22992	110	4	0.392	1320.0	S	3.0	440.0	1430.0	S	2.0	477.0	37.0	same gene	2022-07	2022	7
27638	27752	114	4	0.39083	245.0	ORF7a	2.0	82.0	359.0	ORF7a	2.0	120.0	38.0	same gene	2022-07	2022	7
27752	27638	114	4	0.39083	359.0	ORF7a	2.0	120.0	245.0	ORF7a	2.0	82.0	38.0	same gene	2022-07	2022	7
28271	23604	4667	4	0.38649					2042.0	S	2.0	681.0		different gene	2022-07	2022	7
23604	28271	4667	4	0.38649	2042.0	S	2.0	681.0						different gene	2022-07	2022	7
23063	23604	541	3	0.38238	1501.0	S	1.0	501.0	2042.0	S	2.0	681.0	180.0	same gene	2022-07	2022	7
23604	23063	541	3	0.38238	2042.0	S	2.0	681.0	1501.0	S	1.0	501.0	180.0	same gene	2022-07	2022	7
23604	11291	12313	3	0.38229	2042.0	S	2.0	681.0	11026.0	ORF1ab	1.0	3676.0		different gene	2022-07	2022	7
11291	23604	12313	3	0.38229	11026.0	ORF1ab	1.0	3676.0	2042.0	S	2.0	681.0		different gene	2022-07	2022	7
28461	21618	6843	3	0.37687	188.0	N	2.0	63.0	56.0	S	2.0	19.0		different gene	2022-07	2022	7
21618	28461	6843	3	0.37687	56.0	S	2.0	19.0	188.0	N	2.0	63.0		different gene	2022-07	2022	7
28461	26767	1694	3	0.37407	188.0	N	2.0	63.0	245.0	M	2.0	82.0		different gene	2022-07	2022	7
26767	28461	1694	3	0.37407	245.0	M	2.0	82.0	188.0	N	2.0	63.0		different gene	2022-07	2022	7
23604	26767	3163	3	0.37402	2042.0	S	2.0	681.0	245.0	M	2.0	82.0		different gene	2022-07	2022	7
26767	23604	3163	3	0.37402	245.0	M	2.0	82.0	2042.0	S	2.0	681.0		different gene	2022-07	2022	7
28881	16466	12415	3	0.37229	608.0	N	2.0	203.0	2999.0	ORF1ab	2.0	1000.0		different gene	2022-07	2022	7
16466	28881	12415	3	0.37229	2999.0	ORF1ab	2.0	1000.0	608.0	N	2.0	203.0		different gene	2022-07	2022	7
25469	28461	2992	3	0.37182	77.0	ORF3a	2.0	26.0	188.0	N	2.0	63.0		different gene	2022-07	2022	7
28461	25469	2992	3	0.37182	188.0	N	2.0	63.0	77.0	ORF3a	2.0	26.0		different gene	2022-07	2022	7
27889	12160	15729	3	0.37159					11895.0	ORF1ab	3.0	3965.0		different gene	2022-07	2022	7
12160	27889	15729	3	0.37159	11895.0	ORF1ab	3.0	3965.0						different gene	2022-07	2022	7
28881	24410	4471	3	0.36824	608.0	N	2.0	203.0	2848.0	S	1.0	950.0		different gene	2022-07	2022	7
24410	28881	4471	3	0.36824	2848.0	S	1.0	950.0	608.0	N	2.0	203.0		different gene	2022-07	2022	7
21618	27638	6020	3	0.36758	56.0	S	2.0	19.0	245.0	ORF7a	2.0	82.0		different gene	2022-07	2022	7
27638	21618	6020	3	0.36758	245.0	ORF7a	2.0	82.0	56.0	S	2.0	19.0		different gene	2022-07	2022	7
9053	8986	67	3	0.36641	8788.0	ORF1ab	1.0	2930.0	8721.0	ORF1ab	3.0	2907.0	23.0	same gene	2022-07	2022	7
8986	9053	67	3	0.36641	8721.0	ORF1ab	3.0	2907.0	8788.0	ORF1ab	1.0	2930.0	23.0	same gene	2022-07	2022	7
29402	28461	941	3	0.36639	1129.0	N	1.0	377.0	188.0	N	2.0	63.0	314.0	same gene	2022-07	2022	7
28461	29402	941	3	0.36639	188.0	N	2.0	63.0	1129.0	N	1.0	377.0	314.0	same gene	2022-07	2022	7
11332	11201	131	3	0.36588	11067.0	ORF1ab	3.0	3689.0	10936.0	ORF1ab	1.0	3646.0	43.0	same gene	2022-07	2022	7
11201	11332	131	3	0.36588	10936.0	ORF1ab	1.0	3646.0	11067.0	ORF1ab	3.0	3689.0	43.0	same gene	2022-07	2022	7
11332	19220	7888	3	0.36226	11067.0	ORF1ab	3.0	3689.0	5753.0	ORF1ab	2.0	1918.0	1771.0	same gene	2022-07	2022	7
19220	11332	7888	3	0.36226	5753.0	ORF1ab	2.0	1918.0	11067.0	ORF1ab	3.0	3689.0	1771.0	same gene	2022-07	2022	7
19220	4181	15039	3	0.36181	5753.0	ORF1ab	2.0	1918.0	3916.0	ORF1ab	1.0	1306.0	612.0	same gene	2022-07	2022	7
4181	19220	15039	3	0.36181	3916.0	ORF1ab	1.0	1306.0	5753.0	ORF1ab	2.0	1918.0	612.0	same gene	2022-07	2022	7
28259	28461	202	3	0.36124	366.0	ORF8	3.0	122.0	188.0	N	2.0	63.0		different gene	2022-07	2022	7
28461	28259	202	3	0.36124	188.0	N	2.0	63.0	366.0	ORF8	3.0	122.0		different gene	2022-07	2022	7
4181	9053	4872	3	0.3612	3916.0	ORF1ab	1.0	1306.0	8788.0	ORF1ab	1.0	2930.0	1624.0	same gene	2022-07	2022	7
9053	4181	4872	3	0.3612	8788.0	ORF1ab	1.0	2930.0	3916.0	ORF1ab	1.0	1306.0	1624.0	same gene	2022-07	2022	7
15451	6402	9049	3	0.3604	1984.0	ORF1ab	1.0	662.0	6137.0	ORF1ab	2.0	2046.0	1384.0	same gene	2022-07	2022	7
6402	15451	9049	3	0.3604	6137.0	ORF1ab	2.0	2046.0	1984.0	ORF1ab	1.0	662.0	1384.0	same gene	2022-07	2022	7
16466	15451	1015	3	0.35786	2999.0	ORF1ab	2.0	1000.0	1984.0	ORF1ab	1.0	662.0	338.0	same gene	2022-07	2022	7
15451	16466	1015	3	0.35786	1984.0	ORF1ab	1.0	662.0	2999.0	ORF1ab	2.0	1000.0	338.0	same gene	2022-07	2022	7
22025	21618	407	3	0.35752	463.0	S	1.0	155.0	56.0	S	2.0	19.0	136.0	same gene	2022-07	2022	7
21618	22025	407	3	0.35752	56.0	S	2.0	19.0	463.0	S	1.0	155.0	136.0	same gene	2022-07	2022	7
23040	23018	22	3	0.35713	1478.0	S	2.0	493.0	1456.0	S	1.0	486.0	7.0	same gene	2022-07	2022	7
23018	23040	22	3	0.35713	1456.0	S	1.0	486.0	1478.0	S	2.0	493.0	7.0	same gene	2022-07	2022	7
28916	19220	9696	3	0.35677	643.0	N	1.0	215.0	5753.0	ORF1ab	2.0	1918.0		different gene	2022-07	2022	7
19220	28916	9696	3	0.35677	5753.0	ORF1ab	2.0	1918.0	643.0	N	1.0	215.0		different gene	2022-07	2022	7
4181	27874	23693	3	0.35586	3916.0	ORF1ab	1.0	1306.0	119.0	ORF7b	2.0	40.0		different gene	2022-07	2022	7
27874	4181	23693	3	0.35586	119.0	ORF7b	2.0	40.0	3916.0	ORF1ab	1.0	1306.0		different gene	2022-07	2022	7
6402	19220	12818	3	0.35511	6137.0	ORF1ab	2.0	2046.0	5753.0	ORF1ab	2.0	1918.0	128.0	same gene	2022-07	2022	7
19220	6402	12818	3	0.35511	5753.0	ORF1ab	2.0	1918.0	6137.0	ORF1ab	2.0	2046.0	128.0	same gene	2022-07	2022	7
7124	9053	1929	3	0.35338	6859.0	ORF1ab	1.0	2287.0	8788.0	ORF1ab	1.0	2930.0	643.0	same gene	2022-07	2022	7
9053	7124	1929	3	0.35338	8788.0	ORF1ab	1.0	2930.0	6859.0	ORF1ab	1.0	2287.0	643.0	same gene	2022-07	2022	7
15009	21721	6712	3	0.34852	1542.0	ORF1ab	3.0	514.0	159.0	S	3.0	53.0		different gene	2022-07	2022	7
21721	15009	6712	3	0.34852	159.0	S	3.0	53.0	1542.0	ORF1ab	3.0	514.0		different gene	2022-07	2022	7
23018	21759	1259	3	0.34646	1456.0	S	1.0	486.0	197.0	S	2.0	66.0	420.0	same gene	2022-07	2022	7
21759	23018	1259	3	0.34646	197.0	S	2.0	66.0	1456.0	S	1.0	486.0	420.0	same gene	2022-07	2022	7
23673	22917	756	3	0.34556	2111.0	S	2.0	704.0	1355.0	S	2.0	452.0	252.0	same gene	2022-07	2022	7
22917	23673	756	3	0.34556	1355.0	S	2.0	452.0	2111.0	S	2.0	704.0	252.0	same gene	2022-07	2022	7
23673	11674	11999	3	0.34546	2111.0	S	2.0	704.0	11409.0	ORF1ab	3.0	3803.0		different gene	2022-07	2022	7
11674	23673	11999	3	0.34546	11409.0	ORF1ab	3.0	3803.0	2111.0	S	2.0	704.0		different gene	2022-07	2022	7
19220	16466	2754	3	0.33582	5753.0	ORF1ab	2.0	1918.0	2999.0	ORF1ab	2.0	1000.0	918.0	same gene	2022-07	2022	7
16466	19220	2754	3	0.33582	2999.0	ORF1ab	2.0	1000.0	5753.0	ORF1ab	2.0	1918.0	918.0	same gene	2022-07	2022	7
28881	28916	35	3	0.33383	608.0	N	2.0	203.0	643.0	N	1.0	215.0	12.0	same gene	2022-07	2022	7
28916	28881	35	3	0.33383	643.0	N	1.0	215.0	608.0	N	2.0	203.0	12.0	same gene	2022-07	2022	7
27874	27752	122	3	0.33004	119.0	ORF7b	2.0	40.0	359.0	ORF7a	2.0	120.0		different gene	2022-07	2022	7
27752	27874	122	3	0.33004	359.0	ORF7a	2.0	120.0	119.0	ORF7b	2.0	40.0		different gene	2022-07	2022	7
21770	9866	11904	3	0.32907	208.0	S	1.0	70.0	9601.0	ORF1ab	1.0	3201.0		different gene	2022-07	2022	7
9866	21770	11904	3	0.32907	9601.0	ORF1ab	1.0	3201.0	208.0	S	1.0	70.0		different gene	2022-07	2022	7
15009	11674	3335	3	0.32522	1542.0	ORF1ab	3.0	514.0	11409.0	ORF1ab	3.0	3803.0	3289.0	same gene	2022-07	2022	7
11674	15009	3335	3	0.32522	11409.0	ORF1ab	3.0	3803.0	1542.0	ORF1ab	3.0	514.0	3289.0	same gene	2022-07	2022	7
22200	21846	354	3	0.31883	638.0	S	2.0	213.0	284.0	S	2.0	95.0	118.0	same gene	2022-07	2022	7
21846	22200	354	3	0.31883	284.0	S	2.0	95.0	638.0	S	2.0	213.0	118.0	same gene	2022-07	2022	7
22195	22201	6	3	0.31363	633.0	S	3.0	211.0	639.0	S	3.0	213.0	2.0	same gene	2022-07	2022	7
22201	22195	6	3	0.31363	639.0	S	3.0	213.0	633.0	S	3.0	211.0	2.0	same gene	2022-07	2022	7
24130	24503	373	3	0.30933	2568.0	S	3.0	856.0	2941.0	S	1.0	981.0	125.0	same gene	2022-07	2022	7
24503	24130	373	3	0.30933	2941.0	S	1.0	981.0	2568.0	S	3.0	856.0	125.0	same gene	2022-07	2022	7
8393	5386	3007	3	0.30535	8128.0	ORF1ab	1.0	2710.0	5121.0	ORF1ab	3.0	1707.0	1003.0	same gene	2022-07	2022	7
5386	8393	3007	3	0.30535	5121.0	ORF1ab	3.0	1707.0	8128.0	ORF1ab	1.0	2710.0	1003.0	same gene	2022-07	2022	7
23202	24130	928	3	0.30503	1640.0	S	2.0	547.0	2568.0	S	3.0	856.0	309.0	same gene	2022-07	2022	7
24130	23202	928	3	0.30503	2568.0	S	3.0	856.0	1640.0	S	2.0	547.0	309.0	same gene	2022-07	2022	7
13195	11537	1658	3	0.30297	12930.0	ORF1ab	3.0	4310.0	11272.0	ORF1ab	1.0	3758.0	552.0	same gene	2022-07	2022	7
11537	13195	1658	3	0.30297	11272.0	ORF1ab	1.0	3758.0	12930.0	ORF1ab	3.0	4310.0	552.0	same gene	2022-07	2022	7
13195	24130	10935	3	0.30261	12930.0	ORF1ab	3.0	4310.0	2568.0	S	3.0	856.0		different gene	2022-07	2022	7
24130	13195	10935	3	0.30261	2568.0	S	3.0	856.0	12930.0	ORF1ab	3.0	4310.0		different gene	2022-07	2022	7
22200	24130	1930	3	0.30107	638.0	S	2.0	213.0	2568.0	S	3.0	856.0	643.0	same gene	2022-07	2022	7
24130	22200	1930	3	0.30107	2568.0	S	3.0	856.0	638.0	S	2.0	213.0	643.0	same gene	2022-07	2022	7
8393	11537	3144	3	0.29922	8128.0	ORF1ab	1.0	2710.0	11272.0	ORF1ab	1.0	3758.0	1048.0	same gene	2022-07	2022	7
11537	8393	3144	3	0.29922	11272.0	ORF1ab	1.0	3758.0	8128.0	ORF1ab	1.0	2710.0	1048.0	same gene	2022-07	2022	7
5386	2832	2554	3	0.29849	5121.0	ORF1ab	3.0	1707.0	2567.0	ORF1ab	2.0	856.0	851.0	same gene	2022-07	2022	7
2832	5386	2554	3	0.29849	2567.0	ORF1ab	2.0	856.0	5121.0	ORF1ab	3.0	1707.0	851.0	same gene	2022-07	2022	7
11277	11537	260	3	0.29757	11012.0	ORF1ab	2.0	3671.0	11272.0	ORF1ab	1.0	3758.0	87.0	same gene	2022-07	2022	7
11537	11277	260	3	0.29757	11272.0	ORF1ab	1.0	3758.0	11012.0	ORF1ab	2.0	3671.0	87.0	same gene	2022-07	2022	7
22917	25416	2499	3	0.29601	1355.0	S	2.0	452.0	24.0	ORF3a	3.0	8.0		different gene	2022-07	2022	7
25416	22917	2499	3	0.29601	24.0	ORF3a	3.0	8.0	1355.0	S	2.0	452.0		different gene	2022-07	2022	7
26530	24130	2400	3	0.29299	8.0	M	2.0	3.0	2568.0	S	3.0	856.0		different gene	2022-07	2022	7
24130	26530	2400	3	0.29299	2568.0	S	3.0	856.0	8.0	M	2.0	3.0		different gene	2022-07	2022	7
22001	22190	189	3	0.29294	439.0	S	1.0	147.0	628.0	S	1.0	210.0	63.0	same gene	2022-07	2022	7
22190	22001	189	3	0.29294	628.0	S	1.0	210.0	439.0	S	1.0	147.0	63.0	same gene	2022-07	2022	7
24503	22000	2503	3	0.29228	2941.0	S	1.0	981.0	438.0	S	3.0	146.0	835.0	same gene	2022-07	2022	7
22000	24503	2503	3	0.29228	438.0	S	3.0	146.0	2941.0	S	1.0	981.0	835.0	same gene	2022-07	2022	7
22673	24130	1457	3	0.29176	1111.0	S	1.0	371.0	2568.0	S	3.0	856.0	485.0	same gene	2022-07	2022	7
24130	22673	1457	3	0.29176	2568.0	S	3.0	856.0	1111.0	S	1.0	371.0	485.0	same gene	2022-07	2022	7
24130	23048	1082	3	0.28872	2568.0	S	3.0	856.0	1486.0	S	1.0	496.0	360.0	same gene	2022-07	2022	7
23048	24130	1082	3	0.28872	1486.0	S	1.0	496.0	2568.0	S	3.0	856.0	360.0	same gene	2022-07	2022	7
22000	21983	17	3	0.28587	438.0	S	3.0	146.0	421.0	S	1.0	141.0	5.0	same gene	2022-07	2022	7
21983	22000	17	3	0.28587	421.0	S	1.0	141.0	438.0	S	3.0	146.0	5.0	same gene	2022-07	2022	7
22001	21981	20	3	0.28581	439.0	S	1.0	147.0	419.0	S	2.0	140.0	7.0	same gene	2022-07	2022	7
21981	22001	20	3	0.28581	419.0	S	2.0	140.0	439.0	S	1.0	147.0	7.0	same gene	2022-07	2022	7
5386	6515	1129	3	0.28534	5121.0	ORF1ab	3.0	1707.0	6250.0	ORF1ab	1.0	2084.0	377.0	same gene	2022-07	2022	7
6515	5386	1129	3	0.28534	6250.0	ORF1ab	1.0	2084.0	5121.0	ORF1ab	3.0	1707.0	377.0	same gene	2022-07	2022	7
21995	22200	205	3	0.28092	433.0	S	1.0	145.0	638.0	S	2.0	213.0	68.0	same gene	2022-07	2022	7
22200	21995	205	3	0.28092	638.0	S	2.0	213.0	433.0	S	1.0	145.0	68.0	same gene	2022-07	2022	7
28330	1627	26703	3	0.27946	57.0	N	3.0	19.0	1362.0	ORF1ab	3.0	454.0		different gene	2022-07	2022	7
1627	28330	26703	3	0.27946	1362.0	ORF1ab	3.0	454.0	57.0	N	3.0	19.0		different gene	2022-07	2022	7
11537	15240	3703	3	0.27529	11272.0	ORF1ab	1.0	3758.0	1773.0	ORF1ab	3.0	591.0	3167.0	same gene	2022-07	2022	7
15240	11537	3703	3	0.27529	1773.0	ORF1ab	3.0	591.0	11272.0	ORF1ab	1.0	3758.0	3167.0	same gene	2022-07	2022	7
22898	23048	150	3	0.27337	1336.0	S	1.0	446.0	1486.0	S	1.0	496.0	50.0	same gene	2022-07	2022	7
23048	22898	150	3	0.27337	1486.0	S	1.0	496.0	1336.0	S	1.0	446.0	50.0	same gene	2022-07	2022	7
27010	27016	6	3	0.26582	488.0	M	2.0	163.0	494.0	M	2.0	165.0	2.0	same gene	2022-07	2022	7
27016	27010	6	3	0.26582	494.0	M	2.0	165.0	488.0	M	2.0	163.0	2.0	same gene	2022-07	2022	7
27259	27889	630	3	0.26428	58.0	ORF6	1.0	20.0						different gene	2022-07	2022	7
27889	27259	630	3	0.26428					58.0	ORF6	1.0	20.0		different gene	2022-07	2022	7
694	688	6	3	0.24224	429.0	ORF1ab	3.0	143.0	423.0	ORF1ab	3.0	141.0	2.0	same gene	2022-07	2022	7
688	694	6	3	0.24224	423.0	ORF1ab	3.0	141.0	429.0	ORF1ab	3.0	143.0	2.0	same gene	2022-07	2022	7
696	684	12	3	0.23846	431.0	ORF1ab	2.0	144.0	419.0	ORF1ab	2.0	140.0	4.0	same gene	2022-07	2022	7
684	696	12	3	0.23846	419.0	ORF1ab	2.0	140.0	431.0	ORF1ab	2.0	144.0	4.0	same gene	2022-07	2022	7
699	680	19	3	0.23667	434.0	ORF1ab	2.0	145.0	415.0	ORF1ab	1.0	139.0	6.0	same gene	2022-07	2022	7
680	699	19	3	0.23667	415.0	ORF1ab	1.0	139.0	434.0	ORF1ab	2.0	145.0	6.0	same gene	2022-07	2022	7
26858	22775	4083	3	0.22633	336.0	M	3.0	112.0	1213.0	S	1.0	405.0		different gene	2022-07	2022	7
22775	26858	4083	3	0.22633	1213.0	S	1.0	405.0	336.0	M	3.0	112.0		different gene	2022-07	2022	7
27382	21618	5764	3	0.22215	181.0	ORF6	1.0	61.0	56.0	S	2.0	19.0		different gene	2022-07	2022	7
21618	27382	5764	3	0.22215	56.0	S	2.0	19.0	181.0	ORF6	1.0	61.0		different gene	2022-07	2022	7
27093	27015	78	3	0.22177	571.0	M	1.0	191.0	493.0	M	1.0	165.0	26.0	same gene	2022-07	2022	7
27015	27093	78	3	0.22177	493.0	M	1.0	165.0	571.0	M	1.0	191.0	26.0	same gene	2022-07	2022	7
29666	27438	2228	3	0.21624	109.0	ORF10	1.0	37.0	45.0	ORF7a	3.0	15.0		different gene	2022-07	2022	7
27438	29666	2228	3	0.21624	45.0	ORF7a	3.0	15.0	109.0	ORF10	1.0	37.0		different gene	2022-07	2022	7
23040	23055	15	2	0.20293	1478.0	S	2.0	493.0	1493.0	S	2.0	498.0	5.0	same gene	2022-07	2022	7
23055	23040	15	2	0.20293	1493.0	S	2.0	498.0	1478.0	S	2.0	493.0	5.0	same gene	2022-07	2022	7
22599	22673	74	2	0.20282	1037.0	S	2.0	346.0	1111.0	S	1.0	371.0	25.0	same gene	2022-07	2022	7
22673	22599	74	2	0.20282	1111.0	S	1.0	371.0	1037.0	S	2.0	346.0	25.0	same gene	2022-07	2022	7
6272	6268	4	2	0.19429	6007.0	ORF1ab	1.0	2003.0	6003.0	ORF1ab	3.0	2001.0	2.0	same gene	2022-07	2022	7
6268	6272	4	2	0.19429	6003.0	ORF1ab	3.0	2001.0	6007.0	ORF1ab	1.0	2003.0	2.0	same gene	2022-07	2022	7
6272	6267	5	2	0.1936	6007.0	ORF1ab	1.0	2003.0	6002.0	ORF1ab	2.0	2001.0	2.0	same gene	2022-07	2022	7
6267	6272	5	2	0.1936	6002.0	ORF1ab	2.0	2001.0	6007.0	ORF1ab	1.0	2003.0	2.0	same gene	2022-07	2022	7
19966	19960	6	2	0.19323	6499.0	ORF1ab	1.0	2167.0	6493.0	ORF1ab	1.0	2165.0	2.0	same gene	2022-07	2022	7
19960	19966	6	2	0.19323	6493.0	ORF1ab	1.0	2165.0	6499.0	ORF1ab	1.0	2167.0	2.0	same gene	2022-07	2022	7
20026	20017	9	2	0.19109	6559.0	ORF1ab	1.0	2187.0	6550.0	ORF1ab	1.0	2184.0	3.0	same gene	2022-07	2022	7
20017	20026	9	2	0.19109	6550.0	ORF1ab	1.0	2184.0	6559.0	ORF1ab	1.0	2187.0	3.0	same gene	2022-07	2022	7
6281	6292	11	2	0.18999	6016.0	ORF1ab	1.0	2006.0	6027.0	ORF1ab	3.0	2009.0	3.0	same gene	2022-07	2022	7
6292	6282	10	2	0.18999	6027.0	ORF1ab	3.0	2009.0	6017.0	ORF1ab	2.0	2006.0	3.0	same gene	2022-07	2022	7
6292	6281	11	2	0.18999	6027.0	ORF1ab	3.0	2009.0	6016.0	ORF1ab	1.0	2006.0	3.0	same gene	2022-07	2022	7
6282	6292	10	2	0.18999	6017.0	ORF1ab	2.0	2006.0	6027.0	ORF1ab	3.0	2009.0	3.0	same gene	2022-07	2022	7
27788	28724	936	2	0.18791	33.0	ORF7b	3.0	11.0	451.0	N	1.0	151.0		different gene	2022-07	2022	7
28724	27788	936	2	0.18791	451.0	N	1.0	151.0	33.0	ORF7b	3.0	11.0		different gene	2022-07	2022	7
6335	6331	4	2	0.18722	6070.0	ORF1ab	1.0	2024.0	6066.0	ORF1ab	3.0	2022.0	2.0	same gene	2022-07	2022	7
6331	6335	4	2	0.18722	6066.0	ORF1ab	3.0	2022.0	6070.0	ORF1ab	1.0	2024.0	2.0	same gene	2022-07	2022	7
6387	6400	13	2	0.1852	6122.0	ORF1ab	2.0	2041.0	6135.0	ORF1ab	3.0	2045.0	4.0	same gene	2022-07	2022	7
6400	6387	13	2	0.1852	6135.0	ORF1ab	3.0	2045.0	6122.0	ORF1ab	2.0	2041.0	4.0	same gene	2022-07	2022	7
6493	6499	6	2	0.17278	6228.0	ORF1ab	3.0	2076.0	6234.0	ORF1ab	3.0	2078.0	2.0	same gene	2022-07	2022	7
6499	6493	6	2	0.17278	6234.0	ORF1ab	3.0	2078.0	6228.0	ORF1ab	3.0	2076.0	2.0	same gene	2022-07	2022	7
22599	2470	20129	2	0.17184	1037.0	S	2.0	346.0	2205.0	ORF1ab	3.0	735.0		different gene	2022-07	2022	7
2470	22599	20129	2	0.17184	2205.0	ORF1ab	3.0	735.0	1037.0	S	2.0	346.0		different gene	2022-07	2022	7
690	27788	27098	2	0.16537	425.0	ORF1ab	2.0	142.0	33.0	ORF7b	3.0	11.0		different gene	2022-07	2022	7
27788	690	27098	2	0.16537	33.0	ORF7b	3.0	11.0	425.0	ORF1ab	2.0	142.0		different gene	2022-07	2022	7
19876	19872	4	2	0.16481	6409.0	ORF1ab	1.0	2137.0	6405.0	ORF1ab	3.0	2135.0	2.0	same gene	2022-07	2022	7
19872	19876	4	2	0.16481	6405.0	ORF1ab	3.0	2135.0	6409.0	ORF1ab	1.0	2137.0	2.0	same gene	2022-07	2022	7
28330	27038	1292	2	0.15566	57.0	N	3.0	19.0	516.0	M	3.0	172.0		different gene	2022-07	2022	7
27038	28330	1292	2	0.15566	516.0	M	3.0	172.0	57.0	N	3.0	19.0		different gene	2022-07	2022	7
27889	28330	441	2	0.15407					57.0	N	3.0	19.0		different gene	2022-07	2022	7
28330	27889	441	2	0.15407	57.0	N	3.0	19.0						different gene	2022-07	2022	7
15417	15421	4	2	0.13612	1950.0	ORF1ab	3.0	650.0	1954.0	ORF1ab	1.0	652.0	2.0	same gene	2022-07	2022	7
15421	15417	4	2	0.13612	1954.0	ORF1ab	1.0	652.0	1950.0	ORF1ab	3.0	650.0	2.0	same gene	2022-07	2022	7
15416	15421	5	2	0.13605	1949.0	ORF1ab	2.0	650.0	1954.0	ORF1ab	1.0	652.0	2.0	same gene	2022-07	2022	7
15421	15416	5	2	0.13605	1954.0	ORF1ab	1.0	652.0	1949.0	ORF1ab	2.0	650.0	2.0	same gene	2022-07	2022	7
15454	15450	4	2	0.1342	1987.0	ORF1ab	1.0	663.0	1983.0	ORF1ab	3.0	661.0	2.0	same gene	2022-07	2022	7
15450	15454	4	2	0.1342	1983.0	ORF1ab	3.0	661.0	1987.0	ORF1ab	1.0	663.0	2.0	same gene	2022-07	2022	7
29623	29629	6	2	0.13322	66.0	ORF10	3.0	22.0	72.0	ORF10	3.0	24.0	2.0	same gene	2022-07	2022	7
29629	29623	6	2	0.13322	72.0	ORF10	3.0	24.0	66.0	ORF10	3.0	22.0	2.0	same gene	2022-07	2022	7
29630	29626	4	2	0.13289	73.0	ORF10	1.0	25.0	69.0	ORF10	3.0	23.0	2.0	same gene	2022-07	2022	7
29626	29630	4	2	0.13289	69.0	ORF10	3.0	23.0	73.0	ORF10	1.0	25.0	2.0	same gene	2022-07	2022	7
15391	15387	4	2	0.13228	1924.0	ORF1ab	1.0	642.0	1920.0	ORF1ab	3.0	640.0	2.0	same gene	2022-07	2022	7
15387	15391	4	2	0.13228	1920.0	ORF1ab	3.0	640.0	1924.0	ORF1ab	1.0	642.0	2.0	same gene	2022-07	2022	7
4451	4447	4	2	0.1312	4186.0	ORF1ab	1.0	1396.0	4182.0	ORF1ab	3.0	1394.0	2.0	same gene	2022-07	2022	7
4447	4451	4	2	0.1312	4182.0	ORF1ab	3.0	1394.0	4186.0	ORF1ab	1.0	1396.0	2.0	same gene	2022-07	2022	7
15375	15367	8	2	0.12914	1908.0	ORF1ab	3.0	636.0	1900.0	ORF1ab	1.0	634.0	2.0	same gene	2022-07	2022	7
15367	15375	8	2	0.12914	1900.0	ORF1ab	1.0	634.0	1908.0	ORF1ab	3.0	636.0	2.0	same gene	2022-07	2022	7
29584	29588	4	2	0.12875	27.0	ORF10	3.0	9.0	31.0	ORF10	1.0	11.0	2.0	same gene	2022-07	2022	7
29588	29584	4	2	0.12875	31.0	ORF10	1.0	11.0	27.0	ORF10	3.0	9.0	2.0	same gene	2022-07	2022	7
22792	22917	125	2	0.12838	1230.0	S	3.0	410.0	1355.0	S	2.0	452.0	42.0	same gene	2022-07	2022	7
22917	22792	125	2	0.12838	1355.0	S	2.0	452.0	1230.0	S	3.0	410.0	42.0	same gene	2022-07	2022	7
15343	15339	4	2	0.12514	1876.0	ORF1ab	1.0	626.0	1872.0	ORF1ab	3.0	624.0	2.0	same gene	2022-07	2022	7
15339	15343	4	2	0.12514	1872.0	ORF1ab	3.0	624.0	1876.0	ORF1ab	1.0	626.0	2.0	same gene	2022-07	2022	7
15332	15338	6	2	0.12464	1865.0	ORF1ab	2.0	622.0	1871.0	ORF1ab	2.0	624.0	2.0	same gene	2022-07	2022	7
15338	15332	6	2	0.12464	1871.0	ORF1ab	2.0	624.0	1865.0	ORF1ab	2.0	622.0	2.0	same gene	2022-07	2022	7
15332	15337	5	2	0.12301	1865.0	ORF1ab	2.0	622.0	1870.0	ORF1ab	1.0	624.0	2.0	same gene	2022-07	2022	7
15337	15332	5	2	0.12301	1870.0	ORF1ab	1.0	624.0	1865.0	ORF1ab	2.0	622.0	2.0	same gene	2022-07	2022	7
4398	4403	5	2	0.12297	4133.0	ORF1ab	2.0	1378.0	4138.0	ORF1ab	1.0	1380.0	2.0	same gene	2022-07	2022	7
4403	4398	5	2	0.12297	4138.0	ORF1ab	1.0	1380.0	4133.0	ORF1ab	2.0	1378.0	2.0	same gene	2022-07	2022	7
4407	4401	6	2	0.12271	4142.0	ORF1ab	2.0	1381.0	4136.0	ORF1ab	2.0	1379.0	2.0	same gene	2022-07	2022	7
4406	4401	5	2	0.12271	4141.0	ORF1ab	1.0	1381.0	4136.0	ORF1ab	2.0	1379.0	2.0	same gene	2022-07	2022	7
4398	4406	8	2	0.12271	4133.0	ORF1ab	2.0	1378.0	4141.0	ORF1ab	1.0	1381.0	3.0	same gene	2022-07	2022	7
4398	4407	9	2	0.12271	4133.0	ORF1ab	2.0	1378.0	4142.0	ORF1ab	2.0	1381.0	3.0	same gene	2022-07	2022	7
4401	4406	5	2	0.12271	4136.0	ORF1ab	2.0	1379.0	4141.0	ORF1ab	1.0	1381.0	2.0	same gene	2022-07	2022	7
4407	4398	9	2	0.12271	4142.0	ORF1ab	2.0	1381.0	4133.0	ORF1ab	2.0	1378.0	3.0	same gene	2022-07	2022	7
4406	4398	8	2	0.12271	4141.0	ORF1ab	1.0	1381.0	4133.0	ORF1ab	2.0	1378.0	3.0	same gene	2022-07	2022	7
4401	4407	6	2	0.12271	4136.0	ORF1ab	2.0	1379.0	4142.0	ORF1ab	2.0	1381.0	2.0	same gene	2022-07	2022	7
4513	4507	6	1	0.1212	4248.0	ORF1ab	3.0	1416.0	4242.0	ORF1ab	3.0	1414.0	2.0	same gene	2022-07	2022	7
4507	4513	6	1	0.1212	4242.0	ORF1ab	3.0	1414.0	4248.0	ORF1ab	3.0	1416.0	2.0	same gene	2022-07	2022	7
29614	29666	52	1	0.11995	57.0	ORF10	3.0	19.0	109.0	ORF10	1.0	37.0	18.0	same gene	2022-07	2022	7
29666	29614	52	1	0.11995	109.0	ORF10	1.0	37.0	57.0	ORF10	3.0	19.0	18.0	same gene	2022-07	2022	7
20122	19885	237	1	0.1185	6655.0	ORF1ab	1.0	2219.0	6418.0	ORF1ab	1.0	2140.0	79.0	same gene	2022-07	2022	7
19885	20122	237	1	0.1185	6418.0	ORF1ab	1.0	2140.0	6655.0	ORF1ab	1.0	2219.0	79.0	same gene	2022-07	2022	7
15434	15422	12	1	0.11716	1967.0	ORF1ab	2.0	656.0	1955.0	ORF1ab	2.0	652.0	4.0	same gene	2022-07	2022	7
15422	15434	12	1	0.11716	1955.0	ORF1ab	2.0	652.0	1967.0	ORF1ab	2.0	656.0	4.0	same gene	2022-07	2022	7
26964	27171	207	1	0.11681	442.0	M	1.0	148.0	649.0	M	1.0	217.0	69.0	same gene	2022-07	2022	7
27171	26964	207	1	0.11681	649.0	M	1.0	217.0	442.0	M	1.0	148.0	69.0	same gene	2022-07	2022	7
15539	15534	5	1	0.11341	2072.0	ORF1ab	2.0	691.0	2067.0	ORF1ab	3.0	689.0	2.0	same gene	2022-07	2022	7
15534	15539	5	1	0.11341	2067.0	ORF1ab	3.0	689.0	2072.0	ORF1ab	2.0	691.0	2.0	same gene	2022-07	2022	7
15532	15527	5	1	0.11335	2065.0	ORF1ab	1.0	689.0	2060.0	ORF1ab	2.0	687.0	2.0	same gene	2022-07	2022	7
15527	15532	5	1	0.11335	2060.0	ORF1ab	2.0	687.0	2065.0	ORF1ab	1.0	689.0	2.0	same gene	2022-07	2022	7
15528	15532	4	1	0.11327	2061.0	ORF1ab	3.0	687.0	2065.0	ORF1ab	1.0	689.0	2.0	same gene	2022-07	2022	7
15532	15528	4	1	0.11327	2065.0	ORF1ab	1.0	689.0	2061.0	ORF1ab	3.0	687.0	2.0	same gene	2022-07	2022	7
21143	21148	5	1	0.11239	7676.0	ORF1ab	2.0	2559.0	7681.0	ORF1ab	1.0	2561.0	2.0	same gene	2022-07	2022	7
21148	21143	5	1	0.11239	7681.0	ORF1ab	1.0	2561.0	7676.0	ORF1ab	2.0	2559.0	2.0	same gene	2022-07	2022	7
21148	21144	4	1	0.11227	7681.0	ORF1ab	1.0	2561.0	7677.0	ORF1ab	3.0	2559.0	2.0	same gene	2022-07	2022	7
21144	21148	4	1	0.11227	7677.0	ORF1ab	3.0	2559.0	7681.0	ORF1ab	1.0	2561.0	2.0	same gene	2022-07	2022	7
15542	15536	6	1	0.11171	2075.0	ORF1ab	2.0	692.0	2069.0	ORF1ab	2.0	690.0	2.0	same gene	2022-07	2022	7
15536	15542	6	1	0.11171	2069.0	ORF1ab	2.0	690.0	2075.0	ORF1ab	2.0	692.0	2.0	same gene	2022-07	2022	7
29556	29558	2	1	0.11147					1.0	ORF10	1.0	1.0		different gene	2022-07	2022	7
29558	29556	2	1	0.11147	1.0	ORF10	1.0	1.0						different gene	2022-07	2022	7
29558	29555	3	1	0.11086	1.0	ORF10	1.0	1.0						different gene	2022-07	2022	7
29555	29558	3	1	0.11086					1.0	ORF10	1.0	1.0		different gene	2022-07	2022	7
29558	29551	7	1	0.11068	1.0	ORF10	1.0	1.0						different gene	2022-07	2022	7
29551	29558	7	1	0.11068					1.0	ORF10	1.0	1.0		different gene	2022-07	2022	7
29551	29556	5	1	0.11068										different gene	2022-07	2022	7
29556	29551	5	1	0.11068										different gene	2022-07	2022	7
29556	29554	2	1	0.1103										different gene	2022-07	2022	7
29554	29558	4	1	0.1103					1.0	ORF10	1.0	1.0		different gene	2022-07	2022	7
29558	29554	4	1	0.1103	1.0	ORF10	1.0	1.0						different gene	2022-07	2022	7
29554	29556	2	1	0.1103										different gene	2022-07	2022	7
15563	15558	5	1	0.10851	2096.0	ORF1ab	2.0	699.0	2091.0	ORF1ab	3.0	697.0	2.0	same gene	2022-07	2022	7
15562	15558	4	1	0.10851	2095.0	ORF1ab	1.0	699.0	2091.0	ORF1ab	3.0	697.0	2.0	same gene	2022-07	2022	7
15558	15563	5	1	0.10851	2091.0	ORF1ab	3.0	697.0	2096.0	ORF1ab	2.0	699.0	2.0	same gene	2022-07	2022	7
15558	15562	4	1	0.10851	2091.0	ORF1ab	3.0	697.0	2095.0	ORF1ab	1.0	699.0	2.0	same gene	2022-07	2022	7
15563	15555	8	1	0.10846	2096.0	ORF1ab	2.0	699.0	2088.0	ORF1ab	3.0	696.0	3.0	same gene	2022-07	2022	7
15555	15563	8	1	0.10846	2088.0	ORF1ab	3.0	696.0	2096.0	ORF1ab	2.0	699.0	3.0	same gene	2022-07	2022	7
15555	15560	5	1	0.10846	2088.0	ORF1ab	3.0	696.0	2093.0	ORF1ab	2.0	698.0	2.0	same gene	2022-07	2022	7
15560	15555	5	1	0.10846	2093.0	ORF1ab	2.0	698.0	2088.0	ORF1ab	3.0	696.0	2.0	same gene	2022-07	2022	7
15562	15556	6	1	0.10844	2095.0	ORF1ab	1.0	699.0	2089.0	ORF1ab	1.0	697.0	2.0	same gene	2022-07	2022	7
15563	15556	7	1	0.10844	2096.0	ORF1ab	2.0	699.0	2089.0	ORF1ab	1.0	697.0	2.0	same gene	2022-07	2022	7
15556	15563	7	1	0.10844	2089.0	ORF1ab	1.0	697.0	2096.0	ORF1ab	2.0	699.0	2.0	same gene	2022-07	2022	7
15556	15562	6	1	0.10844	2089.0	ORF1ab	1.0	697.0	2095.0	ORF1ab	1.0	699.0	2.0	same gene	2022-07	2022	7
28048	27972	76	1	0.10811	155.0	ORF8	2.0	52.0	79.0	ORF8	1.0	27.0	25.0	same gene	2022-07	2022	7
27972	28048	76	1	0.10811	79.0	ORF8	1.0	27.0	155.0	ORF8	2.0	52.0	25.0	same gene	2022-07	2022	7
15557	15562	5	1	0.10787	2090.0	ORF1ab	2.0	697.0	2095.0	ORF1ab	1.0	699.0	2.0	same gene	2022-07	2022	7
15557	15563	6	1	0.10787	2090.0	ORF1ab	2.0	697.0	2096.0	ORF1ab	2.0	699.0	2.0	same gene	2022-07	2022	7
15562	15557	5	1	0.10787	2095.0	ORF1ab	1.0	699.0	2090.0	ORF1ab	2.0	697.0	2.0	same gene	2022-07	2022	7
15563	15557	6	1	0.10787	2096.0	ORF1ab	2.0	699.0	2090.0	ORF1ab	2.0	697.0	2.0	same gene	2022-07	2022	7
15563	15551	12	1	0.10786	2096.0	ORF1ab	2.0	699.0	2084.0	ORF1ab	2.0	695.0	4.0	same gene	2022-07	2022	7
15551	15560	9	1	0.10786	2084.0	ORF1ab	2.0	695.0	2093.0	ORF1ab	2.0	698.0	3.0	same gene	2022-07	2022	7
15551	15563	12	1	0.10786	2084.0	ORF1ab	2.0	695.0	2096.0	ORF1ab	2.0	699.0	4.0	same gene	2022-07	2022	7
15558	15551	7	1	0.10786	2091.0	ORF1ab	3.0	697.0	2084.0	ORF1ab	2.0	695.0	2.0	same gene	2022-07	2022	7
15560	15551	9	1	0.10786	2093.0	ORF1ab	2.0	698.0	2084.0	ORF1ab	2.0	695.0	3.0	same gene	2022-07	2022	7
15551	15558	7	1	0.10786	2084.0	ORF1ab	2.0	695.0	2091.0	ORF1ab	3.0	697.0	2.0	same gene	2022-07	2022	7
27889	27438	451	1	0.10763					45.0	ORF7a	3.0	15.0		different gene	2022-07	2022	7
27438	27889	451	1	0.10763	45.0	ORF7a	3.0	15.0						different gene	2022-07	2022	7
29542	29544	2	1	0.10687										different gene	2022-07	2022	7
29544	29542	2	1	0.10687										different gene	2022-07	2022	7
29542	29539	3	1	0.10682										different gene	2022-07	2022	7
29539	29542	3	1	0.10682										different gene	2022-07	2022	7
29545	29540	5	1	0.10636										different gene	2022-07	2022	7
29540	29545	5	1	0.10636										different gene	2022-07	2022	7
29542	29540	2	1	0.10632										different gene	2022-07	2022	7
29540	29542	2	1	0.10632										different gene	2022-07	2022	7
29547	29544	3	1	0.10544										different gene	2022-07	2022	7
29544	29547	3	1	0.10544										different gene	2022-07	2022	7
29535	29533	2	1	0.10487					1260.0	N	3.0	420.0		different gene	2022-07	2022	7
29533	29535	2	1	0.10487	1260.0	N	3.0	420.0						different gene	2022-07	2022	7
29536	29538	2	1	0.10423										different gene	2022-07	2022	7
29538	29536	2	1	0.10423										different gene	2022-07	2022	7
29531	29526	5	1	0.10419	1258.0	N	1.0	420.0	1253.0	N	2.0	418.0	2.0	same gene	2022-07	2022	7
29526	29531	5	1	0.10419	1253.0	N	2.0	418.0	1258.0	N	1.0	420.0	2.0	same gene	2022-07	2022	7
29527	29531	4	1	0.10349	1254.0	N	3.0	418.0	1258.0	N	1.0	420.0	2.0	same gene	2022-07	2022	7
29531	29527	4	1	0.10349	1258.0	N	1.0	420.0	1254.0	N	3.0	418.0	2.0	same gene	2022-07	2022	7
29576	29583	7	1	0.10199	19.0	ORF10	1.0	7.0	26.0	ORF10	2.0	9.0	2.0	same gene	2022-07	2022	7
29583	29576	7	1	0.10199	26.0	ORF10	2.0	9.0	19.0	ORF10	1.0	7.0	2.0	same gene	2022-07	2022	7
29577	29584	7	1	0.10176	20.0	ORF10	2.0	7.0	27.0	ORF10	3.0	9.0	2.0	same gene	2022-07	2022	7
29584	29577	7	1	0.10176	27.0	ORF10	3.0	9.0	20.0	ORF10	2.0	7.0	2.0	same gene	2022-07	2022	7
29551	29544	7	1	0.10149										different gene	2022-07	2022	7
29544	29551	7	1	0.10149										different gene	2022-07	2022	7
15521	15451	70	1	0.10042	2054.0	ORF1ab	2.0	685.0	1984.0	ORF1ab	1.0	662.0	23.0	same gene	2022-07	2022	7
15451	15521	70	1	0.10042	1984.0	ORF1ab	1.0	662.0	2054.0	ORF1ab	2.0	685.0	23.0	same gene	2022-07	2022	7
23057	23052	5	1	0.10016	1495.0	S	1.0	499.0	1490.0	S	2.0	497.0	2.0	same gene	2022-07	2022	7
23052	23057	5	1	0.10016	1490.0	S	2.0	497.0	1495.0	S	1.0	499.0	2.0	same gene	2022-07	2022	7
21162	21142	20	1	0.0991	7695.0	ORF1ab	3.0	2565.0	7675.0	ORF1ab	1.0	2559.0	6.0	same gene	2022-07	2022	7
21142	21162	20	1	0.0991	7675.0	ORF1ab	1.0	2559.0	7695.0	ORF1ab	3.0	2565.0	6.0	same gene	2022-07	2022	7
15434	15428	6	1	0.09854	1967.0	ORF1ab	2.0	656.0	1961.0	ORF1ab	2.0	654.0	2.0	same gene	2022-07	2022	7
15428	15434	6	1	0.09854	1961.0	ORF1ab	2.0	654.0	1967.0	ORF1ab	2.0	656.0	2.0	same gene	2022-07	2022	7
27038	6979	20059	1	0.09768	516.0	M	3.0	172.0	6714.0	ORF1ab	3.0	2238.0		different gene	2022-07	2022	7
6979	27038	20059	1	0.09768	6714.0	ORF1ab	3.0	2238.0	516.0	M	3.0	172.0		different gene	2022-07	2022	7
22687	22692	5	1	0.0964	1125.0	S	3.0	375.0	1130.0	S	2.0	377.0	2.0	same gene	2022-07	2022	7
22692	22687	5	1	0.0964	1130.0	S	2.0	377.0	1125.0	S	3.0	375.0	2.0	same gene	2022-07	2022	7
22685	22692	7	1	0.09618	1123.0	S	1.0	375.0	1130.0	S	2.0	377.0	2.0	same gene	2022-07	2022	7
22692	22685	7	1	0.09618	1130.0	S	2.0	377.0	1123.0	S	1.0	375.0	2.0	same gene	2022-07	2022	7
15332	15563	231	1	0.09387	1865.0	ORF1ab	2.0	622.0	2096.0	ORF1ab	2.0	699.0	77.0	same gene	2022-07	2022	7
15332	15558	226	1	0.09387	1865.0	ORF1ab	2.0	622.0	2091.0	ORF1ab	3.0	697.0	75.0	same gene	2022-07	2022	7
15332	15560	228	1	0.09387	1865.0	ORF1ab	2.0	622.0	2093.0	ORF1ab	2.0	698.0	76.0	same gene	2022-07	2022	7
15563	15332	231	1	0.09387	2096.0	ORF1ab	2.0	699.0	1865.0	ORF1ab	2.0	622.0	77.0	same gene	2022-07	2022	7
15558	15332	226	1	0.09387	2091.0	ORF1ab	3.0	697.0	1865.0	ORF1ab	2.0	622.0	75.0	same gene	2022-07	2022	7
15560	15332	228	1	0.09387	2093.0	ORF1ab	2.0	698.0	1865.0	ORF1ab	2.0	622.0	76.0	same gene	2022-07	2022	7
15559	15336	223	1	0.09386	2092.0	ORF1ab	1.0	698.0	1869.0	ORF1ab	3.0	623.0	75.0	same gene	2022-07	2022	7
15336	15562	226	1	0.09386	1869.0	ORF1ab	3.0	623.0	2095.0	ORF1ab	1.0	699.0	76.0	same gene	2022-07	2022	7
15562	15336	226	1	0.09386	2095.0	ORF1ab	1.0	699.0	1869.0	ORF1ab	3.0	623.0	76.0	same gene	2022-07	2022	7
15336	15559	223	1	0.09386	1869.0	ORF1ab	3.0	623.0	2092.0	ORF1ab	1.0	698.0	75.0	same gene	2022-07	2022	7
10029	22995	12966	1	0.09242	9764.0	ORF1ab	2.0	3255.0	1433.0	S	2.0	478.0		different gene	2022-07	2022	7
22995	10029	12966	1	0.09242	1433.0	S	2.0	478.0	9764.0	ORF1ab	2.0	3255.0		different gene	2022-07	2022	7
7851	11332	3481	1	0.09059	7586.0	ORF1ab	2.0	2529.0	11067.0	ORF1ab	3.0	3689.0	1160.0	same gene	2022-07	2022	7
11332	7851	3481	1	0.09059	11067.0	ORF1ab	3.0	3689.0	7586.0	ORF1ab	2.0	2529.0	1160.0	same gene	2022-07	2022	7
12310	16616	4306	1	0.09057	12045.0	ORF1ab	3.0	4015.0	3149.0	ORF1ab	2.0	1050.0	2965.0	same gene	2022-07	2022	7
16616	12310	4306	1	0.09057	3149.0	ORF1ab	2.0	1050.0	12045.0	ORF1ab	3.0	4015.0	2965.0	same gene	2022-07	2022	7
28048	28111	63	1	0.08977	155.0	ORF8	2.0	52.0	218.0	ORF8	2.0	73.0	21.0	same gene	2022-07	2022	7
28111	28048	63	1	0.08977	218.0	ORF8	2.0	73.0	155.0	ORF8	2.0	52.0	21.0	same gene	2022-07	2022	7
8991	25810	16819	1	0.08909	8726.0	ORF1ab	2.0	2909.0	418.0	ORF3a	1.0	140.0		different gene	2022-07	2022	7
25810	8991	16819	1	0.08909	418.0	ORF3a	1.0	140.0	8726.0	ORF1ab	2.0	2909.0		different gene	2022-07	2022	7
1931	28681	26750	1	0.08767	1666.0	ORF1ab	1.0	556.0	408.0	N	3.0	136.0		different gene	2022-07	2022	7
28681	1931	26750	1	0.08767	408.0	N	3.0	136.0	1666.0	ORF1ab	1.0	556.0		different gene	2022-07	2022	7
10029	28271	18242	1	0.08677	9764.0	ORF1ab	2.0	3255.0						different gene	2022-07	2022	7
28271	10029	18242	1	0.08677					9764.0	ORF1ab	2.0	3255.0		different gene	2022-07	2022	7
503	527	24	1	0.08604	238.0	ORF1ab	1.0	80.0	262.0	ORF1ab	1.0	88.0	8.0	same gene	2022-07	2022	7
527	503	24	1	0.08604	262.0	ORF1ab	1.0	88.0	238.0	ORF1ab	1.0	80.0	8.0	same gene	2022-07	2022	7
27513	16616	10897	1	0.08437	120.0	ORF7a	3.0	40.0	3149.0	ORF1ab	2.0	1050.0		different gene	2022-07	2022	7
16616	27513	10897	1	0.08437	3149.0	ORF1ab	2.0	1050.0	120.0	ORF7a	3.0	40.0		different gene	2022-07	2022	7
22730	22725	5	1	0.08418	1168.0	S	1.0	390.0	1163.0	S	2.0	388.0	2.0	same gene	2022-07	2022	7
22730	22724	6	1	0.08418	1168.0	S	1.0	390.0	1162.0	S	1.0	388.0	2.0	same gene	2022-07	2022	7
22725	22730	5	1	0.08418	1163.0	S	2.0	388.0	1168.0	S	1.0	390.0	2.0	same gene	2022-07	2022	7
22724	22730	6	1	0.08418	1162.0	S	1.0	388.0	1168.0	S	1.0	390.0	2.0	same gene	2022-07	2022	7
25624	22792	2832	1	0.08294	232.0	ORF3a	1.0	78.0	1230.0	S	3.0	410.0		different gene	2022-07	2022	7
22792	25624	2832	1	0.08294	1230.0	S	3.0	410.0	232.0	ORF3a	1.0	78.0		different gene	2022-07	2022	7
28724	21570	7154	1	0.08067	451.0	N	1.0	151.0	8.0	S	2.0	3.0		different gene	2022-07	2022	7
21570	28724	7154	1	0.08067	8.0	S	2.0	3.0	451.0	N	1.0	151.0		different gene	2022-07	2022	7
27513	27012	501	1	0.08038	120.0	ORF7a	3.0	40.0	490.0	M	1.0	164.0		different gene	2022-07	2022	7
27012	27513	501	1	0.08038	490.0	M	1.0	164.0	120.0	ORF7a	3.0	40.0		different gene	2022-07	2022	7
