## Supplementary Table 1 for "Real-time identification of epistatic interactions in SARS-CoV-2 from large genome collections"

### Sheet: data
pos_source	pos_target	distance	outlier	mi	feature_position_source	gene_source	codon_source	feature_codon_source	feature_position_target	gene_target	codon_target	feature_codon_target	codon_distance	interaction	name
23604	28881	5277	4	0.78869	2042	S	2	681	608	N	2	203		different gene	all
28881	23604	5277	4	0.78869	608	N	2	203	2042	S	2	681		different gene	all
23055	23075	20	4	0.76507	1493	S	2	498	1513	S	1	505	7	same gene	all
23075	23055	20	4	0.76507	1513	S	1	505	1493	S	2	498	7	same gene	all
22674	22679	5	4	0.75812	1112	S	2	371	1117	S	1	373	2	same gene	all
22679	22674	5	4	0.75812	1117	S	1	373	1112	S	2	371	2	same gene	all
22679	22686	7	4	0.75142	1117	S	1	373	1124	S	2	375	2	same gene	all
22686	22679	7	4	0.75142	1124	S	2	375	1117	S	1	373	2	same gene	all
21618	22200	582	4	0.75028	56	S	2	19	638	S	2	213	194	same gene	all
22200	21618	582	4	0.75028	638	S	2	213	56	S	2	19	194	same gene	all
22578	22679	101	4	0.70945	1016	S	2	339	1117	S	1	373	34	same gene	all
22679	22578	101	4	0.70945	1117	S	1	373	1016	S	2	339	34	same gene	all
22992	23013	21	4	0.70021	1430	S	2	477	1451	S	2	484	7	same gene	all
23013	22992	21	4	0.70021	1451	S	2	484	1430	S	2	477	7	same gene	all
22813	22882	69	4	0.69862	1251	S	3	417	1320	S	3	440	23	same gene	all
22882	22813	69	4	0.69862	1320	S	3	440	1251	S	3	417	23	same gene	all
21618	23604	1986	4	0.69021	56	S	2	19	2042	S	2	681	662	same gene	all
23604	21618	1986	4	0.69021	2042	S	2	681	56	S	2	19	662	same gene	all
28363	28370	7	4	0.68988	90	N	3	30	97	N	1	33	3	same gene	all
28370	28363	7	4	0.68988	97	N	1	33	90	N	3	30	3	same gene	all
11287	11291	4	4	0.68909	11022	ORF1ab	3	3674	11026	ORF1ab	1	3676	2	same gene	all
11291	11287	4	4	0.68909	11026	ORF1ab	1	3676	11022	ORF1ab	3	3674	2	same gene	all
24424	24469	45	4	0.68656	2862	S	3	954	2907	S	3	969	15	same gene	all
24469	24424	45	4	0.68656	2907	S	3	969	2862	S	3	954	15	same gene	all
23013	23055	42	4	0.68311	1451	S	2	484	1493	S	2	498	14	same gene	all
23055	23013	42	4	0.68311	1493	S	2	498	1451	S	2	484	14	same gene	all
24469	27807	3338	4	0.6793	2907	S	3	969	52	ORF7b	1	18		different gene	all
27807	24469	3338	4	0.6793	52	ORF7b	1	18	2907	S	3	969		different gene	all
23948	24469	521	4	0.67762	2386	S	1	796	2907	S	3	969	173	same gene	all
24469	23948	521	4	0.67762	2907	S	3	969	2386	S	1	796	173	same gene	all
24469	25584	1115	4	0.67727	2907	S	3	969	192	ORF3a	3	64		different gene	all
25584	24469	1115	4	0.67727	192	ORF3a	3	64	2907	S	3	969		different gene	all
23599	24469	870	4	0.67724	2037	S	3	679	2907	S	3	969	290	same gene	all
24469	23599	870	4	0.67724	2907	S	3	969	2037	S	3	679	290	same gene	all
10449	24469	14020	4	0.67653	10184	ORF1ab	2	3395	2907	S	3	969		different gene	all
24469	10449	14020	4	0.67653	2907	S	3	969	10184	ORF1ab	2	3395		different gene	all
19955	20055	100	4	0.67378	6488	ORF1ab	2	2163	6588	ORF1ab	3	2196	33	same gene	all
20055	19955	100	4	0.67378	6588	ORF1ab	3	2196	6488	ORF1ab	2	2163	33	same gene	all
24469	28271	3802	4	0.67287	2907	S	3	969						different gene	all
28271	24469	3802	4	0.67287					2907	S	3	969		different gene	all
24469	25000	531	4	0.67105	2907	S	3	969	3438	S	3	1146	177	same gene	all
25000	24469	531	4	0.67105	3438	S	3	1146	2907	S	3	969	177	same gene	all
22578	24469	1891	4	0.671	1016	S	2	339	2907	S	3	969	630	same gene	all
24469	22578	1891	4	0.671	2907	S	3	969	1016	S	2	339	630	same gene	all
28271	28311	40	4	0.67071					38	N	2	13		different gene	all
28311	28271	40	4	0.67071	38	N	2	13						different gene	all
24469	26270	1801	4	0.6707	2907	S	3	969	26	E	2	9		different gene	all
26270	24469	1801	4	0.6707	26	E	2	9	2907	S	3	969		different gene	all
24469	28363	3894	4	0.66946	2907	S	3	969	90	N	3	30		different gene	all
28363	24469	3894	4	0.66946	90	N	3	30	2907	S	3	969		different gene	all
22679	23599	920	4	0.6668	1117	S	1	373	2037	S	3	679	306	same gene	all
23599	22679	920	4	0.6668	2037	S	3	679	1117	S	1	373	306	same gene	all
18163	24469	6306	4	0.66511	4696	ORF1ab	1	1566	2907	S	3	969		different gene	all
24469	18163	6306	4	0.66511	2907	S	3	969	4696	ORF1ab	1	1566		different gene	all
22200	24469	2269	4	0.66499	638	S	2	213	2907	S	3	969	756	same gene	all
24469	22200	2269	4	0.66499	2907	S	3	969	638	S	2	213	756	same gene	all
26577	26709	132	4	0.66165	55	M	1	19	187	M	1	63	44	same gene	all
26709	26577	132	4	0.66165	187	M	1	63	55	M	1	19	44	same gene	all
25000	26577	1577	4	0.6603	3438	S	3	1146	55	M	1	19		different gene	all
26577	25000	1577	4	0.6603	55	M	1	19	3438	S	3	1146		different gene	all
23854	26709	2855	4	0.65867	2292	S	3	764	187	M	1	63		different gene	all
26709	23854	2855	4	0.65867	187	M	1	63	2292	S	3	764		different gene	all
23854	24469	615	4	0.6581	2292	S	3	764	2907	S	3	969	205	same gene	all
24469	23854	615	4	0.6581	2907	S	3	969	2292	S	3	764	205	same gene	all
28245	28251	6	4	0.65218	352	ORF8	1	118	358	ORF8	1	120	2	same gene	all
28251	28245	6	4	0.65218	358	ORF8	1	120	352	ORF8	1	118	2	same gene	all
22679	23055	376	4	0.65022	1117	S	1	373	1493	S	2	498	125	same gene	all
23055	22679	376	4	0.65022	1493	S	2	498	1117	S	1	373	125	same gene	all
23525	23599	74	4	0.64717	1963	S	1	655	2037	S	3	679	24	same gene	all
23599	23525	74	4	0.64717	2037	S	3	679	1963	S	1	655	24	same gene	all
23604	28271	4667	4	0.64459	2042	S	2	681						different gene	all
28271	23604	4667	4	0.64459					2042	S	2	681		different gene	all
22688	22775	87	4	0.63803	1126	S	1	376	1213	S	1	405	29	same gene	all
22775	22688	87	4	0.63803	1213	S	1	405	1126	S	1	376	29	same gene	all
22813	23854	1041	4	0.63791	1251	S	3	417	2292	S	3	764	347	same gene	all
23854	22813	1041	4	0.63791	2292	S	3	764	1251	S	3	417	347	same gene	all
23604	25469	1865	4	0.63346	2042	S	2	681	77	ORF3a	2	26		different gene	all
25469	23604	1865	4	0.63346	77	ORF3a	2	26	2042	S	2	681		different gene	all
27638	27752	114	4	0.63008	245	ORF7a	2	82	359	ORF7a	2	120	38	same gene	all
27752	27638	114	4	0.63008	359	ORF7a	2	120	245	ORF7a	2	82	38	same gene	all
23604	26767	3163	4	0.62713	2042	S	2	681	245	M	2	82		different gene	all
26767	23604	3163	4	0.62713	245	M	2	82	2042	S	2	681		different gene	all
11201	11332	131	4	0.6265	10936	ORF1ab	1	3646	11067	ORF1ab	3	3689	43	same gene	all
11332	11201	131	4	0.6265	11067	ORF1ab	3	3689	10936	ORF1ab	1	3646	43	same gene	all
8986	9053	67	4	0.62513	8721	ORF1ab	3	2907	8788	ORF1ab	1	2930	23	same gene	all
9053	8986	67	4	0.62513	8788	ORF1ab	1	2930	8721	ORF1ab	3	2907	23	same gene	all
23604	28461	4857	4	0.62498	2042	S	2	681	188	N	2	63		different gene	all
28461	23604	4857	4	0.62498	188	N	2	63	2042	S	2	681		different gene	all
11332	19220	7888	4	0.62096	11067	ORF1ab	3	3689	5753	ORF1ab	2	1918	1771	same gene	all
19220	11332	7888	4	0.62096	5753	ORF1ab	2	1918	11067	ORF1ab	3	3689	1771	same gene	all
4181	11332	7151	4	0.62031	3916	ORF1ab	1	1306	11067	ORF1ab	3	3689	2383	same gene	all
11332	4181	7151	4	0.62031	11067	ORF1ab	3	3689	3916	ORF1ab	1	1306	2383	same gene	all
16466	25469	9003	4	0.62	2999	ORF1ab	2	1000	77	ORF3a	2	26		different gene	all
25469	16466	9003	4	0.62	77	ORF3a	2	26	2999	ORF1ab	2	1000		different gene	all
4181	8986	4805	4	0.61915	3916	ORF1ab	1	1306	8721	ORF1ab	3	2907	1601	same gene	all
8986	4181	4805	4	0.61915	8721	ORF1ab	3	2907	3916	ORF1ab	1	1306	1601	same gene	all
21618	27752	6134	4	0.61861	56	S	2	19	359	ORF7a	2	120		different gene	all
27752	21618	6134	4	0.61861	359	ORF7a	2	120	56	S	2	19		different gene	all
16466	28259	11793	4	0.6166	2999	ORF1ab	2	1000	366	ORF8	3	122		different gene	all
28259	16466	11793	4	0.6166	366	ORF8	3	122	2999	ORF1ab	2	1000		different gene	all
9344	9424	80	4	0.61153	9079	ORF1ab	1	3027	9159	ORF1ab	3	3053	26	same gene	all
9424	9344	80	4	0.61153	9159	ORF1ab	3	3053	9079	ORF1ab	1	3027	26	same gene	all
22200	22688	488	4	0.60953	638	S	2	213	1126	S	1	376	163	same gene	all
22688	22200	488	4	0.60953	1126	S	1	376	638	S	2	213	163	same gene	all
11332	27874	16542	4	0.60916	11067	ORF1ab	3	3689	119	ORF7b	2	40		different gene	all
27874	11332	16542	4	0.60916	119	ORF7b	2	40	11067	ORF1ab	3	3689		different gene	all
11332	28916	17584	4	0.60814	11067	ORF1ab	3	3689	643	N	1	215		different gene	all
28916	11332	17584	4	0.60814	643	N	1	215	11067	ORF1ab	3	3689		different gene	all
6402	11332	4930	4	0.60803	6137	ORF1ab	2	2046	11067	ORF1ab	3	3689	1643	same gene	all
11332	6402	4930	4	0.60803	11067	ORF1ab	3	3689	6137	ORF1ab	2	2046	1643	same gene	all
4184	10447	6263	4	0.60709	3919	ORF1ab	1	1307	10182	ORF1ab	3	3394	2087	same gene	all
10447	4184	6263	4	0.60709	10182	ORF1ab	3	3394	3919	ORF1ab	1	1307	2087	same gene	all
2790	4184	1394	4	0.6056	2525	ORF1ab	2	842	3919	ORF1ab	1	1307	465	same gene	all
4184	2790	1394	4	0.6056	3919	ORF1ab	1	1307	2525	ORF1ab	2	842	465	same gene	all
4184	15714	11530	4	0.60534	3919	ORF1ab	1	1307	2247	ORF1ab	3	749	558	same gene	all
15714	4184	11530	4	0.60534	2247	ORF1ab	3	749	3919	ORF1ab	1	1307	558	same gene	all
23604	24410	806	4	0.60413	2042	S	2	681	2848	S	1	950	269	same gene	all
24410	23604	806	4	0.60413	2848	S	1	950	2042	S	2	681	269	same gene	all
15714	22200	6486	4	0.60397	2247	ORF1ab	3	749	638	S	2	213		different gene	all
22200	15714	6486	4	0.60397	638	S	2	213	2247	ORF1ab	3	749		different gene	all
10198	10447	249	4	0.60384	9933	ORF1ab	3	3311	10182	ORF1ab	3	3394	83	same gene	all
10447	10198	249	4	0.60384	10182	ORF1ab	3	3394	9933	ORF1ab	3	3311	83	same gene	all
4184	9534	5350	4	0.60356	3919	ORF1ab	1	1307	9269	ORF1ab	2	3090	1783	same gene	all
9534	4184	5350	4	0.60356	9269	ORF1ab	2	3090	3919	ORF1ab	1	1307	1783	same gene	all
15714	17410	1696	4	0.60195	2247	ORF1ab	3	749	3943	ORF1ab	1	1315	566	same gene	all
17410	15714	1696	4	0.60195	3943	ORF1ab	1	1315	2247	ORF1ab	3	749	566	same gene	all
28881	29402	521	4	0.60179	608	N	2	203	1129	N	1	377	174	same gene	all
29402	28881	521	4	0.60179	1129	N	1	377	608	N	2	203	174	same gene	all
15714	29510	13796	4	0.60108	2247	ORF1ab	3	749	1237	N	1	413		different gene	all
29510	15714	13796	4	0.60108	1237	N	1	413	2247	ORF1ab	3	749		different gene	all
4184	9424	5240	4	0.60074	3919	ORF1ab	1	1307	9159	ORF1ab	3	3053	1746	same gene	all
9424	4184	5240	4	0.60074	9159	ORF1ab	3	3053	3919	ORF1ab	1	1307	1746	same gene	all
10447	12880	2433	4	0.59983	10182	ORF1ab	3	3394	12615	ORF1ab	3	4205	811	same gene	all
12880	10447	2433	4	0.59983	12615	ORF1ab	3	4205	10182	ORF1ab	3	3394	811	same gene	all
670	4184	3514	4	0.59876	405	ORF1ab	3	135	3919	ORF1ab	1	1307	1172	same gene	all
4184	670	3514	4	0.59876	3919	ORF1ab	1	1307	405	ORF1ab	3	135	1172	same gene	all
4181	7124	2943	4	0.59697	3916	ORF1ab	1	1306	6859	ORF1ab	1	2287	981	same gene	all
7124	4181	2943	4	0.59697	6859	ORF1ab	1	2287	3916	ORF1ab	1	1306	981	same gene	all
23063	23604	541	4	0.59639	1501	S	1	501	2042	S	2	681	180	same gene	all
23604	23063	541	4	0.59639	2042	S	2	681	1501	S	1	501	180	same gene	all
11291	23063	11772	4	0.59549	11026	ORF1ab	1	3676	1501	S	1	501		different gene	all
23063	11291	11772	4	0.59549	1501	S	1	501	11026	ORF1ab	1	3676		different gene	all
19955	22200	2245	4	0.59464	6488	ORF1ab	2	2163	638	S	2	213		different gene	all
22200	19955	2245	4	0.59464	638	S	2	213	6488	ORF1ab	2	2163		different gene	all
21618	21638	20	4	0.59443	56	S	2	19	76	S	1	26	7	same gene	all
21638	21618	20	4	0.59443	76	S	1	26	56	S	2	19	7	same gene	all
22775	22786	11	4	0.58972	1213	S	1	405	1224	S	3	408	3	same gene	all
22786	22775	11	4	0.58972	1224	S	3	408	1213	S	1	405	3	same gene	all
4184	4321	137	4	0.58818	3919	ORF1ab	1	1307	4056	ORF1ab	3	1352	45	same gene	all
4321	4184	137	4	0.58818	4056	ORF1ab	3	1352	3919	ORF1ab	1	1307	45	same gene	all
21618	22033	415	4	0.58575	56	S	2	19	471	S	3	157	138	same gene	all
22033	21618	415	4	0.58575	471	S	3	157	56	S	2	19	138	same gene	all
4184	26060	21876	4	0.58397	3919	ORF1ab	1	1307	668	ORF3a	2	223		different gene	all
26060	4184	21876	4	0.58397	668	ORF3a	2	223	3919	ORF1ab	1	1307		different gene	all
23055	23063	8	4	0.57932	1493	S	2	498	1501	S	1	501	3	same gene	all
23063	23055	8	4	0.57932	1501	S	1	501	1493	S	2	498	3	same gene	all
4181	16466	12285	4	0.52612	3916	ORF1ab	1	1306	2999	ORF1ab	2	1000	306	same gene	all
16466	4181	12285	4	0.52612	2999	ORF1ab	2	1000	3916	ORF1ab	1	1306	306	same gene	all
28881	28916	35	4	0.52572	608	N	2	203	643	N	1	215	12	same gene	all
28916	28881	35	4	0.52572	643	N	1	215	608	N	2	203	12	same gene	all
15451	21618	6167	4	0.52151	1984	ORF1ab	1	662	56	S	2	19		different gene	all
21618	15451	6167	4	0.52151	56	S	2	19	1984	ORF1ab	1	662		different gene	all
22000	22200	200	4	0.50965	438	S	3	146	638	S	2	213	67	same gene	all
22200	22000	200	4	0.50965	638	S	2	213	438	S	3	146	67	same gene	all
11298	21618	10320	4	0.47614	11033	ORF1ab	2	3678	56	S	2	19		different gene	all
21618	11298	10320	4	0.47614	56	S	2	19	11033	ORF1ab	2	3678		different gene	all
11291	23525	12234	4	0.46426	11026	ORF1ab	1	3676	1963	S	1	655		different gene	all
23525	11291	12234	4	0.46426	1963	S	1	655	11026	ORF1ab	1	3676		different gene	all
22190	22200	10	4	0.45808	628	S	1	210	638	S	2	213	3	same gene	all
22200	22190	10	4	0.45808	638	S	2	213	628	S	1	210	3	same gene	all
22001	22190	189	4	0.44992	439	S	1	147	628	S	1	210	63	same gene	all
22190	22001	189	4	0.44992	628	S	1	210	439	S	1	147	63	same gene	all
5386	8393	3007	4	0.44823	5121	ORF1ab	3	1707	8128	ORF1ab	1	2710	1003	same gene	all
8393	5386	3007	4	0.44823	8128	ORF1ab	1	2710	5121	ORF1ab	3	1707	1003	same gene	all
8393	11537	3144	4	0.44502	8128	ORF1ab	1	2710	11272	ORF1ab	1	3758	1048	same gene	all
11537	8393	3144	4	0.44502	11272	ORF1ab	1	3758	8128	ORF1ab	1	2710	1048	same gene	all
8393	13195	4802	4	0.44461	8128	ORF1ab	1	2710	12930	ORF1ab	3	4310	1600	same gene	all
13195	8393	4802	4	0.44461	12930	ORF1ab	3	4310	8128	ORF1ab	1	2710	1600	same gene	all
24130	24503	373	4	0.4443	2568	S	3	856	2941	S	1	981	125	same gene	all
24503	24130	373	4	0.4443	2941	S	1	981	2568	S	3	856	125	same gene	all
11537	24130	12593	4	0.44378	11272	ORF1ab	1	3758	2568	S	3	856		different gene	all
24130	11537	12593	4	0.44378	2568	S	3	856	11272	ORF1ab	1	3758		different gene	all
23202	24130	928	4	0.44018	1640	S	2	547	2568	S	3	856	309	same gene	all
24130	23202	928	4	0.44018	2568	S	3	856	1640	S	2	547	309	same gene	all
2832	8393	5561	4	0.43756	2567	ORF1ab	2	856	8128	ORF1ab	1	2710	1854	same gene	all
8393	2832	5561	4	0.43756	8128	ORF1ab	1	2710	2567	ORF1ab	2	856	1854	same gene	all
23040	27259	4219	4	0.43534	1478	S	2	493	58	ORF6	1	20		different gene	all
27259	23040	4219	4	0.43534	58	ORF6	1	20	1478	S	2	493		different gene	all
11281	13195	1914	4	0.43143	11016	ORF1ab	3	3672	12930	ORF1ab	3	4310	638	same gene	all
13195	11281	1914	4	0.43143	12930	ORF1ab	3	4310	11016	ORF1ab	3	3672	638	same gene	all
6515	8393	1878	4	0.42865	6250	ORF1ab	1	2084	8128	ORF1ab	1	2710	626	same gene	all
8393	6515	1878	4	0.42865	8128	ORF1ab	1	2710	6250	ORF1ab	1	2084	626	same gene	all
21618	22917	1299	4	0.4266	56	S	2	19	1355	S	2	452	433	same gene	all
22917	21618	1299	4	0.4266	1355	S	2	452	56	S	2	19	433	same gene	all
22200	24130	1930	4	0.42563	638	S	2	213	2568	S	3	856	643	same gene	all
24130	22200	1930	4	0.42563	2568	S	3	856	638	S	2	213	643	same gene	all
26858	27382	524	4	0.42142	336	M	3	112	181	ORF6	1	61		different gene	all
27382	26858	524	4	0.42142	181	ORF6	1	61	336	M	3	112		different gene	all
22673	24130	1457	4	0.41918	1111	S	1	371	2568	S	3	856	485	same gene	all
24130	22673	1457	4	0.41918	2568	S	3	856	1111	S	1	371	485	same gene	all
24130	26530	2400	4	0.41839	2568	S	3	856	8	M	2	3		different gene	all
26530	24130	2400	4	0.41839	8	M	2	3	2568	S	3	856		different gene	all
22200	27259	5059	4	0.41721	638	S	2	213	58	ORF6	1	20		different gene	all
27259	22200	5059	4	0.41721	58	ORF6	1	20	638	S	2	213		different gene	all
23048	23202	154	4	0.41342	1486	S	1	496	1640	S	2	547	51	same gene	all
23202	23048	154	4	0.41342	1640	S	2	547	1486	S	1	496	51	same gene	all
12160	23018	10858	4	0.41064	11895	ORF1ab	3	3965	1456	S	1	486		different gene	all
23018	12160	10858	4	0.41064	1456	S	1	486	11895	ORF1ab	3	3965		different gene	all
22200	22898	698	4	0.39022	638	S	2	213	1336	S	1	446	233	same gene	all
22898	22200	698	4	0.39022	1336	S	1	446	638	S	2	213	233	same gene	all
15240	24130	8890	4	0.38923	1773	ORF1ab	3	591	2568	S	3	856		different gene	all
24130	15240	8890	4	0.38923	2568	S	3	856	1773	ORF1ab	3	591		different gene	all
21984	22000	16	4	0.37964	422	S	2	141	438	S	3	146	5	same gene	all
22000	21984	16	4	0.37964	438	S	3	146	422	S	2	141	5	same gene	all
26529	27889	1360	4	0.36097	7	M	1	3						different gene	all
27889	26529	1360	4	0.36097					7	M	1	3		different gene	all
9866	27382	17516	4	0.35772	9601	ORF1ab	1	3201	181	ORF6	1	61		different gene	all
27382	9866	17516	4	0.35772	181	ORF6	1	61	9601	ORF1ab	1	3201		different gene	all
23018	27889	4871	4	0.3335	1456	S	1	486						different gene	all
27889	23018	4871	4	0.3335					1456	S	1	486		different gene	all
12160	26529	14369	4	0.33025	11895	ORF1ab	3	3965	7	M	1	3		different gene	all
26529	12160	14369	4	0.33025	7	M	1	3	11895	ORF1ab	3	3965		different gene	all
22200	23018	818	3	0.32546	638	S	2	213	1456	S	1	486	273	same gene	all
23018	22200	818	3	0.32546	1456	S	1	486	638	S	2	213	273	same gene	all
22917	23040	123	3	0.31028	1355	S	2	452	1478	S	2	493	41	same gene	all
23040	22917	123	3	0.31028	1478	S	2	493	1355	S	2	452	41	same gene	all
22200	22599	399	3	0.30602	638	S	2	213	1037	S	2	346	133	same gene	all
22599	22200	399	3	0.30602	1037	S	2	346	638	S	2	213	133	same gene	all
10029	22995	12966	3	0.30368	9764	ORF1ab	2	3255	1433	S	2	478		different gene	all
22995	10029	12966	3	0.30368	1433	S	2	478	9764	ORF1ab	2	3255		different gene	all
21846	22200	354	3	0.29384	284	S	2	95	638	S	2	213	118	same gene	all
22200	21846	354	3	0.29384	638	S	2	213	284	S	2	95	118	same gene	all
22898	22917	19	3	0.28098	1336	S	1	446	1355	S	2	452	6	same gene	all
22917	22898	19	3	0.28098	1355	S	2	452	1336	S	1	446	6	same gene	all
22893	22942	49	3	0.27371	1331	S	2	444	1380	S	3	460	16	same gene	all
22942	22893	49	3	0.27371	1380	S	3	460	1331	S	2	444	16	same gene	all
21761	23604	1843	3	0.25805	199	S	1	67	2042	S	2	681	614	same gene	all
23604	21761	1843	3	0.25805	2042	S	2	681	199	S	1	67	614	same gene	all
27972	28048	76	3	0.25633	79	ORF8	1	27	155	ORF8	2	52	25	same gene	all
28048	27972	76	3	0.25633	155	ORF8	2	52	79	ORF8	1	27	25	same gene	all
22200	26858	4658	3	0.24948	638	S	2	213	336	M	3	112		different gene	all
26858	22200	4658	3	0.24948	336	M	3	112	638	S	2	213		different gene	all
2470	22599	20129	3	0.24434	2205	ORF1ab	3	735	1037	S	2	346		different gene	all
22599	2470	20129	3	0.24434	1037	S	2	346	2205	ORF1ab	3	735		different gene	all
22895	22942	47	3	0.23296	1333	S	1	445	1380	S	3	460	15	same gene	all
22942	22895	47	3	0.23296	1380	S	3	460	1333	S	1	445	15	same gene	all
28048	28111	63	3	0.23259	155	ORF8	2	52	218	ORF8	2	73	21	same gene	all
28111	28048	63	3	0.23259	218	ORF8	2	73	155	ORF8	2	52	21	same gene	all
28111	28282	171	3	0.22701	218	ORF8	2	73	9	N	3	3		different gene	all
28282	28111	171	3	0.22701	9	N	3	3	218	ORF8	2	73		different gene	all
5388	16176	10788	3	0.22241	5123	ORF1ab	2	1708	2709	ORF1ab	3	903	805	same gene	all
16176	5388	10788	3	0.22241	2709	ORF1ab	3	903	5123	ORF1ab	2	1708	805	same gene	all
16176	23271	7095	3	0.22187	2709	ORF1ab	3	903	1709	S	2	570		different gene	all
23271	16176	7095	3	0.22187	1709	S	2	570	2709	ORF1ab	3	903		different gene	all
16176	24914	8738	3	0.22173	2709	ORF1ab	3	903	3352	S	1	1118		different gene	all
24914	16176	8738	3	0.22173	3352	S	1	1118	2709	ORF1ab	3	903		different gene	all
24506	24914	408	3	0.22151	2944	S	1	982	3352	S	1	1118	136	same gene	all
24914	24506	408	3	0.22151	3352	S	1	1118	2944	S	1	982	136	same gene	all
24914	28111	3197	3	0.2215	3352	S	1	1118	218	ORF8	2	73		different gene	all
28111	24914	3197	3	0.2215	218	ORF8	2	73	3352	S	1	1118		different gene	all
22995	23604	609	3	0.22108	1433	S	2	478	2042	S	2	681	203	same gene	all
23604	22995	609	3	0.22108	2042	S	2	681	1433	S	2	478	203	same gene	all
27000	27034	34	3	0.22068	478	M	1	160	512	M	2	171	11	same gene	all
27034	27000	34	3	0.22068	512	M	2	171	478	M	1	160	11	same gene	all
16176	28977	12801	3	0.22063	2709	ORF1ab	3	903	704	N	2	235		different gene	all
28977	16176	12801	3	0.22063	704	N	2	235	2709	ORF1ab	3	903		different gene	all
15279	24914	9635	3	0.21962	1812	ORF1ab	3	604	3352	S	1	1118		different gene	all
24914	15279	9635	3	0.21962	3352	S	1	1118	1812	ORF1ab	3	604		different gene	all
6954	24914	17960	3	0.21923	6689	ORF1ab	2	2230	3352	S	1	1118		different gene	all
24914	6954	17960	3	0.21923	3352	S	1	1118	6689	ORF1ab	2	2230		different gene	all
23709	24506	797	3	0.21905	2147	S	2	716	2944	S	1	982	266	same gene	all
24506	23709	797	3	0.21905	2944	S	1	982	2147	S	2	716	266	same gene	all
3267	16176	12909	3	0.21842	3002	ORF1ab	2	1001	2709	ORF1ab	3	903	98	same gene	all
16176	3267	12909	3	0.21842	2709	ORF1ab	3	903	3002	ORF1ab	2	1001	98	same gene	all
913	16176	15263	3	0.21708	648	ORF1ab	3	216	2709	ORF1ab	3	903	687	same gene	all
16176	913	15263	3	0.21708	2709	ORF1ab	3	903	648	ORF1ab	3	216	687	same gene	all
14676	24506	9830	3	0.21689	1209	ORF1ab	3	403	2944	S	1	982		different gene	all
24506	14676	9830	3	0.21689	2944	S	1	982	1209	ORF1ab	3	403		different gene	all
5388	5986	598	3	0.21527	5123	ORF1ab	2	1708	5721	ORF1ab	3	1907	199	same gene	all
5986	5388	598	3	0.21527	5721	ORF1ab	3	1907	5123	ORF1ab	2	1708	199	same gene	all
10029	28271	18242	3	0.21415	9764	ORF1ab	2	3255						different gene	all
28271	10029	18242	3	0.21415					9764	ORF1ab	2	3255		different gene	all
27048	27068	20	3	0.20307	526	M	1	176	546	M	3	182	6	same gene	all
27068	27048	20	3	0.20307	546	M	3	182	526	M	1	176	6	same gene	all
1627	28330	26703	3	0.1963	1362	ORF1ab	3	454	57	N	3	19		different gene	all
28330	1627	26703	3	0.1963	57	N	3	19	1362	ORF1ab	3	454		different gene	all
22577	22599	22	2	0.15608	1015	S	1	339	1037	S	2	346	7	same gene	all
22599	22577	22	2	0.15608	1037	S	2	346	1015	S	1	339	7	same gene	all
23018	23031	13	2	0.15194	1456	S	1	486	1469	S	2	490	4	same gene	all
23031	23018	13	2	0.15194	1469	S	2	490	1456	S	1	486	4	same gene	all
17236	24208	6972	2	0.15038	3769	ORF1ab	1	1257	2646	S	3	882		different gene	all
24208	17236	6972	2	0.15038	2646	S	3	882	3769	ORF1ab	1	1257		different gene	all
1931	28681	26750	2	0.15028	1666	ORF1ab	1	556	408	N	3	136		different gene	all
28681	1931	26750	2	0.15028	408	N	3	136	1666	ORF1ab	1	556		different gene	all
22577	26275	3698	2	0.14943	1015	S	1	339	31	E	1	11		different gene	all
26275	22577	3698	2	0.14943	31	E	1	11	1015	S	1	339		different gene	all
16935	28681	11746	2	0.14254	3468	ORF1ab	3	1156	408	N	3	136		different gene	all
28681	16935	11746	2	0.14254	408	N	3	136	3468	ORF1ab	3	1156		different gene	all
22942	26275	3333	2	0.13922	1380	S	3	460	31	E	1	11		different gene	all
26275	22942	3333	2	0.13922	31	E	1	11	1380	S	3	460		different gene	all
1059	25563	24504	2	0.13764	794	ORF1ab	2	265	171	ORF3a	3	57		different gene	all
25563	1059	24504	2	0.13764	171	ORF3a	3	57	794	ORF1ab	2	265		different gene	all
22577	22664	87	2	0.13726	1015	S	1	339	1102	S	1	368	29	same gene	all
22664	22577	87	2	0.13726	1102	S	1	368	1015	S	1	339	29	same gene	all
9866	25416	15550	2	0.13635	9601	ORF1ab	1	3201	24	ORF3a	3	8		different gene	all
25416	9866	15550	2	0.13635	24	ORF3a	3	8	9601	ORF1ab	1	3201		different gene	all
22786	22792	6	2	0.13555	1224	S	3	408	1230	S	3	410	2	same gene	all
22792	22786	6	2	0.13555	1230	S	3	410	1224	S	3	408	2	same gene	all
2954	16935	13981	2	0.13435	2689	ORF1ab	1	897	3468	ORF1ab	3	1156	259	same gene	all
16935	2954	13981	2	0.13435	3468	ORF1ab	3	1156	2689	ORF1ab	1	897	259	same gene	all
22200	22664	464	2	0.13117	638	S	2	213	1102	S	1	368	155	same gene	all
22664	22200	464	2	0.13117	1102	S	1	368	638	S	2	213	155	same gene	all
25563	28881	3318	2	0.1302	171	ORF3a	3	57	608	N	2	203		different gene	all
28881	25563	3318	2	0.1302	608	N	2	203	171	ORF3a	3	57		different gene	all
14257	22942	8685	2	0.12773	790	ORF1ab	1	264	1380	S	3	460		different gene	all
22942	14257	8685	2	0.12773	1380	S	3	460	790	ORF1ab	1	264		different gene	all
2954	11750	8796	2	0.12713	2689	ORF1ab	1	897	11485	ORF1ab	1	3829	2932	same gene	all
11750	2954	8796	2	0.12713	11485	ORF1ab	1	3829	2689	ORF1ab	1	897	2932	same gene	all
22109	22200	91	2	0.12683	547	S	1	183	638	S	2	213	30	same gene	all
22200	22109	91	2	0.12683	638	S	2	213	547	S	1	183	30	same gene	all
6402	6408	6	2	0.12681	6137	ORF1ab	2	2046	6143	ORF1ab	2	2048	2	same gene	all
6408	6402	6	2	0.12681	6143	ORF1ab	2	2048	6137	ORF1ab	2	2046	2	same gene	all
2954	14257	11303	2	0.12554	2689	ORF1ab	1	897	790	ORF1ab	1	264	633	same gene	all
14257	2954	11303	2	0.12554	790	ORF1ab	1	264	2689	ORF1ab	1	897	633	same gene	all
14257	28312	14055	2	0.12526	790	ORF1ab	1	264	39	N	3	13		different gene	all
28312	14257	14055	2	0.12526	39	N	3	13	790	ORF1ab	1	264		different gene	all
6040	14014	7974	2	0.12449	5775	ORF1ab	3	1925	547	ORF1ab	1	183	1742	same gene	all
14014	6040	7974	2	0.12449	547	ORF1ab	1	183	5775	ORF1ab	3	1925	1742	same gene	all
7851	17040	9189	2	0.12416	7586	ORF1ab	2	2529	3573	ORF1ab	3	1191	1338	same gene	all
17040	7851	9189	2	0.12416	3573	ORF1ab	3	1191	7586	ORF1ab	2	2529	1338	same gene	all
22995	28048	5053	2	0.12405	1433	S	2	478	155	ORF8	2	52		different gene	all
28048	22995	5053	2	0.12405	155	ORF8	2	52	1433	S	2	478		different gene	all
21904	21929	25	2	0.12382	342	S	3	114	367	S	1	123	9	same gene	all
21929	21904	25	2	0.12382	367	S	1	123	342	S	3	114	9	same gene	all
21810	22200	390	2	0.12104	248	S	2	83	638	S	2	213	130	same gene	all
22200	21810	390	2	0.12104	638	S	2	213	248	S	2	83	130	same gene	all
27889	28330	441	2	0.12072					57	N	3	19		different gene	all
28330	27889	441	2	0.12072	57	N	3	19						different gene	all
22109	23031	922	2	0.12067	547	S	1	183	1469	S	2	490	307	same gene	all
23031	22109	922	2	0.12067	1469	S	2	490	547	S	1	183	307	same gene	all
26107	27507	1400	2	0.12048	715	ORF3a	1	239	114	ORF7a	3	38		different gene	all
27507	26107	1400	2	0.12048	114	ORF7a	3	38	715	ORF3a	1	239		different gene	all
6387	6400	13	2	0.11692	6122	ORF1ab	2	2041	6135	ORF1ab	3	2045	4	same gene	all
6400	6387	13	2	0.11692	6135	ORF1ab	3	2045	6122	ORF1ab	2	2041	4	same gene	all
7124	7851	727	2	0.11614	6859	ORF1ab	1	2287	7586	ORF1ab	2	2529	242	same gene	all
7851	7124	727	2	0.11614	7586	ORF1ab	2	2529	6859	ORF1ab	1	2287	242	same gene	all
19391	19399	8	2	0.11584	5924	ORF1ab	2	1975	5932	ORF1ab	1	1978	3	same gene	all
19399	19391	8	2	0.11584	5932	ORF1ab	1	1978	5924	ORF1ab	2	1975	3	same gene	all
11456	29050	17594	2	0.11583	11191	ORF1ab	1	3731	777	N	3	259		different gene	all
29050	11456	17594	2	0.11583	777	N	3	259	11191	ORF1ab	1	3731		different gene	all
22109	27915	5806	2	0.11571	547	S	1	183	22	ORF8	1	8		different gene	all
27915	22109	5806	2	0.11571	22	ORF8	1	8	547	S	1	183		different gene	all
19326	22200	2874	2	0.11534	5859	ORF1ab	3	1953	638	S	2	213		different gene	all
22200	19326	2874	2	0.11534	638	S	2	213	5859	ORF1ab	3	1953		different gene	all
17859	22109	4250	2	0.11507	4392	ORF1ab	3	1464	547	S	1	183		different gene	all
22109	17859	4250	2	0.11507	547	S	1	183	4392	ORF1ab	3	1464		different gene	all
405	22200	21795	2	0.11494	140	ORF1ab	2	47	638	S	2	213		different gene	all
22200	405	21795	2	0.11494	638	S	2	213	140	ORF1ab	2	47		different gene	all
17859	19326	1467	2	0.11382	4392	ORF1ab	3	1464	5859	ORF1ab	3	1953	489	same gene	all
19326	17859	1467	2	0.11382	5859	ORF1ab	3	1953	4392	ORF1ab	3	1464	489	same gene	all
9891	11418	1527	2	0.11363	9626	ORF1ab	2	3209	11153	ORF1ab	2	3718	509	same gene	all
11418	9891	1527	2	0.11363	11153	ORF1ab	2	3718	9626	ORF1ab	2	3209	509	same gene	all
15939	17859	1920	2	0.11353	2472	ORF1ab	3	824	4392	ORF1ab	3	1464	640	same gene	all
17859	15939	1920	2	0.11353	4392	ORF1ab	3	1464	2472	ORF1ab	3	824	640	same gene	all
29050	29509	459	2	0.1115	777	N	3	259	1236	N	3	412	153	same gene	all
29509	29050	459	2	0.1115	1236	N	3	412	777	N	3	259	153	same gene	all
5184	11418	6234	2	0.10994	4919	ORF1ab	2	1640	11153	ORF1ab	2	3718	2078	same gene	all
11418	5184	6234	2	0.10994	11153	ORF1ab	2	3718	4919	ORF1ab	2	1640	2078	same gene	all
6387	6468	81	2	0.10886	6122	ORF1ab	2	2041	6203	ORF1ab	2	2068	27	same gene	all
6468	6387	81	2	0.10886	6203	ORF1ab	2	2068	6122	ORF1ab	2	2041	27	same gene	all
7851	21846	13995	2	0.10818	7586	ORF1ab	2	2529	284	S	2	95		different gene	all
21846	7851	13995	2	0.10818	284	S	2	95	7586	ORF1ab	2	2529		different gene	all
16342	22200	5858	2	0.10781	2875	ORF1ab	1	959	638	S	2	213		different gene	all
22200	16342	5858	2	0.10781	638	S	2	213	2875	ORF1ab	1	959		different gene	all
22200	22317	117	2	0.10694	638	S	2	213	755	S	2	252	39	same gene	all
22317	22200	117	2	0.10694	755	S	2	252	638	S	2	213	39	same gene	all
22917	23673	756	2	0.10633	1355	S	2	452	2111	S	2	704	252	same gene	all
23673	22917	756	2	0.10633	2111	S	2	704	1355	S	2	452	252	same gene	all
6332	6387	55	2	0.10586	6067	ORF1ab	1	2023	6122	ORF1ab	2	2041	18	same gene	all
6387	6332	55	2	0.10586	6122	ORF1ab	2	2041	6067	ORF1ab	1	2023	18	same gene	all
15738	17859	2121	2	0.10442	2271	ORF1ab	3	757	4392	ORF1ab	3	1464	707	same gene	all
17859	15738	2121	2	0.10442	4392	ORF1ab	3	1464	2271	ORF1ab	3	757	707	same gene	all
27038	28330	1292	1	0.10208	516	M	3	172	57	N	3	19		different gene	all
28330	27038	1292	1	0.10208	57	N	3	19	516	M	3	172		different gene	all
19466	19519	53	1	0.10153	5999	ORF1ab	2	2000	6052	ORF1ab	1	2018	18	same gene	all
19519	19466	53	1	0.10153	6052	ORF1ab	1	2018	5999	ORF1ab	2	2000	18	same gene	all
8835	15521	6686	1	0.10057	8570	ORF1ab	2	2857	2054	ORF1ab	2	685	2172	same gene	all
15521	8835	6686	1	0.10057	2054	ORF1ab	2	685	8570	ORF1ab	2	2857	2172	same gene	all
28048	28095	47	1	0.09601	155	ORF8	2	52	202	ORF8	1	68	16	same gene	all
28095	28048	47	1	0.09601	202	ORF8	1	68	155	ORF8	2	52	16	same gene	all
27438	29666	2228	1	0.09557	45	ORF7a	3	15	109	ORF10	1	37		different gene	all
29666	27438	2228	1	0.09557	109	ORF10	1	37	45	ORF7a	3	15		different gene	all
15009	21721	6712	1	0.0946	1542	ORF1ab	3	514	159	S	3	53		different gene	all
21721	15009	6712	1	0.0946	159	S	3	53	1542	ORF1ab	3	514		different gene	all
22200	27038	4838	1	0.09415	638	S	2	213	516	M	3	172		different gene	all
27038	22200	4838	1	0.09415	516	M	3	172	638	S	2	213		different gene	all
11674	23673	11999	1	0.09412	11409	ORF1ab	3	3803	2111	S	2	704		different gene	all
23673	11674	11999	1	0.09412	2111	S	2	704	11409	ORF1ab	3	3803		different gene	all
2470	21595	19125	1	0.09345	2205	ORF1ab	3	735	33	S	3	11		different gene	all
21595	2470	19125	1	0.09345	33	S	3	11	2205	ORF1ab	3	735		different gene	all
7926	14014	6088	1	0.09314	7661	ORF1ab	2	2554	547	ORF1ab	1	183	2371	same gene	all
14014	7926	6088	1	0.09314	547	ORF1ab	1	183	7661	ORF1ab	2	2554	2371	same gene	all
11674	15009	3335	1	0.09216	11409	ORF1ab	3	3803	1542	ORF1ab	3	514	3289	same gene	all
15009	11674	3335	1	0.09216	1542	ORF1ab	3	514	11409	ORF1ab	3	3803	3289	same gene	all
14257	17039	2782	1	0.09125	790	ORF1ab	1	264	3572	ORF1ab	2	1191	927	same gene	all
17039	14257	2782	1	0.09125	3572	ORF1ab	2	1191	790	ORF1ab	1	264	927	same gene	all
5584	11514	5930	1	0.09047	5319	ORF1ab	3	1773	11249	ORF1ab	2	3750	1977	same gene	all
11514	5584	5930	1	0.09047	11249	ORF1ab	2	3750	5319	ORF1ab	3	1773	1977	same gene	all
10135	29301	19166	1	0.09034	9870	ORF1ab	3	3290	1028	N	2	343		different gene	all
29301	10135	19166	1	0.09034	1028	N	2	343	9870	ORF1ab	3	3290		different gene	all
17124	23018	5894	1	0.08988	3657	ORF1ab	3	1219	1456	S	1	486		different gene	all
23018	17124	5894	1	0.08988	1456	S	1	486	3657	ORF1ab	3	1219		different gene	all
5584	11418	5834	1	0.08548	5319	ORF1ab	3	1773	11153	ORF1ab	2	3718	1945	same gene	all
11418	5584	5834	1	0.08548	11153	ORF1ab	2	3718	5319	ORF1ab	3	1773	1945	same gene	all
19883	20122	239	1	0.08481	6416	ORF1ab	2	2139	6655	ORF1ab	1	2219	80	same gene	all
20122	19883	239	1	0.08481	6655	ORF1ab	1	2219	6416	ORF1ab	2	2139	80	same gene	all
25708	29301	3593	1	0.08365	316	ORF3a	1	106	1028	N	2	343		different gene	all
29301	25708	3593	1	0.08365	1028	N	2	343	316	ORF3a	1	106		different gene	all
10319	27964	17645	1	0.08338	10054	ORF1ab	1	3352	71	ORF8	2	24		different gene	all
29552	29554	2	1	0.08338										different gene	all
27964	10319	17645	1	0.08338	71	ORF8	2	24	10054	ORF1ab	1	3352		different gene	all
29554	29552	2	1	0.08338										different gene	all
5584	13019	7435	1	0.08192	5319	ORF1ab	3	1773	12754	ORF1ab	1	4252	2479	same gene	all
13019	5584	7435	1	0.08192	12754	ORF1ab	1	4252	5319	ORF1ab	3	1773	2479	same gene	all
27985	28007	22	1	0.08171	92	ORF8	2	31	114	ORF8	3	38	7	same gene	all
28007	27985	22	1	0.08171	114	ORF8	3	38	92	ORF8	2	31	7	same gene	all
23284	25339	2055	1	0.08154	1722	S	3	574	3777	S	3	1259	685	same gene	all
25339	23284	2055	1	0.08154	3777	S	3	1259	1722	S	3	574	685	same gene	all
12310	16616	4306	1	0.08022	12045	ORF1ab	3	4015	3149	ORF1ab	2	1050	2965	same gene	all
16616	12310	4306	1	0.08022	3149	ORF1ab	2	1050	12045	ORF1ab	3	4015	2965	same gene	all
18424	25907	7483	1	0.08012	4957	ORF1ab	1	1653	515	ORF3a	2	172		different gene	all
25907	18424	7483	1	0.08012	515	ORF3a	2	172	4957	ORF1ab	1	1653		different gene	all
10319	18424	8105	1	0.07957	10054	ORF1ab	1	3352	4957	ORF1ab	1	1653	1699	same gene	all
18424	10319	8105	1	0.07957	4957	ORF1ab	1	1653	10054	ORF1ab	1	3352	1699	same gene	all
21997	28280	6283	1	0.07919	435	S	3	145	7	N	1	3		different gene	all
28280	21997	6283	1	0.07919	7	N	1	3	435	S	3	145		different gene	all
29600	29627	27	1	0.07915	43	ORF10	1	15	70	ORF10	1	24	9	same gene	all
29627	29600	27	1	0.07915	70	ORF10	1	24	43	ORF10	1	15	9	same gene	all
1931	26529	24598	1	0.07887	1666	ORF1ab	1	556	7	M	1	3		different gene	all
26529	1931	24598	1	0.07887	7	M	1	3	1666	ORF1ab	1	556		different gene	all
27889	28681	792	1	0.07858					408	N	3	136		different gene	all
28681	27889	792	1	0.07858	408	N	3	136						different gene	all
16616	27012	10396	1	0.07507	3149	ORF1ab	2	1050	490	M	1	164		different gene	all
27012	16616	10396	1	0.07507	490	M	1	164	3149	ORF1ab	2	1050		different gene	all
21843	21876	33	1	0.07498	281	S	2	94	314	S	2	105	11	same gene	all
21876	21843	33	1	0.07498	314	S	2	105	281	S	2	94	11	same gene	all
29542	29544	2	1	0.07482										different gene	all
29544	29542	2	1	0.07482										different gene	all
29544	29546	2	1	0.07465										different gene	all
29546	29544	2	1	0.07465										different gene	all
18424	28869	10445	1	0.07426	4957	ORF1ab	1	1653	596	N	2	199		different gene	all
28869	18424	10445	1	0.07426	596	N	2	199	4957	ORF1ab	1	1653		different gene	all
18424	28472	10048	1	0.07361	4957	ORF1ab	1	1653	199	N	1	67		different gene	all
28472	18424	10048	1	0.07361	199	N	1	67	4957	ORF1ab	1	1653		different gene	all
16616	27513	10897	1	0.07337	3149	ORF1ab	2	1050	120	ORF7a	3	40		different gene	all
27513	16616	10897	1	0.07337	120	ORF7a	3	40	3149	ORF1ab	2	1050		different gene	all
18424	21304	2880	1	0.07314	4957	ORF1ab	1	1653	7837	ORF1ab	1	2613	960	same gene	all
21304	18424	2880	1	0.07314	7837	ORF1ab	1	2613	4957	ORF1ab	1	1653	960	same gene	all
22001	22016	15	1	0.0724	439	S	1	147	454	S	1	152	5	same gene	all
22016	22001	15	1	0.0724	454	S	1	152	439	S	1	147	5	same gene	all
27788	28724	936	1	0.07145	33	ORF7b	3	11	451	N	1	151		different gene	all
28724	27788	936	1	0.07145	451	N	1	151	33	ORF7b	3	11		different gene	all
21754	21777	23	1	0.06935	192	S	3	64	215	S	2	72	8	same gene	all
21777	21754	23	1	0.06935	215	S	2	72	192	S	3	64	8	same gene	all
15451	15521	70	1	0.06928	1984	ORF1ab	1	662	2054	ORF1ab	2	685	23	same gene	all
15521	15451	70	1	0.06928	2054	ORF1ab	2	685	1984	ORF1ab	1	662	23	same gene	all
3796	3927	131	1	0.06867	3531	ORF1ab	3	1177	3662	ORF1ab	2	1221	44	same gene	all
3927	3796	131	1	0.06867	3662	ORF1ab	2	1221	3531	ORF1ab	3	1177	44	same gene	all
1059	28869	27810	1	0.06797	794	ORF1ab	2	265	596	N	2	199		different gene	all
28869	1059	27810	1	0.06797	596	N	2	199	794	ORF1ab	2	265		different gene	all
11456	23284	11828	1	0.06704	11191	ORF1ab	1	3731	1722	S	3	574		different gene	all
23284	11456	11828	1	0.06704	1722	S	3	574	11191	ORF1ab	1	3731		different gene	all
6638	28073	21435	1	0.06651	6373	ORF1ab	1	2125	180	ORF8	3	60		different gene	all
28073	6638	21435	1	0.06651	180	ORF8	3	60	6373	ORF1ab	1	2125		different gene	all

### Sheet: columns
column name	description
pos_source	nucleotide position a
pos_target	nucleotide position b
distance	nucleotide distance between position a and b
outlier	outlier level (1 to 4)
mi	mutual information
feature_position_source	nucleotide position within the gene for position a
gene_source	gene for position a
codon_source	position in codon for position a
feature_codon_source	codon number for position a
feature_position_target	nucleotide position within the gene for position b
gene_target	gene for position b
codon_target	position in codon for position b
feature_codon_target	codon number for position b
codon_distance	aminoacid distance between position a and b
interaction	whether the interaction is within or between genes
name	dataset name
