## Supplementary Table 3 for "Real-time identification of epistatic interactions in SARS-CoV-2 from large genome collections"

### Sheet: enrichment_time
name	year	month	set	odds-ratio	95% CI (low)	95% CI (high)
2020-03	2020	3	actual	5.63938	3.94024	8.49178
2020-03	2020	3	random	3.88544
2020-04	2020	4	actual	5.16575	2.18737	9.8475
2020-04	2020	4	random	3.56903
2020-05	2020	5	actual	0.387028	0	2.2742
2020-05	2020	5	random	0.442551
2020-06	2020	6	actual	0.466343	0	3.11404
2020-06	2020	6	random	0.634162
2020-07	2020	7	actual	6.14448	0	25.3793
2020-07	2020	7	random	2.59097
2020-08	2020	8	actual	4.96604	0	16.606
2020-08	2020	8	random	2.64736
2020-09	2020	9	actual	2.47114	0	11.902
2020-09	2020	9	random	2.74547
2020-10	2020	10	actual	8.05438	0	28.5835
2020-10	2020	10	random	2.91119
2020-11	2020	11	actual	2.78295	0.904344	7.92079
2020-11	2020	11	random	3.08273
2020-12	2020	12	actual	0.814711	0	5.19193
2020-12	2020	12	random	2.30264
2021-01	2021	1	actual	1.43186	0	7.67944
2021-01	2021	1	random	2.14397
2021-02	2021	2	actual	6.11373	1.44982	15.0802
2021-02	2021	2	random	2.11518
2021-03	2021	3	actual	23.4841	6.84042	76.2069
2021-03	2021	3	random	3.42578
2021-04	2021	4	actual	11.6832	0	53.3295
2021-04	2021	4	random	3.36125
2021-05	2021	5	actual	28.29	12.4083	61.9719
2021-05	2021	5	random	3.90159
2021-06	2021	6	actual	38.8481	15.8812	84.9615
2021-06	2021	6	random	4.14712
2021-07	2021	7	actual	80.2277	29.4964	229.211
2021-07	2021	7	random	4.25831
2021-08	2021	8	actual	209.629	67.4452	1216
2021-08	2021	8	random	4.48237
2021-09	2021	9	actual	94.4311	14.5413	419.293
2021-09	2021	9	random	4.19517
2021-10	2021	10	actual	116.918	0
2021-10	2021	10	random	4.13474
2021-11	2021	11	actual	78.6893	12.925	279.517
2021-11	2021	11	random	3.13547
2021-12	2021	12	actual	38.4887	16.2651	80.181
2021-12	2021	12	random	2.75474
2022-01	2022	1	actual	34.3607	14.7385	78.8914
2022-01	2022	1	random	2.78049
2022-02	2022	2	actual	54.4052	24.6921	115.743
2022-02	2022	2	random	2.69945
2022-03	2022	3	actual	41.8983	14.6721	98.2061
2022-03	2022	3	random	2.75866
2022-04	2022	4	actual	64.014	28.223	144.696
2022-04	2022	4	random	2.70809
2022-05	2022	5	actual	98.9552	39.522	229.211
2022-05	2022	5	random	2.56164
2022-06	2022	6	actual	90.7052	37.0503	200.551
2022-06	2022	6	random	2.55117
2022-07	2022	7	actual	98.9552	39.522	229.211
2022-07	2022	7	random	2.49866
2022-08	2022	8	actual	98.9552	29.4964	229.211
2022-08	2022	8	random	2.50521
2022-09	2022	9	actual	64.1743	24.836	160.428
2022-09	2022	9	random	2.47386
2022-10	2022	10	actual	43.5152	15.7223	98.3887
2022-10	2022	10	random	2.30244
2022-11	2022	11	actual	45.3302	21.1611	91.3609
2022-11	2022	11	random	2.5181
2022-12	2022	12	actual	39.9015	14.0846	106.93
2022-12	2022	12	random	2.42515
2023-01	2023	1	actual	39.9015	14.0846	92.0644
2023-01	2023	1	random	2.35252
2023-02	2023	2	actual	38.0862	13.5424	86.6453
2023-02	2023	2	random	2.2601
2023-03	2023	3	actual	31.0268	11.3558	66.9394
2023-03	2023	3	random	2.11947
